# Integrated single-cell and spatial multiomic analysis reveals widespread reactivation of developmental programs in diseased human hearts

**DOI:** 10.1101/2025.04.01.646460

**Authors:** William Gao, Peng Hu, Qi Qiu, Xiangjin Kang, Kenneth C. Bedi, Kotaro Sasaki, Kenneth B. Margulies, Hao Wu

**Author notes:** Correspondence should be addressed to W.G. and H.W. These authors contributed equally: W.G. and P.H.

## Abstract

The first organ to develop in utero, the human heart undergoes significant changes during development and must sustain its function over a lifetime. To better characterize molecular changes in human cardiac cell-types across sex, aging, developmental and disease, we analyzed single nucleus RNA sequencing (snRNA-seq) datasets from 299 donors, identifying many more differentially expressed genes (DEGs) across developmental and disease states than by sex and age. In cardiomyocytes and most non-cardiomyocyte cell types, developmental and disease DEGs showed significant overlap. Cardiac development and disease were associated with convergent changes in non-cardiomyocyte intercellular communication, including TGFβ signaling, but differences in cell-type proportions. By integrating snRNA-seq with 106 snATAC-seq datasets, we reveal potential transcriptional factors driving fetal reactivation in disease. Finally, using spatial transcriptomics data, we identify that fetal reactivation is highly localized in niches. This work offers the largest multimodal, cell-type resolved interrogation of the human heart, providing insights into convergence in development and disease.
