## Supplemental Table S1-41 for "Integrated single-cell and spatial multiomic analysis reveals widespread reactivation of developmental programs in diseased human hearts": Table_S1_data_sources.xlsx

### Sheet: RNA
Study	Data source
Chaffin 2022	https://singlecell.broadinstitute.org/single_cell/study/SCP1303/single-nuclei-profiling-of-human-dilated-and-hypertrophic-cardiomyopathy#study-download
ENCODE v4	https://www.encodeproject.org/search/?type=MultiomicsSeries&searchTerm=heart%20multiome
Hill 2022	https://www.ncbi.nlm.nih.gov/geo/query/acc.cgi?acc=GSE203275
Kanemaru 2023	https://www.heartcellatlas.org
Koenig 2022	https://www.ncbi.nlm.nih.gov/geo/query/acc.cgi?acc=GSE183852
Kuppe 2022	https://cellxgene.cziscience.com/collections/8191c283-0816-424b-9b61-c3e1d6258a77
Litvinukova 2020	https://www.heartcellatlas.org
Penn	GEO for this study, GSE290367
Reichart 2022	https://datasets.cellxgene.cziscience.com/3716fb19-cedd-4fe5-abc4-5dbeb007fb65.h5ad
Sim 2021	https://www.ncbi.nlm.nih.gov/geo/query/acc.cgi?acc=GSE156703
Simonson 2023	https://singlecell.broadinstitute.org/single_cell/study/SCP1849/single-nucleus-rna-sequencing-in-ischemic-cardiomyopathy-reveals-common-transcriptional-profile-underlying-end-stage-heart-failure#/

### Sheet: RNA_ENCODE
ENCFF802AQC
ENCFF248EWR
ENCFF849ALE
ENCFF775ANN
ENCFF805YRY
ENCFF727JRO
ENCFF776DQR
ENCFF684YRB
ENCSR906MRL
ENCSR084XKX
ENCSR352DXB
ENCSR237HWJ
ENCSR485GOL
ENCSR405YKM
ENCSR994VEG
ENCSR489URW
ENCSR231FNL
ENCSR762LML
ENCSR076ZLE
ENCSR751BHQ
ENCSR093GXF
ENCSR398YBK
ENCSR481QQR
ENCSR439ZVQ
ENCSR157FDD
ENCSR630LZS
ENCSR654MFX
ENCSR777RUZ
ENCSR328GTN
ENCSR788SNY
ENCSR681GPY
ENCSR175TRJ
ENCSR814LMX
ENCSR727OYO
ENCSR349AHE
ENCSR455MGH
ENCSR919ENI
ENCSR067BOK
ENCSR763BII
ENCSR259VOY
ENCSR962JKS
ENCSR204RHR
ENCSR002SMQ
ENCSR176WWW
ENCSR801DHT
ENCSR488UUT
ENCSR138JCM
ENCSR190TRK
ENCSR755CIF
ENCSR008CVR
ENCSR991LHO
ENCSR273JWD
ENCSR851JBE
ENCSR753YOZ
ENCSR345CVL
ENCSR085XEW
ENCSR980OCK
ENCSR540DHJ
ENCSR012APQ
ENCSR056QLB
ENCSR203YOV
ENCSR899GYX

### Sheet: ATAC
Study	Data source
Ameen 2022	https://www.ncbi.nlm.nih.gov/geo/query/acc.cgi?acc=GSE181346
ENCODE v4	https://www.encodeproject.org/search/?type=MultiomicsSeries&searchTerm=heart%20multiome
Kanemaru 2023	https://www.heartcellatlas.org
Kuppe 2022	https://zenodo.org/records/6578047
Penn	GEO for this study: GSE290367

### Sheet: ATAC_ENCODE
ENCFF069ATM
ENCFF248EWR
ENCFF684YRB
ENCFF727JRO
ENCFF775ANN
ENCFF776DQR
ENCFF802AQC
ENCFF805YRY
ENCFF849ALE
ENCSR002SMQ
ENCSR008CVR
ENCSR012APQ
ENCSR056QLB
ENCSR067BOK
ENCSR076ZLE
ENCSR080TZR
ENCSR084XKX
ENCSR085XEW
ENCSR093GXF
ENCSR138JCM
ENCSR157FDD
ENCSR175TRJ
ENCSR176WWW
ENCSR190TRK
ENCSR203YOV
ENCSR204RHR
ENCSR231FNL
ENCSR237HWJ
ENCSR259VOY
ENCSR273JWD
ENCSR277LDY
ENCSR288RQI
ENCSR328GTN
ENCSR345CVL
ENCSR349AHE
ENCSR352DXB
ENCSR398YBK
ENCSR405YKM
ENCSR439ZVQ
ENCSR455MGH
ENCSR481QQR
ENCSR485GOL
ENCSR488UUT
ENCSR489URW
ENCSR540DHJ
ENCSR556UHL
ENCSR630LZS
ENCSR654MFX
ENCSR681GPY
ENCSR727OYO
ENCSR751BHQ
ENCSR753YOZ
ENCSR755CIF
ENCSR762LML
ENCSR763BII
ENCSR777RUZ
ENCSR788SNY
ENCSR801DHT
ENCSR803QTN
ENCSR814LMX
ENCSR851JBE
ENCSR886PUY
ENCSR895LPX
ENCSR899GYX
ENCSR906MRL
ENCSR913OAS
ENCSR919ENI
ENCSR962JKS
ENCSR980OCK
ENCSR991LHO
ENCSR994VEG
