## Supplemental Table S1-41 for "Integrated single-cell and spatial multiomic analysis reveals widespread reactivation of developmental programs in diseased human hearts": Table_S2_snRNA_donor_level_metadata.xlsx

### Sheet: Overview
This supplemental table includes several different excel pages:
Per donor metadata: The metadata for each of the 299 donors.
Per study by age + disease: The metadata grouped per study by age and disease status.
Per study by sex: The metadata grouped by study and sex.
Donors by detailed disease: The metadata grouped by study and detailed disease (rather than just binary disease status)

### Sheet: per donor metadata
donor_id	age	age_status	age_group	sex	study	technology	tech_plus_study (batch)	disease	disease_binary
Penn:Penn_F1	18	fetal	fetal	male	Penn	Dropseq	Dropseq_Penn	ND	N
Penn:Penn_F2	18	fetal	fetal	male	Penn	Dropseq	Dropseq_Penn	ND	N
ENCODE v4 (Snyder):ENCFF802AQC	13	fetal	fetal	male	ENCODE v4 (Snyder)	Multiome-v1	Multiome-v1_ENCODE v4 (Snyder)	ND	N
ENCODE v4 (Snyder):ENCFF248EWR	15	fetal	fetal	male	ENCODE v4 (Snyder)	Multiome-v1	Multiome-v1_ENCODE v4 (Snyder)	ND	N
ENCODE v4 (Snyder):ENCFF849ALE	16	fetal	fetal	female	ENCODE v4 (Snyder)	Multiome-v1	Multiome-v1_ENCODE v4 (Snyder)	ND	N
ENCODE v4 (Snyder):ENCFF775ANN	15	fetal	fetal	female	ENCODE v4 (Snyder)	Multiome-v1	Multiome-v1_ENCODE v4 (Snyder)	ND	N
ENCODE v4 (Snyder):ENCFF805YRY	18	fetal	fetal	female	ENCODE v4 (Snyder)	Multiome-v1	Multiome-v1_ENCODE v4 (Snyder)	ND	N
ENCODE v4 (Snyder):ENCFF727JRO	17	fetal	fetal	female	ENCODE v4 (Snyder)	Multiome-v1	Multiome-v1_ENCODE v4 (Snyder)	ND	N
ENCODE v4 (Snyder):ENCFF776DQR	12	fetal	fetal	female	ENCODE v4 (Snyder)	Multiome-v1	Multiome-v1_ENCODE v4 (Snyder)	ND	N
ENCODE v4 (Snyder):ENCFF684YRB	10	fetal	fetal	female	ENCODE v4 (Snyder)	Multiome-v1	Multiome-v1_ENCODE v4 (Snyder)	ND	N
Sim 2021:GSM4742858_Fetal2_processed	19	fetal	fetal	male	Sim 2021	3prime-v1	3prime-v1_Sim 2021	ND	N
Sim 2021:GSM4742859_Fetal3_processed	20	fetal	fetal	female	Sim 2021	3prime-v1	3prime-v1_Sim 2021	ND	N
Sim 2021:GSM4742857_Fetal1_processed	19	fetal	fetal	male	Sim 2021	3prime-v1	3prime-v1_Sim 2021	ND	N
Penn:K1617	64	postnatal	old	male	Penn	Dropseq	Dropseq_Penn	DCM	Y
Penn:K1430	62	postnatal	old	male	Penn	Dropseq	Dropseq_Penn	DCM	Y
Chaffin 2022:P1422	54	postnatal	middle	male	Chaffin 2022	3prime-v3	3prime-v3_Chaffin 2022	HCM	Y
Chaffin 2022:P1722	51	postnatal	middle	male	Chaffin 2022	3prime-v3	3prime-v3_Chaffin 2022	HCM	Y
Chaffin 2022:P1462	51	postnatal	middle	male	Chaffin 2022	3prime-v3	3prime-v3_Chaffin 2022	HCM	Y
Chaffin 2022:P1602	46	postnatal	middle	male	Chaffin 2022	3prime-v3	3prime-v3_Chaffin 2022	HCM	Y
Chaffin 2022:P1430	62	postnatal	old	male	Chaffin 2022	3prime-v3	3prime-v3_Chaffin 2022	DCM	Y
Chaffin 2022:P1630	49	postnatal	middle	male	Chaffin 2022	3prime-v3	3prime-v3_Chaffin 2022	HCM	Y
Chaffin 2022:P1447	63	postnatal	old	female	Chaffin 2022	3prime-v3	3prime-v3_Chaffin 2022	HCM	Y
Chaffin 2022:P1510	58	postnatal	middle	male	Chaffin 2022	3prime-v3	3prime-v3_Chaffin 2022	HCM	Y
Chaffin 2022:P1371	54	postnatal	middle	male	Chaffin 2022	3prime-v3	3prime-v3_Chaffin 2022	DCM	Y
Chaffin 2022:P1479	29	postnatal	young	male	Chaffin 2022	3prime-v3	3prime-v3_Chaffin 2022	HCM	Y
Chaffin 2022:P1300	45	postnatal	middle	female	Chaffin 2022	3prime-v3	3prime-v3_Chaffin 2022	DCM	Y
Chaffin 2022:P1617	64	postnatal	old	male	Chaffin 2022	3prime-v3	3prime-v3_Chaffin 2022	DCM	Y
Chaffin 2022:P1290	65	postnatal	old	male	Chaffin 2022	3prime-v3	3prime-v3_Chaffin 2022	DCM	Y
Chaffin 2022:P1437	63	postnatal	old	female	Chaffin 2022	3prime-v3	3prime-v3_Chaffin 2022	DCM	Y
Chaffin 2022:P1685	54	postnatal	middle	female	Chaffin 2022	3prime-v3	3prime-v3_Chaffin 2022	HCM	Y
Chaffin 2022:P1358	42	postnatal	middle	male	Chaffin 2022	3prime-v3	3prime-v3_Chaffin 2022	DCM	Y
Chaffin 2022:P1735	61	postnatal	old	male	Chaffin 2022	3prime-v3	3prime-v3_Chaffin 2022	HCM	Y
Chaffin 2022:P1304	63	postnatal	old	female	Chaffin 2022	3prime-v3	3prime-v3_Chaffin 2022	DCM	Y
Chaffin 2022:P1707	29	postnatal	young	female	Chaffin 2022	3prime-v3	3prime-v3_Chaffin 2022	HCM	Y
Chaffin 2022:P1425	40	postnatal	middle	male	Chaffin 2022	3prime-v3	3prime-v3_Chaffin 2022	HCM	Y
Chaffin 2022:P1508	60	postnatal	old	female	Chaffin 2022	3prime-v3	3prime-v3_Chaffin 2022	HCM	Y
Chaffin 2022:P1631	46	postnatal	middle	male	Chaffin 2022	3prime-v3	3prime-v3_Chaffin 2022	HCM	Y
Chaffin 2022:P1726	46	postnatal	middle	female	Chaffin 2022	3prime-v3	3prime-v3_Chaffin 2022	HCM	Y
Chaffin 2022:P1504	49	postnatal	middle	male	Chaffin 2022	3prime-v3	3prime-v3_Chaffin 2022	DCM	Y
Chaffin 2022:P1472	41	postnatal	middle	male	Chaffin 2022	3prime-v3	3prime-v3_Chaffin 2022	DCM	Y
Chaffin 2022:P1606	56	postnatal	middle	female	Chaffin 2022	3prime-v3	3prime-v3_Chaffin 2022	DCM	Y
Simonson 2023:P1364	55	postnatal	middle	female	Simonson 2023	3prime-v3	3prime-v3_Simonson 2023	ICM	Y
Simonson 2023:P1579	47	postnatal	middle	female	Simonson 2023	3prime-v3	3prime-v3_Simonson 2023	ICM	Y
Simonson 2023:P1693	64	postnatal	old	male	Simonson 2023	3prime-v3	3prime-v3_Simonson 2023	ICM	Y
Simonson 2023:P1703	55	postnatal	middle	male	Simonson 2023	3prime-v3	3prime-v3_Simonson 2023	ICM	Y
Simonson 2023:P1733	64	postnatal	old	female	Simonson 2023	3prime-v3	3prime-v3_Simonson 2023	ICM	Y
Simonson 2023:P1773	59	postnatal	middle	male	Simonson 2023	3prime-v3	3prime-v3_Simonson 2023	ICM	Y
Simonson 2023:P1800	62	postnatal	old	female	Simonson 2023	3prime-v3	3prime-v3_Simonson 2023	ICM	Y
Koenig 2022:H_ZC-LVAD	58	postnatal	middle	male	Koenig 2022	5prime-v1	5prime-v1_Koenig 2022	DCM	Y
Koenig 2022:TWCM-10-5	53	postnatal	middle	female	Koenig 2022	5prime-v1	5prime-v1_Koenig 2022	DCM	Y
Koenig 2022:TWCM-11-93	9	postnatal	young	male	Koenig 2022	5prime-v1	5prime-v1_Koenig 2022	DCM	Y
Koenig 2022:TWCM-13-17	60	postnatal	old	female	Koenig 2022	5prime-v1	5prime-v1_Koenig 2022	DCM	Y
Koenig 2022:TWCM-13-47	40	postnatal	middle	male	Koenig 2022	5prime-v1	5prime-v1_Koenig 2022	DCM	Y
Koenig 2022:TWCM-13-84	56	postnatal	middle	male	Koenig 2022	5prime-v1	5prime-v1_Koenig 2022	DCM	Y
Koenig 2022:TWCM-13-102	41	postnatal	middle	male	Koenig 2022	5prime-v1	5prime-v1_Koenig 2022	DCM	Y
Koenig 2022:TWCM-13-181	8	postnatal	young	female	Koenig 2022	5prime-v1	5prime-v1_Koenig 2022	DCM	Y
Koenig 2022:TWCM-13-208	51	postnatal	middle	male	Koenig 2022	5prime-v1	5prime-v1_Koenig 2022	DCM	Y
Koenig 2022:TWCM-13-285	32	postnatal	young	female	Koenig 2022	5prime-v1	5prime-v1_Koenig 2022	DCM	Y
Koenig 2022:TWCM-LVAD2	64	postnatal	old	female	Koenig 2022	5prime-v1	5prime-v1_Koenig 2022	DCM	Y
Koenig 2022:TWCM-LVAD3	61	postnatal	old	male	Koenig 2022	5prime-v1	5prime-v1_Koenig 2022	DCM	Y
Kuppe 2022:P3	57	postnatal	middle	male	Kuppe 2022	3prime-v3	3prime-v3_Kuppe 2022	AMI	Y
Kuppe 2022:P4	74	postnatal	old	male	Kuppe 2022	3prime-v3	3prime-v3_Kuppe 2022	ICM	Y
Kuppe 2022:P2	44	postnatal	middle	male	Kuppe 2022	3prime-v3	3prime-v3_Kuppe 2022	AMI	Y
Kuppe 2022:P6	47	postnatal	middle	male	Kuppe 2022	3prime-v3	3prime-v3_Kuppe 2022	AMI	Y
Kuppe 2022:P9	52	postnatal	middle	female	Kuppe 2022	3prime-v3	3prime-v3_Kuppe 2022	AMI	Y
Kuppe 2022:P10	38	postnatal	young	male	Kuppe 2022	3prime-v3	3prime-v3_Kuppe 2022	AMI	Y
Kuppe 2022:P11	60	postnatal	old	female	Kuppe 2022	3prime-v3	3prime-v3_Kuppe 2022	ICM	Y
Kuppe 2022:P12	40	postnatal	middle	male	Kuppe 2022	3prime-v3	3prime-v3_Kuppe 2022	ICM	Y
Kuppe 2022:P13	51	postnatal	middle	male	Kuppe 2022	3prime-v3	3prime-v3_Kuppe 2022	ICM	Y
Kuppe 2022:P14	59	postnatal	middle	male	Kuppe 2022	3prime-v3	3prime-v3_Kuppe 2022	ICM	Y
Kuppe 2022:P18	64	postnatal	old	female	Kuppe 2022	3prime-v3	3prime-v3_Kuppe 2022	ICM	Y
Kuppe 2022:P19	58	postnatal	middle	male	Kuppe 2022	3prime-v3	3prime-v3_Kuppe 2022	ICM	Y
Kuppe 2022:P16	66	postnatal	old	male	Kuppe 2022	3prime-v3	3prime-v3_Kuppe 2022	AMI	Y
Kuppe 2022:P20	63	postnatal	old	male	Kuppe 2022	3prime-v3	3prime-v3_Kuppe 2022	ICM	Y
Kuppe 2022:P15	43	postnatal	middle	female	Kuppe 2022	3prime-v3	3prime-v3_Kuppe 2022	AMI	Y
Reichart 2022:ReichartDT4	74.5	postnatal	old	male	Reichart 2022	3prime-v3	3prime-v3_Reichart 2022	DCM	Y
Reichart 2022:ReichartDP2	54.5	postnatal	middle	female	Reichart 2022	3prime-v3	3prime-v3_Reichart 2022	DCM	Y
Reichart 2022:ReichartDO1	84.5	postnatal	old	male	Reichart 2022	3prime-v3	3prime-v3_Reichart 2022	DCM	Y
Reichart 2022:ReichartDL2	84.5	postnatal	old	male	Reichart 2022	3prime-v3	3prime-v3_Reichart 2022	DCM	Y
Reichart 2022:ReichartDS3	64.5	postnatal	old	male	Reichart 2022	3prime-v3	3prime-v3_Reichart 2022	DCM	Y
Reichart 2022:ReichartDL3	84.5	postnatal	old	male	Reichart 2022	3prime-v3	3prime-v3_Reichart 2022	DCM	Y
Reichart 2022:ReichartDP1	54.5	postnatal	middle	female	Reichart 2022	3prime-v3	3prime-v3_Reichart 2022	DCM	Y
Reichart 2022:ReichartH33	44.5	postnatal	middle	male	Reichart 2022	3prime-v3	3prime-v3_Reichart 2022	DCM	Y
Reichart 2022:ReichartH11	54.5	postnatal	middle	male	Reichart 2022	3prime-v3	3prime-v3_Reichart 2022	ARVC	Y
Reichart 2022:ReichartH26	54.5	postnatal	middle	female	Reichart 2022	3prime-v3	3prime-v3_Reichart 2022	DCM	Y
Reichart 2022:ReichartH40	74.5	postnatal	old	male	Reichart 2022	3prime-v3	3prime-v3_Reichart 2022	DCM	Y
Reichart 2022:ReichartH09	74.5	postnatal	old	male	Reichart 2022	3prime-v3	3prime-v3_Reichart 2022	ARVC	Y
Reichart 2022:ReichartH29	54.5	postnatal	middle	female	Reichart 2022	3prime-v3	3prime-v3_Reichart 2022	ARVC	Y
Reichart 2022:ReichartH06	44.5	postnatal	middle	female	Reichart 2022	3prime-v3	3prime-v3_Reichart 2022	DCM	Y
Reichart 2022:ReichartH36	54.5	postnatal	middle	male	Reichart 2022	3prime-v3	3prime-v3_Reichart 2022	DCM	Y
Reichart 2022:ReichartH37	64.5	postnatal	old	male	Reichart 2022	3prime-v3	3prime-v3_Reichart 2022	DCM	Y
Reichart 2022:ReichartH14	54.5	postnatal	middle	male	Reichart 2022	3prime-v3	3prime-v3_Reichart 2022	DCM	Y
Reichart 2022:ReichartH84	14.5	postnatal	young	female	Reichart 2022	3prime-v3	3prime-v3_Reichart 2022	NCCM	Y
Reichart 2022:ReichartH18	24.5	postnatal	young	male	Reichart 2022	3prime-v3	3prime-v3_Reichart 2022	DCM	Y
Reichart 2022:ReichartH34	44.5	postnatal	middle	female	Reichart 2022	3prime-v3	3prime-v3_Reichart 2022	DCM	Y
Reichart 2022:ReichartH13	54.5	postnatal	middle	male	Reichart 2022	3prime-v3	3prime-v3_Reichart 2022	DCM	Y
Reichart 2022:ReichartH42	64.5	postnatal	old	male	Reichart 2022	3prime-v3	3prime-v3_Reichart 2022	ARVC	Y
Reichart 2022:ReichartH07	74.5	postnatal	old	male	Reichart 2022	3prime-v3	3prime-v3_Reichart 2022	ARVC	Y
Reichart 2022:ReichartH10	74.5	postnatal	old	male	Reichart 2022	3prime-v3	3prime-v3_Reichart 2022	ARVC	Y
Reichart 2022:ReichartH15	74.5	postnatal	old	male	Reichart 2022	3prime-v3	3prime-v3_Reichart 2022	DCM	Y
Reichart 2022:ReichartH22	34.5	postnatal	young	male	Reichart 2022	3prime-v3	3prime-v3_Reichart 2022	DCM	Y
Reichart 2022:ReichartH27	64.5	postnatal	old	female	Reichart 2022	3prime-v3	3prime-v3_Reichart 2022	DCM	Y
Reichart 2022:ReichartH04	54.5	postnatal	middle	male	Reichart 2022	3prime-v3	3prime-v3_Reichart 2022	DCM	Y
Reichart 2022:ReichartH02	64.5	postnatal	old	male	Reichart 2022	3prime-v3	3prime-v3_Reichart 2022	DCM	Y
Reichart 2022:ReichartH81	14.5	postnatal	young	female	Reichart 2022	3prime-v3	3prime-v3_Reichart 2022	DCM	Y
Reichart 2022:ReichartH35	54.5	postnatal	middle	male	Reichart 2022	3prime-v3	3prime-v3_Reichart 2022	DCM	Y
Reichart 2022:ReichartH31	54.5	postnatal	middle	male	Reichart 2022	3prime-v3	3prime-v3_Reichart 2022	DCM	Y
Reichart 2022:ReichartH25	64.5	postnatal	old	male	Reichart 2022	3prime-v3	3prime-v3_Reichart 2022	DCM	Y
Reichart 2022:ReichartH44	64.5	postnatal	old	female	Reichart 2022	3prime-v3	3prime-v3_Reichart 2022	ARVC	Y
Reichart 2022:ReichartH01	64.5	postnatal	old	male	Reichart 2022	3prime-v3	3prime-v3_Reichart 2022	DCM	Y
Reichart 2022:ReichartH58	44.5	postnatal	middle	female	Reichart 2022	3prime-v3	3prime-v3_Reichart 2022	DCM	Y
Reichart 2022:ReichartH59	4.5	postnatal	young	male	Reichart 2022	3prime-v3	3prime-v3_Reichart 2022	DCM	Y
Reichart 2022:ReichartH79	4.5	postnatal	young	male	Reichart 2022	3prime-v3	3prime-v3_Reichart 2022	DCM	Y
Reichart 2022:ReichartH24	64.5	postnatal	old	female	Reichart 2022	3prime-v3	3prime-v3_Reichart 2022	DCM	Y
Reichart 2022:ReichartH41	74.5	postnatal	old	female	Reichart 2022	3prime-v3	3prime-v3_Reichart 2022	DCM	Y
Reichart 2022:ReichartH21	24.5	postnatal	young	female	Reichart 2022	3prime-v3	3prime-v3_Reichart 2022	DCM	Y
Reichart 2022:ReichartH17	24.5	postnatal	young	male	Reichart 2022	3prime-v3	3prime-v3_Reichart 2022	DCM	Y
Reichart 2022:ReichartH12	74.5	postnatal	old	male	Reichart 2022	3prime-v3	3prime-v3_Reichart 2022	DCM	Y
Reichart 2022:ReichartH19	44.5	postnatal	middle	male	Reichart 2022	3prime-v3	3prime-v3_Reichart 2022	DCM	Y
Reichart 2022:ReichartH57	44.5	postnatal	middle	male	Reichart 2022	3prime-v3	3prime-v3_Reichart 2022	DCM	Y
Reichart 2022:ReichartH16	24.5	postnatal	young	male	Reichart 2022	3prime-v3	3prime-v3_Reichart 2022	DCM	Y
Reichart 2022:ReichartH28	74.5	postnatal	old	male	Reichart 2022	3prime-v3	3prime-v3_Reichart 2022	DCM	Y
Reichart 2022:ReichartH05	24.5	postnatal	young	male	Reichart 2022	3prime-v3	3prime-v3_Reichart 2022	DCM	Y
Reichart 2022:ReichartH03	54.5	postnatal	middle	female	Reichart 2022	3prime-v3	3prime-v3_Reichart 2022	DCM	Y
Reichart 2022:ReichartH56	64.5	postnatal	old	male	Reichart 2022	3prime-v3	3prime-v3_Reichart 2022	DCM	Y
Reichart 2022:ReichartH80	14.5	postnatal	young	male	Reichart 2022	3prime-v3	3prime-v3_Reichart 2022	DCM	Y
Reichart 2022:ReichartH20	54.5	postnatal	middle	male	Reichart 2022	3prime-v3	3prime-v3_Reichart 2022	DCM	Y
Reichart 2022:ReichartH08	44.5	postnatal	middle	female	Reichart 2022	3prime-v3	3prime-v3_Reichart 2022	ARVC	Y
Reichart 2022:ReichartH32	74.5	postnatal	old	male	Reichart 2022	3prime-v3	3prime-v3_Reichart 2022	DCM	Y
Reichart 2022:ReichartH78	64.5	postnatal	old	male	Reichart 2022	3prime-v3	3prime-v3_Reichart 2022	DCM	Y
Reichart 2022:ReichartH73	14.5	postnatal	young	male	Reichart 2022	3prime-v3	3prime-v3_Reichart 2022	DCM	Y
Reichart 2022:ReichartH39	74.5	postnatal	old	male	Reichart 2022	3prime-v3	3prime-v3_Reichart 2022	DCM	Y
Reichart 2022:ReichartIC_H01	54.5	postnatal	middle	male	Reichart 2022	3prime-v3	3prime-v3_Reichart 2022	DCM	Y
Reichart 2022:ReichartIC_H02	14.5	postnatal	young	male	Reichart 2022	3prime-v3	3prime-v3_Reichart 2022	DCM	Y
Reichart 2022:ReichartIC_H03	44.5	postnatal	middle	male	Reichart 2022	3prime-v3	3prime-v3_Reichart 2022	DCM	Y
Reichart 2022:ReichartIC_H04	74.5	postnatal	old	female	Reichart 2022	3prime-v3	3prime-v3_Reichart 2022	DCM	Y
Penn:K1545	44	postnatal	middle	male	Penn	Dropseq	Dropseq_Penn	ND	N
Penn:K1485	78	postnatal	old	male	Penn	Dropseq	Dropseq_Penn	ND	N
Penn:K1584	22	postnatal	young	male	Penn	Dropseq	Dropseq_Penn	ND	N
Penn:ND15755	65	postnatal	old	male	Penn	Dropseq	Dropseq_Penn	ND	N
Penn:ND15840	91	postnatal	old	female	Penn	Dropseq	Dropseq_Penn	ND	N
Penn:K1622	56	postnatal	middle	male	Penn	Dropseq	Dropseq_Penn	ND	N
Penn:K1570	73	postnatal	old	male	Penn	Dropseq	Dropseq_Penn	ND	N
Penn:K1702	59	postnatal	middle	male	Penn	Dropseq	Dropseq_Penn	ND	N
Penn:K1488	81	postnatal	old	male	Penn	Dropseq	Dropseq_Penn	ND	N
Penn:K1727	40	postnatal	middle	male	Penn	Dropseq	Dropseq_Penn	ND	N
Penn:K1561	65	postnatal	old	male	Penn	Dropseq	Dropseq_Penn	ND	N
Penn:K1718	33	postnatal	young	male	Penn	Dropseq	Dropseq_Penn	ND	N
Penn:K1647	34	postnatal	young	male	Penn	Dropseq	Dropseq_Penn	ND	N
Penn:K1549	49	postnatal	middle	male	Penn	Dropseq	Dropseq_Penn	ND	N
Penn:K1739	52	postnatal	middle	male	Penn	Dropseq	Dropseq_Penn	ND	N
ENCODE v4 (Snyder):ENCSR906MRL	44	postnatal	middle	male	ENCODE v4 (Snyder)	Multiome-v1	Multiome-v1_ENCODE v4 (Snyder)	ND	N
ENCODE v4 (Snyder):ENCSR084XKX	30	postnatal	young	male	ENCODE v4 (Snyder)	Multiome-v1	Multiome-v1_ENCODE v4 (Snyder)	ND	N
ENCODE v4 (Snyder):ENCSR352DXB	57	postnatal	middle	male	ENCODE v4 (Snyder)	Multiome-v1	Multiome-v1_ENCODE v4 (Snyder)	ND	N
ENCODE v4 (Snyder):ENCSR237HWJ	64	postnatal	old	male	ENCODE v4 (Snyder)	Multiome-v1	Multiome-v1_ENCODE v4 (Snyder)	ND	N
ENCODE v4 (Snyder):ENCSR485GOL	51	postnatal	middle	female	ENCODE v4 (Snyder)	Multiome-v1	Multiome-v1_ENCODE v4 (Snyder)	ND	N
ENCODE v4 (Snyder):ENCSR405YKM	59	postnatal	middle	female	ENCODE v4 (Snyder)	Multiome-v1	Multiome-v1_ENCODE v4 (Snyder)	ND	N
ENCODE v4 (Snyder):ENCSR994VEG	51	postnatal	middle	female	ENCODE v4 (Snyder)	Multiome-v1	Multiome-v1_ENCODE v4 (Snyder)	ND	N
ENCODE v4 (Snyder):ENCSR489URW	66	postnatal	old	male	ENCODE v4 (Snyder)	Multiome-v1	Multiome-v1_ENCODE v4 (Snyder)	ND	N
ENCODE v4 (Snyder):ENCSR231FNL	32	postnatal	young	male	ENCODE v4 (Snyder)	Multiome-v1	Multiome-v1_ENCODE v4 (Snyder)	ND	N
ENCODE v4 (Snyder):ENCSR762LML	54	postnatal	middle	male	ENCODE v4 (Snyder)	Multiome-v1	Multiome-v1_ENCODE v4 (Snyder)	ND	N
ENCODE v4 (Snyder):ENCSR076ZLE	61	postnatal	old	female	ENCODE v4 (Snyder)	Multiome-v1	Multiome-v1_ENCODE v4 (Snyder)	ND	N
ENCODE v4 (Snyder):ENCSR751BHQ	25	postnatal	young	male	ENCODE v4 (Snyder)	Multiome-v1	Multiome-v1_ENCODE v4 (Snyder)	ND	N
ENCODE v4 (Snyder):ENCSR093GXF	62	postnatal	old	male	ENCODE v4 (Snyder)	Multiome-v1	Multiome-v1_ENCODE v4 (Snyder)	ND	N
ENCODE v4 (Snyder):ENCSR398YBK	48	postnatal	middle	female	ENCODE v4 (Snyder)	Multiome-v1	Multiome-v1_ENCODE v4 (Snyder)	ND	N
ENCODE v4 (Snyder):ENCSR481QQR	46	postnatal	middle	female	ENCODE v4 (Snyder)	Multiome-v1	Multiome-v1_ENCODE v4 (Snyder)	ND	N
ENCODE v4 (Snyder):ENCSR439ZVQ	20	postnatal	young	male	ENCODE v4 (Snyder)	Multiome-v1	Multiome-v1_ENCODE v4 (Snyder)	ND	N
ENCODE v4 (Snyder):ENCSR157FDD	30	postnatal	young	male	ENCODE v4 (Snyder)	Multiome-v1	Multiome-v1_ENCODE v4 (Snyder)	ND	N
ENCODE v4 (Snyder):ENCSR630LZS	41	postnatal	middle	male	ENCODE v4 (Snyder)	Multiome-v1	Multiome-v1_ENCODE v4 (Snyder)	ND	N
ENCODE v4 (Snyder):ENCSR654MFX	58	postnatal	middle	male	ENCODE v4 (Snyder)	Multiome-v1	Multiome-v1_ENCODE v4 (Snyder)	ND	N
ENCODE v4 (Snyder):ENCSR777RUZ	62	postnatal	old	male	ENCODE v4 (Snyder)	Multiome-v1	Multiome-v1_ENCODE v4 (Snyder)	ND	N
ENCODE v4 (Snyder):ENCSR328GTN	68	postnatal	old	male	ENCODE v4 (Snyder)	Multiome-v1	Multiome-v1_ENCODE v4 (Snyder)	ND	N
ENCODE v4 (Snyder):ENCSR788SNY	68	postnatal	old	male	ENCODE v4 (Snyder)	Multiome-v1	Multiome-v1_ENCODE v4 (Snyder)	ND	N
ENCODE v4 (Snyder):ENCSR681GPY	43	postnatal	middle	male	ENCODE v4 (Snyder)	Multiome-v1	Multiome-v1_ENCODE v4 (Snyder)	ND	N
ENCODE v4 (Snyder):ENCSR175TRJ	61	postnatal	old	female	ENCODE v4 (Snyder)	Multiome-v1	Multiome-v1_ENCODE v4 (Snyder)	ND	N
ENCODE v4 (Snyder):ENCSR814LMX	31	postnatal	young	male	ENCODE v4 (Snyder)	Multiome-v1	Multiome-v1_ENCODE v4 (Snyder)	ND	N
ENCODE v4 (Snyder):ENCSR727OYO	41	postnatal	middle	female	ENCODE v4 (Snyder)	Multiome-v1	Multiome-v1_ENCODE v4 (Snyder)	ND	N
ENCODE v4 (Snyder):ENCSR349AHE	45	postnatal	middle	male	ENCODE v4 (Snyder)	Multiome-v1	Multiome-v1_ENCODE v4 (Snyder)	ND	N
ENCODE v4 (Snyder):ENCSR455MGH	32	postnatal	young	female	ENCODE v4 (Snyder)	Multiome-v1	Multiome-v1_ENCODE v4 (Snyder)	ND	N
ENCODE v4 (Snyder):ENCSR919ENI	51	postnatal	middle	male	ENCODE v4 (Snyder)	Multiome-v1	Multiome-v1_ENCODE v4 (Snyder)	ND	N
ENCODE v4 (Snyder):ENCSR067BOK	50	postnatal	middle	female	ENCODE v4 (Snyder)	Multiome-v1	Multiome-v1_ENCODE v4 (Snyder)	ND	N
ENCODE v4 (Snyder):ENCSR763BII	42	postnatal	middle	female	ENCODE v4 (Snyder)	Multiome-v1	Multiome-v1_ENCODE v4 (Snyder)	ND	N
ENCODE v4 (Snyder):ENCSR259VOY	54	postnatal	middle	male	ENCODE v4 (Snyder)	Multiome-v1	Multiome-v1_ENCODE v4 (Snyder)	ND	N
ENCODE v4 (Snyder):ENCSR962JKS	21	postnatal	young	male	ENCODE v4 (Snyder)	Multiome-v1	Multiome-v1_ENCODE v4 (Snyder)	ND	N
ENCODE v4 (Snyder):ENCSR204RHR	68	postnatal	old	male	ENCODE v4 (Snyder)	Multiome-v1	Multiome-v1_ENCODE v4 (Snyder)	ND	N
ENCODE v4 (Snyder):ENCSR002SMQ	68	postnatal	old	male	ENCODE v4 (Snyder)	Multiome-v1	Multiome-v1_ENCODE v4 (Snyder)	ND	N
ENCODE v4 (Snyder):ENCSR176WWW	25	postnatal	young	female	ENCODE v4 (Snyder)	Multiome-v1	Multiome-v1_ENCODE v4 (Snyder)	ND	N
ENCODE v4 (Snyder):ENCSR801DHT	41	postnatal	middle	male	ENCODE v4 (Snyder)	Multiome-v1	Multiome-v1_ENCODE v4 (Snyder)	ND	N
ENCODE v4 (Snyder):ENCSR488UUT	68	postnatal	old	female	ENCODE v4 (Snyder)	Multiome-v1	Multiome-v1_ENCODE v4 (Snyder)	ND	N
ENCODE v4 (Snyder):ENCSR138JCM	69	postnatal	old	female	ENCODE v4 (Snyder)	Multiome-v1	Multiome-v1_ENCODE v4 (Snyder)	ND	N
ENCODE v4 (Snyder):ENCSR190TRK	59	postnatal	middle	female	ENCODE v4 (Snyder)	Multiome-v1	Multiome-v1_ENCODE v4 (Snyder)	ND	N
ENCODE v4 (Snyder):ENCSR755CIF	47	postnatal	middle	female	ENCODE v4 (Snyder)	Multiome-v1	Multiome-v1_ENCODE v4 (Snyder)	ND	N
ENCODE v4 (Snyder):ENCSR008CVR	67	postnatal	old	female	ENCODE v4 (Snyder)	Multiome-v1	Multiome-v1_ENCODE v4 (Snyder)	ND	N
ENCODE v4 (Snyder):ENCSR991LHO	65	postnatal	old	male	ENCODE v4 (Snyder)	Multiome-v1	Multiome-v1_ENCODE v4 (Snyder)	ND	N
ENCODE v4 (Snyder):ENCSR273JWD	39	postnatal	young	male	ENCODE v4 (Snyder)	Multiome-v1	Multiome-v1_ENCODE v4 (Snyder)	ND	N
ENCODE v4 (Snyder):ENCSR851JBE	63	postnatal	old	male	ENCODE v4 (Snyder)	Multiome-v1	Multiome-v1_ENCODE v4 (Snyder)	ND	N
ENCODE v4 (Snyder):ENCSR753YOZ	55	postnatal	middle	male	ENCODE v4 (Snyder)	Multiome-v1	Multiome-v1_ENCODE v4 (Snyder)	ND	N
ENCODE v4 (Snyder):ENCSR345CVL	37	postnatal	young	male	ENCODE v4 (Snyder)	Multiome-v1	Multiome-v1_ENCODE v4 (Snyder)	ND	N
ENCODE v4 (Snyder):ENCSR085XEW	65	postnatal	old	male	ENCODE v4 (Snyder)	Multiome-v1	Multiome-v1_ENCODE v4 (Snyder)	ND	N
ENCODE v4 (Snyder):ENCSR980OCK	47	postnatal	middle	female	ENCODE v4 (Snyder)	Multiome-v1	Multiome-v1_ENCODE v4 (Snyder)	ND	N
ENCODE v4 (Snyder):ENCSR540DHJ	53	postnatal	middle	female	ENCODE v4 (Snyder)	Multiome-v1	Multiome-v1_ENCODE v4 (Snyder)	ND	N
ENCODE v4 (Snyder):ENCSR012APQ	66	postnatal	old	male	ENCODE v4 (Snyder)	Multiome-v1	Multiome-v1_ENCODE v4 (Snyder)	ND	N
ENCODE v4 (Snyder):ENCSR056QLB	50	postnatal	middle	male	ENCODE v4 (Snyder)	Multiome-v1	Multiome-v1_ENCODE v4 (Snyder)	ND	N
ENCODE v4 (Snyder):ENCSR203YOV	69	postnatal	old	male	ENCODE v4 (Snyder)	Multiome-v1	Multiome-v1_ENCODE v4 (Snyder)	ND	N
ENCODE v4 (Snyder):ENCSR899GYX	58	postnatal	middle	male	ENCODE v4 (Snyder)	Multiome-v1	Multiome-v1_ENCODE v4 (Snyder)	ND	N
Litvinukova 2020:D1-Nuclei_3prime-v2	52.5	postnatal	middle	female	Litvinukova 2020	3prime-v2	3prime-v2_Litvinukova 2020	ND	N
Litvinukova 2020:D2-Nuclei_3prime-v2	62.5	postnatal	old	male	Litvinukova 2020	3prime-v2	3prime-v2_Litvinukova 2020	ND	N
Litvinukova 2020:D3-Nuclei_3prime-v2	57.5	postnatal	middle	male	Litvinukova 2020	3prime-v2	3prime-v2_Litvinukova 2020	ND	N
Litvinukova 2020:D4-Nuclei_3prime-v2	72.5	postnatal	old	female	Litvinukova 2020	3prime-v2	3prime-v2_Litvinukova 2020	ND	N
Litvinukova 2020:D5-Nuclei_3prime-v2	67.5	postnatal	old	female	Litvinukova 2020	3prime-v2	3prime-v2_Litvinukova 2020	ND	N
Litvinukova 2020:D6-Nuclei_3prime-v2	67.5	postnatal	old	male	Litvinukova 2020	3prime-v2	3prime-v2_Litvinukova 2020	ND	N
Litvinukova 2020:D7-Nuclei_3prime-v2	62.5	postnatal	old	male	Litvinukova 2020	3prime-v2	3prime-v2_Litvinukova 2020	ND	N
Litvinukova 2020:D11-Nuclei_3prime-v3	62.5	postnatal	old	female	Litvinukova 2020	3prime-v3	3prime-v3_Litvinukova 2020	ND	N
Litvinukova 2020:H5-Nuclei_3prime-v3	52.5	postnatal	middle	female	Litvinukova 2020	3prime-v3	3prime-v3_Litvinukova 2020	ND	N
Litvinukova 2020:H6-Nuclei_3prime-v3	42.5	postnatal	middle	female	Litvinukova 2020	3prime-v3	3prime-v3_Litvinukova 2020	ND	N
Litvinukova 2020:H3-Nuclei_3prime-v3	52.5	postnatal	middle	male	Litvinukova 2020	3prime-v3	3prime-v3_Litvinukova 2020	ND	N
Litvinukova 2020:H2-Nuclei_3prime-v3	52.5	postnatal	middle	male	Litvinukova 2020	3prime-v3	3prime-v3_Litvinukova 2020	ND	N
Litvinukova 2020:H7-Nuclei_3prime-v3	47.5	postnatal	middle	female	Litvinukova 2020	3prime-v3	3prime-v3_Litvinukova 2020	ND	N
Litvinukova 2020:H4-Nuclei_3prime-v3	57.5	postnatal	middle	male	Litvinukova 2020	3prime-v3	3prime-v3_Litvinukova 2020	ND	N
Kanemaru 2023:D3-Nuclei_Multiome-v1	57.5	postnatal	middle	male	Kanemaru 2023	Multiome-v1	Multiome-v1_Kanemaru 2023	ND	N
Kanemaru 2023:D7-Nuclei_Multiome-v1	62.5	postnatal	old	male	Kanemaru 2023	Multiome-v1	Multiome-v1_Kanemaru 2023	ND	N
Kanemaru 2023:D8-Nuclei_Multiome-v1	47.5	postnatal	middle	male	Kanemaru 2023	Multiome-v1	Multiome-v1_Kanemaru 2023	ND	N
Kanemaru 2023:AH1-Nuclei_Multiome-v1	47.5	postnatal	middle	female	Kanemaru 2023	Multiome-v1	Multiome-v1_Kanemaru 2023	ND	N
Chaffin 2022:P1622	56	postnatal	middle	male	Chaffin 2022	3prime-v3	3prime-v3_Chaffin 2022	ND	N
Chaffin 2022:P1558	58	postnatal	middle	female	Chaffin 2022	3prime-v3	3prime-v3_Chaffin 2022	ND	N
Chaffin 2022:P1540	72	postnatal	old	female	Chaffin 2022	3prime-v3	3prime-v3_Chaffin 2022	ND	N
Chaffin 2022:P1718	33	postnatal	young	male	Chaffin 2022	3prime-v3	3prime-v3_Chaffin 2022	ND	N
Chaffin 2022:P1516	66	postnatal	old	female	Chaffin 2022	3prime-v3	3prime-v3_Chaffin 2022	ND	N
Chaffin 2022:P1515	54	postnatal	middle	female	Chaffin 2022	3prime-v3	3prime-v3_Chaffin 2022	ND	N
Chaffin 2022:P1603	69	postnatal	old	female	Chaffin 2022	3prime-v3	3prime-v3_Chaffin 2022	ND	N
Chaffin 2022:P1678	46	postnatal	middle	male	Chaffin 2022	3prime-v3	3prime-v3_Chaffin 2022	ND	N
Chaffin 2022:P1547	62	postnatal	old	female	Chaffin 2022	3prime-v3	3prime-v3_Chaffin 2022	ND	N
Chaffin 2022:P1610	63	postnatal	old	female	Chaffin 2022	3prime-v3	3prime-v3_Chaffin 2022	ND	N
Chaffin 2022:P1600	51	postnatal	middle	female	Chaffin 2022	3prime-v3	3prime-v3_Chaffin 2022	ND	N
Chaffin 2022:P1582	58	postnatal	middle	female	Chaffin 2022	3prime-v3	3prime-v3_Chaffin 2022	ND	N
Chaffin 2022:P1702	59	postnatal	middle	male	Chaffin 2022	3prime-v3	3prime-v3_Chaffin 2022	ND	N
Chaffin 2022:P1561	65	postnatal	old	male	Chaffin 2022	3prime-v3	3prime-v3_Chaffin 2022	ND	N
Chaffin 2022:P1549	49	postnatal	middle	male	Chaffin 2022	3prime-v3	3prime-v3_Chaffin 2022	ND	N
Chaffin 2022:P1539	47	postnatal	middle	female	Chaffin 2022	3prime-v3	3prime-v3_Chaffin 2022	ND	N
Simonson 2023:P1452	47	postnatal	middle	female	Simonson 2023	3prime-v3	3prime-v3_Simonson 2023	ND	N
Simonson 2023:P1650	58	postnatal	middle	male	Simonson 2023	3prime-v3	3prime-v3_Simonson 2023	ND	N
Simonson 2023:P1690	63	postnatal	old	female	Simonson 2023	3prime-v3	3prime-v3_Simonson 2023	ND	N
Simonson 2023:P1716	64	postnatal	old	female	Simonson 2023	3prime-v3	3prime-v3_Simonson 2023	ND	N
Simonson 2023:P1739	52	postnatal	middle	male	Simonson 2023	3prime-v3	3prime-v3_Simonson 2023	ND	N
Simonson 2023:P1763	58	postnatal	middle	male	Simonson 2023	3prime-v3	3prime-v3_Simonson 2023	ND	N
Simonson 2023:P1785	53	postnatal	middle	female	Simonson 2023	3prime-v3	3prime-v3_Simonson 2023	ND	N
Simonson 2023:P1801	42	postnatal	middle	male	Simonson 2023	3prime-v3	3prime-v3_Simonson 2023	ND	N
Koenig 2022:H_ZC-11-292	68	postnatal	old	male	Koenig 2022	5prime-v1	5prime-v1_Koenig 2022	ND	N
Koenig 2022:TWCM-10-68	62	postnatal	old	female	Koenig 2022	5prime-v1	5prime-v1_Koenig 2022	ND	N
Koenig 2022:TWCM-11-41	60	postnatal	old	male	Koenig 2022	5prime-v1	5prime-v1_Koenig 2022	ND	N
Koenig 2022:TWCM-11-42	48	postnatal	middle	female	Koenig 2022	5prime-v1	5prime-v1_Koenig 2022	ND	N
Koenig 2022:TWCM-11-74	65	postnatal	old	male	Koenig 2022	5prime-v1	5prime-v1_Koenig 2022	ND	N
Koenig 2022:TWCM-11-78	27	postnatal	young	male	Koenig 2022	5prime-v1	5prime-v1_Koenig 2022	ND	N
Koenig 2022:TWCM-11-82	44	postnatal	middle	male	Koenig 2022	5prime-v1	5prime-v1_Koenig 2022	ND	N
Koenig 2022:TWCM-11-103	46	postnatal	middle	male	Koenig 2022	5prime-v1	5prime-v1_Koenig 2022	ND	N
Koenig 2022:TWCM-11-104	75	postnatal	old	female	Koenig 2022	5prime-v1	5prime-v1_Koenig 2022	ND	N
Koenig 2022:TWCM-11-192	63	postnatal	old	male	Koenig 2022	5prime-v1	5prime-v1_Koenig 2022	ND	N
Koenig 2022:TWCM-11-256	39	postnatal	young	female	Koenig 2022	5prime-v1	5prime-v1_Koenig 2022	ND	N
Koenig 2022:TWCM-11-264	71	postnatal	old	female	Koenig 2022	5prime-v1	5prime-v1_Koenig 2022	ND	N
Koenig 2022:TWCM-13-1	61	postnatal	old	female	Koenig 2022	5prime-v1	5prime-v1_Koenig 2022	ND	N
Koenig 2022:TWCM-13-36	73	postnatal	old	female	Koenig 2022	5prime-v1	5prime-v1_Koenig 2022	ND	N
Koenig 2022:TWCM-13-80	46	postnatal	middle	male	Koenig 2022	5prime-v1	5prime-v1_Koenig 2022	ND	N
Koenig 2022:TWCM-13-96	20	postnatal	young	female	Koenig 2022	5prime-v1	5prime-v1_Koenig 2022	ND	N
Koenig 2022:TWCM-13-101	60	postnatal	old	female	Koenig 2022	5prime-v1	5prime-v1_Koenig 2022	ND	N
Koenig 2022:TWCM-13-104	48	postnatal	middle	female	Koenig 2022	5prime-v1	5prime-v1_Koenig 2022	ND	N
Koenig 2022:TWCM-13-132	48	postnatal	middle	female	Koenig 2022	5prime-v1	5prime-v1_Koenig 2022	ND	N
Koenig 2022:TWCM-13-152	35	postnatal	young	male	Koenig 2022	5prime-v1	5prime-v1_Koenig 2022	ND	N
Koenig 2022:TWCM-13-168	66	postnatal	old	male	Koenig 2022	5prime-v1	5prime-v1_Koenig 2022	ND	N
Koenig 2022:TWCM-13-192	21	postnatal	young	male	Koenig 2022	5prime-v1	5prime-v1_Koenig 2022	ND	N
Koenig 2022:TWCM-13-198	11	postnatal	young	male	Koenig 2022	5prime-v1	5prime-v1_Koenig 2022	ND	N
Koenig 2022:TWCM-13-235	11	postnatal	young	female	Koenig 2022	5prime-v1	5prime-v1_Koenig 2022	ND	N
Koenig 2022:TWCM-14-173	63	postnatal	old	female	Koenig 2022	5prime-v1	5prime-v1_Koenig 2022	ND	N
Kuppe 2022:P1	44	postnatal	middle	male	Kuppe 2022	3prime-v3	3prime-v3_Kuppe 2022	ND	N
Kuppe 2022:P7	55	postnatal	middle	female	Kuppe 2022	3prime-v3	3prime-v3_Kuppe 2022	ND	N
Kuppe 2022:P8	44	postnatal	middle	male	Kuppe 2022	3prime-v3	3prime-v3_Kuppe 2022	ND	N
Kuppe 2022:P17	61	postnatal	old	male	Kuppe 2022	3prime-v3	3prime-v3_Kuppe 2022	ND	N
Reichart 2022:ReichartH53	74.5	postnatal	old	male	Reichart 2022	3prime-v3	3prime-v3_Reichart 2022	ND	N
Reichart 2022:ReichartH51	64.5	postnatal	old	male	Reichart 2022	3prime-v3	3prime-v3_Reichart 2022	ND	N
Reichart 2022:ReichartH67	54.5	postnatal	middle	male	Reichart 2022	3prime-v3	3prime-v3_Reichart 2022	ND	N
Reichart 2022:ReichartH49	54.5	postnatal	middle	female	Reichart 2022	3prime-v3	3prime-v3_Reichart 2022	ND	N
Reichart 2022:ReichartH46	34.5	postnatal	young	male	Reichart 2022	3prime-v3	3prime-v3_Reichart 2022	ND	N
Reichart 2022:ReichartH55	54.5	postnatal	middle	male	Reichart 2022	3prime-v3	3prime-v3_Reichart 2022	ND	N
Hill 2022:UK1	9	postnatal	young	female	Hill 2022	3prime-v3	3prime-v3_Hill 2022	ND	N
Hill 2022:TWCM-13-198	11	postnatal	young	male	Hill 2022	3prime-v3	3prime-v3_Hill 2022	ND	N
Hill 2022:UK2	3	postnatal	young	female	Hill 2022	3prime-v3	3prime-v3_Hill 2022	ND	N
Sim 2021:GSM4742855_Adult2_processed	42	postnatal	middle	male	Sim 2021	3prime-v1	3prime-v1_Sim 2021	ND	N
Sim 2021:GSM4742862_Young3_processed	14	postnatal	young	male	Sim 2021	3prime-v1	3prime-v1_Sim 2021	ND	N
Sim 2021:GSM4742860_Young1_processed	4	postnatal	young	male	Sim 2021	3prime-v1	3prime-v1_Sim 2021	ND	N
Sim 2021:GSM4742856_Adult3_processed	42	postnatal	middle	male	Sim 2021	3prime-v1	3prime-v1_Sim 2021	ND	N
Sim 2021:GSM4742854_Adult1_processed	35	postnatal	young	female	Sim 2021	3prime-v1	3prime-v1_Sim 2021	ND	N
Sim 2021:GSM4742861_Young2_processed	10	postnatal	young	female	Sim 2021	3prime-v1	3prime-v1_Sim 2021	ND	N

### Sheet: per study by age + disease
study	# fetal	# postnatal non-diseased	# postnatal disease		TOTAL
Chaffin 2022	0	16	26		42
ENCODE v4 (Snyder)	8	54	0		62
Hill 2022	0	2	9		11
Kanemaru 2023	0	4	0		4
Koenig 2022	0	25	12		37
Kuppe 2022	0	4	15		19
Litvinukova 2020	0	14	0		14
Penn	2	15	2		19
Reichart 2022	0	6	61		67
Sim 2021	3	6	0		9
Simonson 2023	0	8	7		15
TOTAL	13	154	132		299

### Sheet: per study by sex
study	male	female		TOTAL
Chaffin 2022	23	19		42
ENCODE v4 (Snyder)	37	25		62
Hill 2022	6	5		11
Kanemaru 2023	3	1		4
Koenig 2022	19	18		37
Kuppe 2022	14	5		19
Litvinukova 2020	7	7		14
Penn	17	2		19
Reichart 2022	49	18		67
Sim 2021	6	3		9
Simonson 2023	7	8		15
TOTAL	188	111		299

### Sheet: per study by age group
study	fetal	young (<40)	middle (40-59)	old (≥60)		TOTAL
Chaffin 2022	0	3	25	14		42
ENCODE v4 (Snyder)	8	11	25	18		62
Hill 2022	0	11	0	0		11
Kanemaru 2023	0	0	3	1		4
Koenig 2022	0	10	12	15		37
Kuppe 2022	0	1	12	6		19
Litvinukova 2020	0	0	8	6		14
Penn	2	3	6	8		19
Reichart 2022	0	14	25	28		67
Sim 2021	3	4	2	0		9
Simonson 2023	0	0	10	5		15
TOTAL	13	57	128	101		299

### Sheet: donors_by_detailed_disease
study	ND	DCM	ICM	HCM	pediatric HF	acute MI (AMI)	ARVC	NCCM		TOTAL
Chaffin 2022	16	11	0	15	0	0	0	0		42
ENCODE v4 (Snyder)	62	0	0	0	0	0	0	0		62
Hill 2022	2	0	0	0	9	0	0	0		11
Kanemaru 2023	4	0	0	0	0	0	0	0		4
Koenig 2022	25	12	0	0	0	0	0	0		37
Kuppe 2022	4	0	8	0	0	7	0	0		19
Litvinukova 2020	14	0	0	0	0	0	0	0		14
Penn	17	2	0	0	0	0	0	0		19
Reichart 2022	6	52	0	0	0	0	8	1		67
Sim 2021	9	0	0	0	0	0	0	0		9
Simonson 2023	8	0	7	0	0	0	0	0		15
TOTAL	167	77	15	15	9	7	8	1		299
