## Supplemental Table S1-41 for "Integrated single-cell and spatial multiomic analysis reveals widespread reactivation of developmental programs in diseased human hearts": Table_S3_snATAC_donor_level_metadata.xlsx

### Sheet: Overview
This supplemental table includes several different excel pages:
Per donor metadata: The metadata for each of the 299 donors
Per study by age + disease: The metadata grouped per study by age and disease status.
Per study by sex: The metadata grouped by study and sex

### Sheet: per donor metadata
donor_id	age	age_status	age_group	sex	study	technology	tech_plus_study (batch)	disease_binary
Ameen 2022:GSM5495102_F6_v2	6	fetal	fetal	female	Ameen 2022	10X_ATAC	10X_ATAC_Ameen 2022	N
Ameen 2022:GSM5495103_F8_v2	8	fetal	fetal	male	Ameen 2022	10X_ATAC	10X_ATAC_Ameen 2022	N
Ameen 2022:GSM5495104_F19_v2	19	fetal	fetal	female	Ameen 2022	10X_ATAC	10X_ATAC_Ameen 2022	N
ENCODE v4 (Snyder):ENCFF069ATM	8	fetal	fetal	male	ENCODE v4 (Snyder)	Multiome-v1	Multiome-v1_ENCODE v4 (Snyder)	N
ENCODE v4 (Snyder):ENCFF248EWR	15	fetal	fetal	male	ENCODE v4 (Snyder)	Multiome-v1	Multiome-v1_ENCODE v4 (Snyder)	N
ENCODE v4 (Snyder):ENCFF684YRB	10	fetal	fetal	female	ENCODE v4 (Snyder)	Multiome-v1	Multiome-v1_ENCODE v4 (Snyder)	N
ENCODE v4 (Snyder):ENCFF727JRO	17	fetal	fetal	female	ENCODE v4 (Snyder)	Multiome-v1	Multiome-v1_ENCODE v4 (Snyder)	N
ENCODE v4 (Snyder):ENCFF775ANN	15	fetal	fetal	female	ENCODE v4 (Snyder)	Multiome-v1	Multiome-v1_ENCODE v4 (Snyder)	N
ENCODE v4 (Snyder):ENCFF776DQR	12	fetal	fetal	female	ENCODE v4 (Snyder)	Multiome-v1	Multiome-v1_ENCODE v4 (Snyder)	N
ENCODE v4 (Snyder):ENCFF802AQC	13	fetal	fetal	male	ENCODE v4 (Snyder)	Multiome-v1	Multiome-v1_ENCODE v4 (Snyder)	N
ENCODE v4 (Snyder):ENCFF805YRY	18	fetal	fetal	female	ENCODE v4 (Snyder)	Multiome-v1	Multiome-v1_ENCODE v4 (Snyder)	N
ENCODE v4 (Snyder):ENCFF849ALE	16	fetal	fetal	female	ENCODE v4 (Snyder)	Multiome-v1	Multiome-v1_ENCODE v4 (Snyder)	N
ENCODE v4 (Snyder):ENCSR002SMQ	68	postnatal	old	male	ENCODE v4 (Snyder)	Multiome-v1	Multiome-v1_ENCODE v4 (Snyder)	N
ENCODE v4 (Snyder):ENCSR008CVR	67	postnatal	old	male	ENCODE v4 (Snyder)	Multiome-v1	Multiome-v1_ENCODE v4 (Snyder)	N
ENCODE v4 (Snyder):ENCSR012APQ	66	postnatal	old	male	ENCODE v4 (Snyder)	Multiome-v1	Multiome-v1_ENCODE v4 (Snyder)	N
ENCODE v4 (Snyder):ENCSR056QLB	50	postnatal	middle	male	ENCODE v4 (Snyder)	Multiome-v1	Multiome-v1_ENCODE v4 (Snyder)	N
ENCODE v4 (Snyder):ENCSR067BOK	50	postnatal	middle	female	ENCODE v4 (Snyder)	Multiome-v1	Multiome-v1_ENCODE v4 (Snyder)	N
ENCODE v4 (Snyder):ENCSR076ZLE	61	postnatal	old	female	ENCODE v4 (Snyder)	Multiome-v1	Multiome-v1_ENCODE v4 (Snyder)	N
ENCODE v4 (Snyder):ENCSR080TZR	69	postnatal	old	male	ENCODE v4 (Snyder)	Multiome-v1	Multiome-v1_ENCODE v4 (Snyder)	N
ENCODE v4 (Snyder):ENCSR084XKX	30	postnatal	young	male	ENCODE v4 (Snyder)	Multiome-v1	Multiome-v1_ENCODE v4 (Snyder)	N
ENCODE v4 (Snyder):ENCSR085XEW	65	postnatal	old	male	ENCODE v4 (Snyder)	Multiome-v1	Multiome-v1_ENCODE v4 (Snyder)	N
ENCODE v4 (Snyder):ENCSR093GXF	62	postnatal	old	male	ENCODE v4 (Snyder)	Multiome-v1	Multiome-v1_ENCODE v4 (Snyder)	N
ENCODE v4 (Snyder):ENCSR138JCM	69	postnatal	old	female	ENCODE v4 (Snyder)	Multiome-v1	Multiome-v1_ENCODE v4 (Snyder)	N
ENCODE v4 (Snyder):ENCSR157FDD	30	postnatal	young	male	ENCODE v4 (Snyder)	Multiome-v1	Multiome-v1_ENCODE v4 (Snyder)	N
ENCODE v4 (Snyder):ENCSR175TRJ	61	postnatal	old	male	ENCODE v4 (Snyder)	Multiome-v1	Multiome-v1_ENCODE v4 (Snyder)	N
ENCODE v4 (Snyder):ENCSR176WWW	25	postnatal	young	female	ENCODE v4 (Snyder)	Multiome-v1	Multiome-v1_ENCODE v4 (Snyder)	N
ENCODE v4 (Snyder):ENCSR190TRK	59	postnatal	middle	female	ENCODE v4 (Snyder)	Multiome-v1	Multiome-v1_ENCODE v4 (Snyder)	N
ENCODE v4 (Snyder):ENCSR203YOV	69	postnatal	old	male	ENCODE v4 (Snyder)	Multiome-v1	Multiome-v1_ENCODE v4 (Snyder)	N
ENCODE v4 (Snyder):ENCSR204RHR	68	postnatal	old	male	ENCODE v4 (Snyder)	Multiome-v1	Multiome-v1_ENCODE v4 (Snyder)	N
ENCODE v4 (Snyder):ENCSR231FNL	32	postnatal	young	male	ENCODE v4 (Snyder)	Multiome-v1	Multiome-v1_ENCODE v4 (Snyder)	N
ENCODE v4 (Snyder):ENCSR237HWJ	64	postnatal	old	male	ENCODE v4 (Snyder)	Multiome-v1	Multiome-v1_ENCODE v4 (Snyder)	N
ENCODE v4 (Snyder):ENCSR259VOY	54	postnatal	middle	male	ENCODE v4 (Snyder)	Multiome-v1	Multiome-v1_ENCODE v4 (Snyder)	N
ENCODE v4 (Snyder):ENCSR273JWD	39	postnatal	young	male	ENCODE v4 (Snyder)	Multiome-v1	Multiome-v1_ENCODE v4 (Snyder)	N
ENCODE v4 (Snyder):ENCSR277LDY	73	postnatal	old	male	ENCODE v4 (Snyder)	Multiome-v1	Multiome-v1_ENCODE v4 (Snyder)	N
ENCODE v4 (Snyder):ENCSR288RQI	55	postnatal	middle	male	ENCODE v4 (Snyder)	Multiome-v1	Multiome-v1_ENCODE v4 (Snyder)	N
ENCODE v4 (Snyder):ENCSR328GTN	68	postnatal	old	male	ENCODE v4 (Snyder)	Multiome-v1	Multiome-v1_ENCODE v4 (Snyder)	N
ENCODE v4 (Snyder):ENCSR345CVL	37	postnatal	young	male	ENCODE v4 (Snyder)	Multiome-v1	Multiome-v1_ENCODE v4 (Snyder)	N
ENCODE v4 (Snyder):ENCSR349AHE	45	postnatal	middle	male	ENCODE v4 (Snyder)	Multiome-v1	Multiome-v1_ENCODE v4 (Snyder)	N
ENCODE v4 (Snyder):ENCSR352DXB	57	postnatal	middle	male	ENCODE v4 (Snyder)	Multiome-v1	Multiome-v1_ENCODE v4 (Snyder)	N
ENCODE v4 (Snyder):ENCSR398YBK	48	postnatal	middle	female	ENCODE v4 (Snyder)	Multiome-v1	Multiome-v1_ENCODE v4 (Snyder)	N
ENCODE v4 (Snyder):ENCSR405YKM	59	postnatal	middle	female	ENCODE v4 (Snyder)	Multiome-v1	Multiome-v1_ENCODE v4 (Snyder)	N
ENCODE v4 (Snyder):ENCSR439ZVQ	20	postnatal	young	male	ENCODE v4 (Snyder)	Multiome-v1	Multiome-v1_ENCODE v4 (Snyder)	N
ENCODE v4 (Snyder):ENCSR455MGH	32	postnatal	young	female	ENCODE v4 (Snyder)	Multiome-v1	Multiome-v1_ENCODE v4 (Snyder)	N
ENCODE v4 (Snyder):ENCSR481QQR	46	postnatal	middle	female	ENCODE v4 (Snyder)	Multiome-v1	Multiome-v1_ENCODE v4 (Snyder)	N
ENCODE v4 (Snyder):ENCSR485GOL	51	postnatal	middle	male	ENCODE v4 (Snyder)	Multiome-v1	Multiome-v1_ENCODE v4 (Snyder)	N
ENCODE v4 (Snyder):ENCSR488UUT	68	postnatal	old	female	ENCODE v4 (Snyder)	Multiome-v1	Multiome-v1_ENCODE v4 (Snyder)	N
ENCODE v4 (Snyder):ENCSR489URW	66	postnatal	old	male	ENCODE v4 (Snyder)	Multiome-v1	Multiome-v1_ENCODE v4 (Snyder)	N
ENCODE v4 (Snyder):ENCSR540DHJ	53	postnatal	middle	female	ENCODE v4 (Snyder)	Multiome-v1	Multiome-v1_ENCODE v4 (Snyder)	N
ENCODE v4 (Snyder):ENCSR556UHL	61	postnatal	old	male	ENCODE v4 (Snyder)	Multiome-v1	Multiome-v1_ENCODE v4 (Snyder)	N
ENCODE v4 (Snyder):ENCSR630LZS	41	postnatal	middle	male	ENCODE v4 (Snyder)	Multiome-v1	Multiome-v1_ENCODE v4 (Snyder)	N
ENCODE v4 (Snyder):ENCSR654MFX	58	postnatal	middle	male	ENCODE v4 (Snyder)	Multiome-v1	Multiome-v1_ENCODE v4 (Snyder)	N
ENCODE v4 (Snyder):ENCSR681GPY	43	postnatal	middle	male	ENCODE v4 (Snyder)	Multiome-v1	Multiome-v1_ENCODE v4 (Snyder)	N
ENCODE v4 (Snyder):ENCSR727OYO	41	postnatal	middle	female	ENCODE v4 (Snyder)	Multiome-v1	Multiome-v1_ENCODE v4 (Snyder)	N
ENCODE v4 (Snyder):ENCSR751BHQ	25	postnatal	young	male	ENCODE v4 (Snyder)	Multiome-v1	Multiome-v1_ENCODE v4 (Snyder)	N
ENCODE v4 (Snyder):ENCSR753YOZ	55	postnatal	middle	male	ENCODE v4 (Snyder)	Multiome-v1	Multiome-v1_ENCODE v4 (Snyder)	N
ENCODE v4 (Snyder):ENCSR755CIF	47	postnatal	middle	female	ENCODE v4 (Snyder)	Multiome-v1	Multiome-v1_ENCODE v4 (Snyder)	N
ENCODE v4 (Snyder):ENCSR762LML	54	postnatal	middle	male	ENCODE v4 (Snyder)	Multiome-v1	Multiome-v1_ENCODE v4 (Snyder)	N
ENCODE v4 (Snyder):ENCSR763BII	42	postnatal	middle	female	ENCODE v4 (Snyder)	Multiome-v1	Multiome-v1_ENCODE v4 (Snyder)	N
ENCODE v4 (Snyder):ENCSR777RUZ	62	postnatal	old	male	ENCODE v4 (Snyder)	Multiome-v1	Multiome-v1_ENCODE v4 (Snyder)	N
ENCODE v4 (Snyder):ENCSR788SNY	68	postnatal	old	male	ENCODE v4 (Snyder)	Multiome-v1	Multiome-v1_ENCODE v4 (Snyder)	N
ENCODE v4 (Snyder):ENCSR801DHT	41	postnatal	middle	male	ENCODE v4 (Snyder)	Multiome-v1	Multiome-v1_ENCODE v4 (Snyder)	N
ENCODE v4 (Snyder):ENCSR803QTN	43	postnatal	middle	male	ENCODE v4 (Snyder)	Multiome-v1	Multiome-v1_ENCODE v4 (Snyder)	N
ENCODE v4 (Snyder):ENCSR814LMX	31	postnatal	young	male	ENCODE v4 (Snyder)	Multiome-v1	Multiome-v1_ENCODE v4 (Snyder)	N
ENCODE v4 (Snyder):ENCSR851JBE	63	postnatal	old	male	ENCODE v4 (Snyder)	Multiome-v1	Multiome-v1_ENCODE v4 (Snyder)	N
ENCODE v4 (Snyder):ENCSR886PUY	54	postnatal	middle	male	ENCODE v4 (Snyder)	Multiome-v1	Multiome-v1_ENCODE v4 (Snyder)	N
ENCODE v4 (Snyder):ENCSR895LPX	56	postnatal	middle	female	ENCODE v4 (Snyder)	Multiome-v1	Multiome-v1_ENCODE v4 (Snyder)	N
ENCODE v4 (Snyder):ENCSR899GYX	58	postnatal	middle	male	ENCODE v4 (Snyder)	Multiome-v1	Multiome-v1_ENCODE v4 (Snyder)	N
ENCODE v4 (Snyder):ENCSR906MRL	44	postnatal	middle	male	ENCODE v4 (Snyder)	Multiome-v1	Multiome-v1_ENCODE v4 (Snyder)	N
ENCODE v4 (Snyder):ENCSR913OAS	66	postnatal	old	male	ENCODE v4 (Snyder)	Multiome-v1	Multiome-v1_ENCODE v4 (Snyder)	N
ENCODE v4 (Snyder):ENCSR919ENI	51	postnatal	middle	male	ENCODE v4 (Snyder)	Multiome-v1	Multiome-v1_ENCODE v4 (Snyder)	N
ENCODE v4 (Snyder):ENCSR962JKS	21	postnatal	young	male	ENCODE v4 (Snyder)	Multiome-v1	Multiome-v1_ENCODE v4 (Snyder)	N
ENCODE v4 (Snyder):ENCSR980OCK	47	postnatal	middle	female	ENCODE v4 (Snyder)	Multiome-v1	Multiome-v1_ENCODE v4 (Snyder)	N
ENCODE v4 (Snyder):ENCSR991LHO	65	postnatal	old	male	ENCODE v4 (Snyder)	Multiome-v1	Multiome-v1_ENCODE v4 (Snyder)	N
ENCODE v4 (Snyder):ENCSR994VEG	51	postnatal	middle	female	ENCODE v4 (Snyder)	Multiome-v1	Multiome-v1_ENCODE v4 (Snyder)	N
Kanemaru 2023:AH1-Nuclei_Multiome-v1	47.5	postnatal	middle	female	Kanemaru 2023	Multiome-v1	Multiome-v1_Kanemaru 2023	N
Kanemaru 2023:D3-Nuclei_Multiome-v1	57.5	postnatal	middle	male	Kanemaru 2023	Multiome-v1	Multiome-v1_Kanemaru 2023	N
Kanemaru 2023:D7-Nuclei_Multiome-v1	62.5	postnatal	old	male	Kanemaru 2023	Multiome-v1	Multiome-v1_Kanemaru 2023	N
Kanemaru 2023:D8-Nuclei_Multiome-v1	47.5	postnatal	middle	male	Kanemaru 2023	Multiome-v1	Multiome-v1_Kanemaru 2023	N
Kuppe 2022:P1	44	postnatal	middle	male	Kuppe 2022	10X_ATAC	10X_ATAC_Kuppe 2022	N
Kuppe 2022:P10	38	postnatal	young	male	Kuppe 2022	10X_ATAC	10X_ATAC_Kuppe 2022	Y
Kuppe 2022:P11	60	postnatal	old	female	Kuppe 2022	10X_ATAC	10X_ATAC_Kuppe 2022	Y
Kuppe 2022:P12	40	postnatal	middle	male	Kuppe 2022	10X_ATAC	10X_ATAC_Kuppe 2022	Y
Kuppe 2022:P14	59	postnatal	middle	male	Kuppe 2022	10X_ATAC	10X_ATAC_Kuppe 2022	Y
Kuppe 2022:P15	43	postnatal	middle	female	Kuppe 2022	10X_ATAC	10X_ATAC_Kuppe 2022	Y
Kuppe 2022:P17	61	postnatal	old	male	Kuppe 2022	10X_ATAC	10X_ATAC_Kuppe 2022	N
Kuppe 2022:P18	64	postnatal	old	female	Kuppe 2022	10X_ATAC	10X_ATAC_Kuppe 2022	Y
Kuppe 2022:P19	58	postnatal	middle	male	Kuppe 2022	10X_ATAC	10X_ATAC_Kuppe 2022	Y
Kuppe 2022:P2	44	postnatal	middle	male	Kuppe 2022	10X_ATAC	10X_ATAC_Kuppe 2022	Y
Kuppe 2022:P20	63	postnatal	old	male	Kuppe 2022	10X_ATAC	10X_ATAC_Kuppe 2022	Y
Kuppe 2022:P3	57	postnatal	middle	male	Kuppe 2022	10X_ATAC	10X_ATAC_Kuppe 2022	Y
Kuppe 2022:P4	74	postnatal	old	male	Kuppe 2022	10X_ATAC	10X_ATAC_Kuppe 2022	Y
Kuppe 2022:P6	47	postnatal	middle	male	Kuppe 2022	10X_ATAC	10X_ATAC_Kuppe 2022	Y
Kuppe 2022:P7	55	postnatal	middle	female	Kuppe 2022	10X_ATAC	10X_ATAC_Kuppe 2022	N
Kuppe 2022:P8	44	postnatal	middle	male	Kuppe 2022	10X_ATAC	10X_ATAC_Kuppe 2022	N
Kuppe 2022:P9	52	postnatal	middle	female	Kuppe 2022	10X_ATAC	10X_ATAC_Kuppe 2022	Y
Penn:K1485	78	postnatal	old	male	Penn	10X_ATAC	10X_ATAC_Penn	N
Penn:K1488	81	postnatal	old	male	Penn	10X_ATAC	10X_ATAC_Penn	N
Penn:K1584	22	postnatal	young	male	Penn	10X_ATAC	10X_ATAC_Penn	N
Penn:K1647	34	postnatal	young	male	Penn	10X_ATAC	10X_ATAC_Penn	N
Penn:K1727	40	postnatal	middle	male	Penn	10X_ATAC	10X_ATAC_Penn	N
Penn:ND15755	65	postnatal	old	male	Penn	10X_ATAC	10X_ATAC_Penn	N
Penn:Penn_F1	18	fetal	fetal	female	Penn	10X_ATAC	10X_ATAC_Penn	N
Penn:Penn_F2	14	fetal	fetal	male	Penn	10X_ATAC	10X_ATAC_Penn	N
Penn:Penn_F3	8	fetal	fetal	male	Penn	10X_ATAC	10X_ATAC_Penn	N
Penn:Penn_F4	10	fetal	fetal	male	Penn	10X_ATAC	10X_ATAC_Penn	N
Penn:Penn_F5	14	fetal	fetal	male	Penn	10X_ATAC	10X_ATAC_Penn	N

### Sheet: per study by age + disease
study	# fetal	# postnatal non-diseased	# postnatal disease		TOTAL
Ameen 2022	3	0	0		3
ENCODE v4 (Snyder)	9	62	0		71
Kuppe 2022	0	4	13		17
Kanemaru 2023	0	4	0		4
Penn	5	6	0		11
TOTAL	17	76	13		106

### Sheet: per study by sex
study	female	male		TOTAL
Ameen 2022	1	2		3
ENCODE v4 (Snyder)	23	48		71
Kuppe 2022	12	5		17
Kanemaru 2023	1	3		4
Penn	1	10		11
TOTAL	38	68		106

### Sheet: per study by age group
study	fetal	young (<40)	middle (40-59)	old (≥60)		TOTAL
Ameen 2022	3	0	0	0		3
ENCODE v4 (Snyder)	9	11	29	22		71
Kuppe 2022	0	1	11	5		17
Kanemaru 2023	0	0	3	1		4
Penn	5	2	1	3		11
TOTAL	17	14	44	31		106
