## Supplemental Table S1-41 for "Integrated single-cell and spatial multiomic analysis reveals widespread reactivation of developmental programs in diseased human hearts": Table_S4_number_of_DEGs_per_cell_type_and_contrast.xlsx

### Sheet: Fig_S3_number_of_DEGs_per_cell_
cell_type	contrast	direction	num_DEGs
Adipocyte	age-group_old_vs_young	up	2
Adipocyte	age-group_old_vs_young	down	20
Adipocyte	sex_male_vs_female	up	17
Adipocyte	sex_male_vs_female	down	10
Adipocyte	disease-binary_Y_vs_N	up	198
Adipocyte	disease-binary_Y_vs_N	down	134
Cardiomyocyte	age-group_old_vs_young	up	68
Cardiomyocyte	age-group_old_vs_young	down	97
Cardiomyocyte	age-group_fetal_vs_young	up	2777
Cardiomyocyte	age-group_fetal_vs_young	down	3199
Cardiomyocyte	sex_male_vs_female	up	97
Cardiomyocyte	sex_male_vs_female	down	29
Cardiomyocyte	disease-binary_Y_vs_N	up	1653
Cardiomyocyte	disease-binary_Y_vs_N	down	787
Endocardial	age-group_old_vs_young	up	6
Endocardial	age-group_old_vs_young	down	9
Endocardial	age-group_fetal_vs_young	up	2858
Endocardial	age-group_fetal_vs_young	down	4618
Endocardial	sex_male_vs_female	up	12
Endocardial	sex_male_vs_female	down	51
Endocardial	disease-binary_Y_vs_N	up	1171
Endocardial	disease-binary_Y_vs_N	down	1105
Endothelial	age-group_old_vs_young	up	46
Endothelial	age-group_old_vs_young	down	29
Endothelial	age-group_fetal_vs_young	up	2342
Endothelial	age-group_fetal_vs_young	down	1933
Endothelial	sex_male_vs_female	up	20
Endothelial	sex_male_vs_female	down	20
Endothelial	disease-binary_Y_vs_N	up	634
Endothelial	disease-binary_Y_vs_N	down	864
Epicardial	age-group_old_vs_young	up	67
Epicardial	age-group_old_vs_young	down	2
Epicardial	age-group_fetal_vs_young	up	2135
Epicardial	age-group_fetal_vs_young	down	3651
Epicardial	sex_male_vs_female	up	11
Epicardial	sex_male_vs_female	down	2
Epicardial	disease-binary_Y_vs_N	up	780
Epicardial	disease-binary_Y_vs_N	down	26
Fibroblast	age-group_old_vs_young	up	73
Fibroblast	age-group_old_vs_young	down	63
Fibroblast	age-group_fetal_vs_young	up	2600
Fibroblast	age-group_fetal_vs_young	down	3262
Fibroblast	sex_male_vs_female	up	19
Fibroblast	sex_male_vs_female	down	20
Fibroblast	disease-binary_Y_vs_N	up	1405
Fibroblast	disease-binary_Y_vs_N	down	1581
Lymphoid	age-group_old_vs_young	up	7
Lymphoid	age-group_old_vs_young	down	9
Lymphoid	age-group_fetal_vs_young	up	1186
Lymphoid	age-group_fetal_vs_young	down	1313
Lymphoid	sex_male_vs_female	up	13
Lymphoid	sex_male_vs_female	down	16
Lymphoid	disease-binary_Y_vs_N	up	242
Lymphoid	disease-binary_Y_vs_N	down	75
LEC	age-group_old_vs_young	up	22
LEC	age-group_old_vs_young	down	4
LEC	age-group_fetal_vs_young	up	3299
LEC	age-group_fetal_vs_young	down	279
LEC	sex_male_vs_female	up	11
LEC	sex_male_vs_female	down	19
LEC	disease-binary_Y_vs_N	up	1591
LEC	disease-binary_Y_vs_N	down	115
Mast	age-group_old_vs_young	up	2
Mast	age-group_old_vs_young	down	9
Mast	age-group_fetal_vs_young	up	23
Mast	age-group_fetal_vs_young	down	971
Mast	sex_male_vs_female	up	10
Mast	sex_male_vs_female	down	11
Mast	disease-binary_Y_vs_N	up	14
Mast	disease-binary_Y_vs_N	down	1827
Myeloid	age-group_old_vs_young	up	25
Myeloid	age-group_old_vs_young	down	29
Myeloid	age-group_fetal_vs_young	up	1798
Myeloid	age-group_fetal_vs_young	down	3356
Myeloid	sex_male_vs_female	up	17
Myeloid	sex_male_vs_female	down	19
Myeloid	disease-binary_Y_vs_N	up	1092
Myeloid	disease-binary_Y_vs_N	down	1032
Neuronal	age-group_old_vs_young	up	2
Neuronal	age-group_old_vs_young	down	12
Neuronal	age-group_fetal_vs_young	up	2602
Neuronal	age-group_fetal_vs_young	down	1802
Neuronal	sex_male_vs_female	up	12
Neuronal	sex_male_vs_female	down	15
Neuronal	disease-binary_Y_vs_N	up	202
Neuronal	disease-binary_Y_vs_N	down	544
Pericyte	age-group_old_vs_young	up	32
Pericyte	age-group_old_vs_young	down	19
Pericyte	age-group_fetal_vs_young	up	1656
Pericyte	age-group_fetal_vs_young	down	3333
Pericyte	sex_male_vs_female	up	15
Pericyte	sex_male_vs_female	down	16
Pericyte	disease-binary_Y_vs_N	up	1591
Pericyte	disease-binary_Y_vs_N	down	1278
vSMC	age-group_old_vs_young	up	19
vSMC	age-group_old_vs_young	down	6
vSMC	age-group_fetal_vs_young	up	1497
vSMC	age-group_fetal_vs_young	down	1491
vSMC	sex_male_vs_female	up	14
vSMC	sex_male_vs_female	down	4
vSMC	disease-binary_Y_vs_N	up	720
vSMC	disease-binary_Y_vs_N	down	601
