## Supplemental Table S1-41 for "Integrated single-cell and spatial multiomic analysis reveals widespread reactivation of developmental programs in diseased human hearts": Table_S18_Adipocyte_GSEA.xlsx

### Sheet: sex
	...1	Name	Term	ES	NES	NOM p-val	FDR q-val	FWER p-val	Tag %	Gene %	Lead_genes
1	0	prerank	GOBP_DOSAGE_COMPENSATION	-0.770536	-2.53787	0	0	0	prop: 2/30	0.0003	XIST;TSIX

### Sheet: aging
	...1	Name	Term	ES	NES	NOM p-val	FDR q-val	FWER p-val	Tag %	Gene %	Lead_genes
1	0	prerank	GOBP_ATP_SYNTHESIS_COUPLED_ELECTRON_TRANSPORT	0.779312	3.31542	0	0	0	prop: 54/83	0.0997	COX6A2;NDUFB7;CYCS;NDUFB10;COX7C;NDUFA4;COX7A2;GHITM;UQCRB;COX7B;COX7A1;UQCRQ;NDUFS6;NDUFA1;COX6B1;COX6A1;ISCU;UQCR10;NDUFB2;NDUFS5;CHCHD2;NDUFS8;NDUFA2;MT-ND4;NDUFB9;NDUFAB1;NDUFA3;MT-ND5;COX6C;PARK7;COX5B;NDUFB3;NDUFS7;UQCR11;NDUFA6;NDUFS3;COX5A;COX4I1;NDUFB4;UQCRFS1;MT-ND1;NDUFB5;NDUFC1;MT-CYB;DNAJC15;UQCRC1;NDUFB6;MT-CO1;MT-CO2;UQCRC2;NDUFV3;NDUFA12;MT-ND2;SDHC
2	1	prerank	GOBP_MITOCHONDRIAL_ELECTRON_TRANSPORT_NADH_TO_UBIQUINONE	0.761246	2.91165	0	0	0	prop: 28/46	0.0959	NDUFB7;NDUFB10;NDUFA4;NDUFS6;NDUFA1;ISCU;NDUFB2;NDUFS5;NDUFS8;NDUFA2;MT-ND4;NDUFB9;NDUFAB1;NDUFA3;MT-ND5;PARK7;NDUFB3;NDUFS7;NDUFA6;NDUFS3;NDUFB4;MT-ND1;NDUFB5;NDUFC1;DNAJC15;NDUFB6;NDUFV3;MT-ND2
3	2	prerank	GOBP_CYTOPLASMIC_TRANSLATION	0.606311	2.8271	0	0	0	prop: 64/146	0.1286	RPL23;RPL27;RPS16;RPL34;RPL38;RPS20;RPS13;RPS27A;RPL24;RPL7;RPL19;RPL35A;RPL15;RPL41;RPS8;RPL13A;FAU;RPS6;RPS17;RPS7;RPL21;RPS3;RPS29;RPL10;RPS12;MIF4GD;RPL13;RPS3A;RPS4X;RPS15;UBA52;RPL8;RPL6;RPL18;RPL35;RPS5;RPS25;RPS23;RPL28;RPL32;RPL7A;RPS11;RPS15A;RPLP0;CPEB1;RPLP1;RPS18;RPL31;RPL36;RPL12;RPL10A;RPS14;RPL4;EIF3K;RPL3;SH3BGRL;EIF3G;RPL26;RPL11;PAIP1;RPL29;RPL5;RPS9;RPS19
4	3	prerank	GOBP_MITOCHONDRIAL_RESPIRATORY_CHAIN_COMPLEX_ASSEMBLY	0.641793	2.70768	0	0	0	prop: 40/84	0.1564	NDUFA13;NDUFB7;NDUFB10;COA5;NDUFA1;NDUFB2;NDUFS5;NDUFB11;NDUFS8;NDUFA2;MT-ND4;NDUFB9;UQCC2;NDUFAB1;NDUFA3;MT-ND5;NDUFB3;NDUFS7;NDUFA11;NDUFA6;NDUFS3;NDUFB4;UQCRFS1;COX17;MT-ND1;COX14;NDUFB5;NDUFC1;NDUFB6;LYRM2;TMEM186;NDUFA12;MT-ND2;TMEM126B;MT-ND6;ACAD9;FASTKD3;NDUFA8;NDUFAF3;TIMM21
5	4	prerank	GOBP_ATP_METABOLIC_PROCESS	0.595124	2.59982	0	0	0	prop: 46/100	0.1018	MYH7;NDUFA13;NDUFB7;NDUFB10;HSPA1A;MT-ATP6;ATP1A2;NDUFS6;NDUFA1;HSPA8;NDUFB2;NDUFS5;NDUFB11;NDUFS8;AK1;NDUFA2;MT-ND4;ENPP1;NDUFB9;NDUFAB1;NDUFA3;MT-ND5;PID1;NDUFB3;NDUFS7;NUDT2;HSPA1B;TSPO;NDUFA11;NDUFA6;NDUFS3;NDUFB4;ALDOA;MT-ND1;NDUFB5;NDUFC1;SLC25A25;TMSB4X;NDUFB6;NDUFV3;NDUFA12;MT-ND2;SPHK2;STOML2;SDHC;FIS1
6	5	prerank	GOBP_MITOCHONDRIAL_ELECTRON_TRANSPORT_CYTOCHROME_C_TO_OXYGEN	0.845608	2.59839	0	0	0	prop: 15/19	0.082	COX6A2;CYCS;COX7C;NDUFA4;COX7A2;COX7B;COX7A1;COX6B1;COX6A1;COX6C;COX5B;COX5A;COX4I1;MT-CO1;MT-CO2
7	6	prerank	GOBP_ENERGY_DERIVATION_BY_OXIDATION_OF_ORGANIC_COMPOUNDS	0.494286	2.49628	0	0	0	prop: 90/256	0.1172	NDUFA13;COX6A2;NDUFB7;CYCS;LEP;NDUFB10;ETFB;COX7C;NDUFA4;COX7A2;MT-ATP6;GHITM;UQCRB;MDH1;COX7B;COX7A1;UQCRQ;NDUFS6;NDUFA1;COX6B1;COX6A1;NR4A3;INPP5K;ISCU;MDH2;UQCR10;NDUFB2;NDUFS5;NDUFB11;CHCHD2;NDUFS8;NDUFA2;MT-ND4;ENPP1;NDUFB9;UQCC2;NDUFAB1;NDUFA3;MT-ND5;ACO2;PPP1R1A;GABARAPL1;COX6C;PARK7;PID1;COX5B;NDUFB3;NDUFS7;UQCR11;NDUFA11;SUCLG1;NDUFA6;NDUFS3;COX5A;COX4I1;PFKM;DHTKD1;ACSM1;NDUFB4;UQCRFS1;…
8	7	prerank	GOBP_MITOCHONDRIAL_TRANSLATION	0.501352	2.26188	0	0.000435523	0.004	prop: 45/118	0.1855	MRPL40;MRPL41;MRPL34;MRPL4;GADD45GIP1;UQCC2;MRPL50;MRPL51;MRPS34;MRPL54;MRPL11;MRPL23;MRPL44;MRPL2;MRPL27;AURKAIP1;MRPL36;MRPS23;MRPS16;MRPL33;MRPS9;MRPL55;MRPL17;MRPL16;MRPS33;MRPS18B;MRPL47;MTIF3;MRPS18A;NSUN3;TUFM;MRPL46;MTIF2;MRPL22;MRPL39;FASTKD3;CDK5RAP1;NDUFA7;MRPL49;MRPL15;MRPL13;MRPL28;MRPL43;MRPS15;MRPS7
9	8	prerank	GOBP_THIOESTER_BIOSYNTHETIC_PROCESS	-0.635778	-2.24663	0	0.00327777	0.003	prop: 13/39	0.0819	ELOVL6;ACLY;ACACA;ACSL4;ACSL5;DLAT;ACSS2;HSD17B12;PDK1;ACSL3;ELOVL4;ACSL1;ELOVL5
10	9	prerank	GOBP_RESPONSE_TO_MUSCLE_STRETCH	0.686474	2.24138	0	0.000774262	0.008	prop: 10/25	0.075	GSN;FOS;RYR2;CSRP3;SLC8A1;TTN;NFKBIA;ANKRD23;RELA;DMD
11	10	prerank	GOBP_SARCOMERE_ORGANIZATION	0.593682	2.21888	0	0.000871045	0.01	prop: 14/40	0.08	MYH7;TNNT2;CSRP3;LDB3;TTN;PRKD1;MYOZ2;ACTN2;LMOD2;KRT8;OBSCN;ANKRD23;CFL2;TPM1
12	11	prerank	GOBP_HYDROGEN_PEROXIDE_CATABOLIC_PROCESS	0.758775	2.2087	0	0.00118779	0.014	prop: 9/17	0.0734	TPO;HBA2;PRDX5;HBB;HBA1;PRDX3;PRDX1;GPX3;PRDX4
13	12	prerank	GOBP_REGULATION_OF_CARDIAC_MUSCLE_CONTRACTION_BY_CALCIUM_ION_SIGNALING	0.686897	2.20157	0	0.00108881	0.014	prop: 11/23	0.075	TNNI3;RYR2;SLC8A1;PLN;CACNA1C;ATP1A2;CALM1;CALM2;GSTO1;CALM3;DMD
14	13	prerank	GOBP_REGULATION_OF_THE_FORCE_OF_HEART_CONTRACTION	0.679249	2.20079	0	0.00100505	0.014	prop: 9/23	0.0365	MYH7;MYL2;RYR2;MYL3;CSRP3;SLC8A1;PLN;ATP1A2;MYL4
15	14	prerank	GOBP_FATTY_ACID_DERIVATIVE_BIOSYNTHETIC_PROCESS	-0.627393	-2.17621	0	0.00546294	0.01	prop: 12/35	0.0819	ELOVL6;ACACA;ACSL4;ACSL5;AACS;HSD17B12;FAR2;ACSL3;ELOVL4;ALOX12;ACSL1;ELOVL5
16	15	prerank	GOBP_FATTY_ACYL_COA_BIOSYNTHETIC_PROCESS	-0.701065	-2.09248	0	0.0120185	0.033	prop: 9/21	0.0819	ELOVL6;ACACA;ACSL4;ACSL5;HSD17B12;ACSL3;ELOVL4;ACSL1;ELOVL5
17	16	prerank	GOBP_AXONAL_FASCICULATION	-0.72653	-2.06971	0	0.0133842	0.049	prop: 6/17	0.0719	NRCAM;CNTN4;SEMA5A;NRP1;EPHB2;CDK5R1
18	17	prerank	GOBP_PROTEIN_REFOLDING	0.638025	2.05479	0	0.00647062	0.097	prop: 6/21	0.0371	HSPA1A;HSPB1;HSPA8;CRYAB;HSPA5;HSPA1B
19	18	prerank	GOBP_ACETYL_COA_METABOLIC_PROCESS	-0.616993	-2.03802	0	0.0168259	0.074	prop: 8/32	0.0261	ACLY;TDO2;ACACA;DLAT;ACSS2;PDK1;HMGCS1;MVD
20	19	prerank	GOBP_PROTON_TRANSMEMBRANE_TRANSPORT	0.445537	1.99232	0	0.0135883	0.202	prop: 44/112	0.1916	NDUFA4;MT-ATP6;GHITM;COX7B;ATP1A2;COX7A1;COX6B1;UQCR10;SLC25A4;SLC9A9;MT-ND4;SLC25A3;MT-ND5;COX5B;NDUFS7;COX5A;COX4I1;UQCRFS1;COX17;MT-CYB;TMSB4X;UQCRC1;SLC25A27;SLC25A5;PPIF;ATP6AP1;TESC;MT-CO1;MT-CO2;SPHK2;ATP6V0E1;MT-CO3;ATP6V1D;SLC25A18;SLC47A2;ATP6V1H;UCP2;ATP6V1E1;NNT;TMCO3;DRD4;SLC9A6;CYC1;SLC17A5
21	20	prerank	GOBP_PLASMA_MEMBRANE_PHOSPHOLIPID_SCRAMBLING	-0.668754	-1.98633	0	0.0282252	0.138	prop: 8/19	0.0991	PLSCR1;VMP1;PLSCR2;XKR9;ANO4;XKR4;ANO9;ANO6
22	21	prerank	GOBP_VITAMIN_TRANSPORT	-0.55465	-1.97811	0	0.0287195	0.162	prop: 15/42	0.1158	AMN;SLC2A6;SLC2A3;SLC35F3;PDPN;NPC1L1;LRP2;SLC2A14;SLC2A4;CD320;GC;SLC47A1;SLC23A1;SCARB1;SLC2A2
23	22	prerank	GOBP_STEROL_BIOSYNTHETIC_PROCESS	-0.523931	-1.95176	0	0.0366017	0.226	prop: 22/55	0.1138	ACLY;INSIG1;SREBF1;MSMO1;CYP51A1;LIPA;LPCAT3;HMGCS1;DHCR24;MVD;HMGCR;SQLE;APOE;LSS;FDPS;NPC1L1;SREBF2;NSDHL;SEC14L2;CH25H;SC5D;ABCA2
24	23	prerank	GOBP_RESPONSE_TO_CALCIUM_ION	0.434361	1.9369	0	0.0247159	0.354	prop: 30/112	0.1064	FOSB;TNNT2;FOS;RYR2;TTN;NLGN1;KCNB1;CALM1;D2HGDH;TXNIP;CALM2;ENTPD6;INHBB;CPNE3;NFATC2;JUND;TUBA1A;ITPKB;PEF1;EEF2K;CALM3;KCNMB2;PPIF;SEC31A;ADCY1;ITPR3;AKR1C3;ADD1;PKD2;ANXA11
25	24	prerank	GOBP_GLUCOSAMINE_CONTAINING_COMPOUND_METABOLIC_PROCESS	-0.63004	-1.92499	0.00361011	0.0462529	0.305	prop: 4/20	0.0364	CHI3L1;CHI3L2;PGM3;NANP
26	25	prerank	GOBP_SKELETAL_MUSCLE_ADAPTATION	0.629622	1.915	0.00220751	0.0294106	0.432	prop: 8/18	0.095	MYH7;MYOZ2;IGFBP5;TNNC1;NFATC1;CFLAR;ACTA1;GTF2IRD1
27	27	prerank	GOBP_CARDIAC_MYOFIBRIL_ASSEMBLY	0.620147	1.90286	0.00231481	0.0315996	0.474	prop: 8/19	0.1711	MYL2;CSRP3;TTN;NEBL;ACTC1;OBSL1;TCAP;PROX1

### Sheet: development
Not enough fetal adipocytes for this contrast

### Sheet: disease
	...1	Name	Term	ES	NES	NOM p-val	FDR q-val	FWER p-val	Tag %	Gene %	Lead_genes
1	0	prerank	GOBP_RIBOSOMAL_LARGE_SUBUNIT_BIOGENESIS	-0.60076	-2.4571	0	0	0	prop: 34/68	0.1884	RPL6;RPL26;RRS1;RPL7;RPL10A;NLE1;NOP16;PAK1IP1;RPL14;EIF6;RPL23A;NOP2;NIFK;RPLP0;RPL26L1;RPL11;BRIX1;RPL5;RPL38;ZNF622;RSL1D1;GTPBP4;TRAF7;RPL10;DDX18;HEATR3;RPL35;TMA16;RPF2;MAK16;FTSJ3;BOP1;RPL24;URB1
2	1	prerank	GOBP_CYTOPLASMIC_TRANSLATION	-0.519301	-2.41941	0	0	0	prop: 78/145	0.2322	RPLP2;RPSA;RPL22L1;RPL6;RPS8;RPL15;PKM;RPL26;RPL7;RPL10A;RPL32;RPS16;RPL29;RPL14;RPS12;RPL34;RPL23A;RPL36A;RPLP0;RPS2;RPL26L1;RPL8;RPL11;RPL12;RPS28;RPL5;CPEB4;RPS21;RPL38;EIF3D;RPS7;NCBP2;RPL18;ZNF385A;RPL17;RPS24;RPL37;RPS6;RPS23;EIF3B;RPL10;RPS9;EIF3M;FAU;RPS26;RPS14;NCK1;RPS13;RPS5;RPL35;RPL19;DRG2;RPL22;RPLP1;RPS27A;RPS19;DENR;RPS11;RPL24;RPL27;RPS3A;FTSJ1;YBX1;RPS15;RPL13;EIF2S2;RPS3;EIF4A2…
3	2	prerank	GOBP_RIBOSOME_ASSEMBLY	-0.615277	-2.38966	0	0	0	prop: 25/50	0.198	RPSA;RPL6;RRS1;NLE1;EIF6;RPL23A;NOP2;RPLP0;RPL11;RPS28;BRIX1;RPL5;RPL38;C1QBP;TRAF7;RPL10;RPS14;DHX37;RPS5;RPF2;NOA1;RPS19;BOP1;RPL24;RPS15
4	3	prerank	GOBP_CELLULAR_RESPONSE_TO_ZINC_ION	-0.78008	-2.25464	0	0.000517793	0.002	prop: 7/16	0.0922	MT1M;MT1E;TSPO;KCNK3;MT1G;GLRA1;MT1A
5	4	prerank	GOBP_STEROL_BIOSYNTHETIC_PROCESS	-0.580572	-2.21925	0	0.0012427	0.006	prop: 18/52	0.0936	ACLY;SREBF1;LPCAT3;ABCG1;FDPS;MVD;SQLE;G6PD;MSMO1;NPC1L1;INSIG1;CYP51A1;CYB5R1;APOE;DHCR24;ARV1;NSDHL;LSS
6	5	prerank	GOBP_THIOESTER_BIOSYNTHETIC_PROCESS	-0.612985	-2.17117	0	0.00362455	0.021	prop: 11/37	0.055	ELOVL6;ACACA;ACLY;DLAT;SLC25A1;ACSL5;ACSS2;PDK1;ELOVL5;ACSBG2;HSD17B12
7	6	prerank	GOBP_CEREBELLAR_CORTEX_MORPHOGENESIS	0.73293	2.14032	0	0.00781662	0.008	prop: 12/21	0.1498	PROX1;ZNF365;RORA;GRID2;GLI2;LDB1;SERPINE2;SMO;HERC1;TUBA1A;TTC21B;OPHN1
8	7	prerank	GOBP_INTRACELLULAR_ZINC_ION_HOMEOSTASIS	-0.646492	-2.06966	0	0.0122791	0.079	prop: 8/24	0.0922	MT1M;MT1E;S100A9;MT1G;SLC1A1;SLC30A10;TMC8;MT1A
9	8	prerank	GOBP_ENDOTHELIAL_CELL_CHEMOTAXIS	0.662984	2.01785	0	0.0371289	0.074	prop: 13/24	0.1728	SMOC2;THBS1;PLEKHG5;FGF2;NR4A1;PRKD2;TMSB4X;NRP1;LGMN;P2RX4;EGR3;MET;SEMA5A
10	9	prerank	GOBP_DEFENSE_RESPONSE_TO_FUNGUS	-0.647914	-1.98838	0	0.0293847	0.203	prop: 7/20	0.0723	ELANE;CLEC7A;LTF;PLA2G5;JAGN1;S100A9;IL17RA
11	10	prerank	GOBP_FATTY_ACID_DERIVATIVE_BIOSYNTHETIC_PROCESS	-0.579812	-1.98108	0	0.028306	0.216	prop: 10/32	0.055	ELOVL6;ACACA;AACS;SLC25A1;GGT5;ACSL5;ELOVL5;ACSBG2;ALOX5;HSD17B12
12	11	prerank	GOBP_FATTY_ACYL_COA_BIOSYNTHETIC_PROCESS	-0.658787	-1.97396	0	0.0273395	0.23	prop: 7/19	0.055	ELOVL6;ACACA;SLC25A1;ACSL5;ELOVL5;ACSBG2;HSD17B12
13	12	prerank	GOBP_RESPIRATORY_BURST	-0.646742	-1.97278	0.00221729	0.0251365	0.232	prop: 12/21	0.1833	SLC11A1;CLEC7A;LBP;NCF4;PIK3CD;CAMK1D;PGAM1;DUSP10;CD55;HCK;RPS19;CYBA
14	13	prerank	GOBP_ACETYL_COA_METABOLIC_PROCESS	-0.574349	-1.96788	0	0.0245089	0.242	prop: 8/31	0.0716	ACACA;ACLY;DLAT;MVD;ACSS2;PDK1;NUDT8;TDO2
15	18	prerank	GOBP_ACYLGLYCEROL_HOMEOSTASIS	-0.585167	-1.88871	0	0.0486035	0.501	prop: 11/25	0.1242	DGAT2;FITM2;GCKR;ADORA1;XBP1;SCARB1;APOE;ANGPTL4;IL18;ABCG8;NR1H3
16	19	prerank	GOBP_HUMORAL_IMMUNE_RESPONSE	-0.429994	-1.88504	0	0.0478958	0.514	prop: 34/92	0.1821	SLC11A1;VSIG4;ELANE;LTF;C1QC;S100A9;CLU;CFD;ALOX5;GATA3;CR1;C1R;SUSD4;GPR183;C1S;SPINK5;CD46;C1QBP;FCN2;PHB2;FAU;C1RL;TSLP;CD55;C1QB;GPI;PLA2G6;CXCL14;MEF2C;CD59;NOTCH1;RPS19;BCL3;GAPDH
