## Supplemental Table S1-41 for "Integrated single-cell and spatial multiomic analysis reveals widespread reactivation of developmental programs in diseased human hearts": Table_S19_Cardiomyocyte_GSEA.xlsx

### Sheet: sex
	...1	Name	Term	ES	NES	NOM p-val	FDR q-val	FWER p-val	Tag %	Gene %	Lead_genes
1	0	prerank	GOBP_DOSAGE_COMPENSATION	-0.930947	-3.01734	0	0	0	prop: 2/31	0.0002	XIST;TSIX

### Sheet: aging
	...1	Name	Term	ES	NES	NOM p-val	FDR q-val	FWER p-val	Tag %	Gene %	Lead_genes
1	0	prerank	GOBP_COLLAGEN_FIBRIL_ORGANIZATION	-0.668491	-2.29245	0	0	0	prop: 22/53	0.1254	COL3A1;COL1A2;COL1A1;EMILIN1;LOXL1;DPT;CYP1B1;FKBP10;ADAMTS12;COL5A1;BMP1;ADAMTS3;ADAMTS14;ATP7A;ADAMTS2;COL5A2;PLOD3;PXDN;DDR2;LUM;COL14A1;COL11A2
2	1	prerank	GOBP_REGULATION_OF_PLATELET_ACTIVATION	-0.677131	-2.19283	0	0.000619785	0.001	prop: 17/40	0.1329	GNAQ;PDGFRA;EMILIN1;UBASH3B;SERPINE2;C1QTNF1;LYN;EMILIN2;FCER1G;PRKCD;APOE;ALOX12;F11R;THBD;PDPN;PRKCA;CD9
3	2	prerank	GOBP_IONOTROPIC_GLUTAMATE_RECEPTOR_SIGNALING_PATHWAY	0.706916	2.08198	0	0.0356804	0.055	prop: 11/22	0.1199	GRIN2A;GRIA2;GRIN3A;GRIA4;GRIK5;GRIA1;GRIN2B;CDK5R1;GRID2;PTK2B;CPEB4
4	3	prerank	GOBP_CELLULAR_RESPONSE_TO_CADMIUM_ION	0.665713	2.06909	0	0.021596	0.067	prop: 6/24	0.0536	MT1G;MT1X;EGFR;FOS;JUN;MT1E
5	4	prerank	GOBP_ANTIGEN_PROCESSING_AND_PRESENTATION_OF_PEPTIDE_ANTIGEN	-0.617818	-2.05053	0	0.0140485	0.033	prop: 19/43	0.1349	TAP1;HLA-B;FCER1G;HLA-E;SLC11A1;ERAP2;TAPBP;HLA-C;HLA-DRB5;MFSD6;HLA-DRB1;B2M;CTSF;HLA-DRA;PIKFYVE;CD74;CLEC4A;HLA-A;HLA-DPA1
6	5	prerank	GOBP_ACUTE_PHASE_RESPONSE	-0.740529	-2.02046	0	0.0161144	0.05	prop: 6/18	0.0262	PTGER3;PLSCR1;FN1;CD163;APOL2;A2M
7	6	prerank	GOBP_REGULATION_OF_INCLUSION_BODY_ASSEMBLY	0.748142	1.99269	0	0.0461133	0.189	prop: 8/15	0.1412	HSPA1B;HSPA1A;DNAJB1;HSPA2;SNCAIP;SACS;CDC34;DNAJB2
8	7	prerank	GOBP_INTERMEMBRANE_LIPID_TRANSFER	-0.602499	-1.98567	0	0.0223123	0.084	prop: 14/40	0.0671	PITPNC1;STARD4;PLTP;ABCG1;ABCA1;STARD5;GRAMD1B;PITPNM1;NPC2;OSBPL8;TSPO;APOE;PITPNM2;GRAMD1A
9	8	prerank	GOBP_COLLAGEN_BIOSYNTHETIC_PROCESS	-0.635733	-1.94664	0	0.0353278	0.157	prop: 11/31	0.0992	COL1A1;EMILIN1;COL5A1;ADAMTS3;CREB3L1;PCOLCE;ENG;CIITA;VIM;DDR2;RCN3
10	10	prerank	GOBP_POSITIVE_REGULATION_OF_LIPID_BIOSYNTHETIC_PROCESS	-0.53659	-1.94362	0	0.0315205	0.163	prop: 16/66	0.0995	LDLR;MLXIPL;STARD4;ABCG1;SREBF1;PRKCD;RDH10;ELOVL5;SIRT2;HSD17B13;APOE;SIRT4;ACSL3;SCARB1;SREBF2;CD74
11	12	prerank	GOBP_ADRENAL_GLAND_DEVELOPMENT	-0.685047	-1.91675	0.00168919	0.0443147	0.249	prop: 8/19	0.1534	PDGFRA;CYP1B1;PBX1;WNT11;TSPO;SMAD3;NR3C1;MDK
12	14	prerank	GOBP_CELLULAR_RESPONSE_TO_FATTY_ACID	-0.650428	-1.91169	0.00166113	0.0421454	0.263	prop: 14/27	0.1474	LDLR;HMGCS2;SREBF1;AKR1C1;IRS1;CPT1A;ASS1;ID3;AKR1C3;AKR1C2;PDK4;EDN1;SRC;PLCB1
13	15	prerank	GOBP_RESPONSE_TO_TESTOSTERONE	-0.622767	-1.90494	0	0.0415256	0.284	prop: 10/31	0.1306	SPP1;HMGCS2;THBS1;NASP;TSPO;GPT2;NQO1;EDN1;CBL;FOXP1
14	16	prerank	GOBP_ANTIGEN_PROCESSING_AND_PRESENTATION_OF_PEPTIDE_ANTIGEN_VIA_MHC_CLASS_I	-0.643591	-1.90238	0.00179211	0.0389901	0.29	prop: 11/25	0.1223	TAP1;HLA-B;FCER1G;HLA-E;ERAP2;TAPBP;HLA-C;MFSD6;B2M;CLEC4A;HLA-A
15	17	prerank	GOBP_RESPONSE_TO_ACID_CHEMICAL	-0.49192	-1.89682	0	0.0387366	0.313	prop: 31/104	0.1536	COL3A1;COL1A2;COL1A1;HMGCS2;PDGFRA;SH3BP4;LYN;PDGFD;SESN3;SIPA1;NEURL1;ATP7A;SLC1A2;COL5A2;TUBA1A;SLC7A5;RRAGD;NQO1;BCL11A;ASS1;CRLS1;PPP1R9B;GLRA2;SLC38A9;EDN1;CPEB3;VEGFA;MYD88;DNMT1;COL4A1;ATP2B4
16	18	prerank	GOBP_NEGATIVE_REGULATION_OF_COAGULATION	-0.582126	-1.89314	0	0.0377592	0.326	prop: 17/41	0.1329	PDGFRA;UBASH3B;SERPINE2;C1QTNF1;PRKCD;THBS1;SERPING1;PLAU;APOE;ALOX12;FAP;THBD;VTN;SERPINE1;KNG1;EDN1;CD9
17	19	prerank	GOBP_B_CELL_MEDIATED_IMMUNITY	-0.504249	-1.8817	0	0.0408173	0.368	prop: 32/79	0.2293	C1QA;CLCF1;C1QB;STAT6;C1QC;FCER1G;PRKCD;IRF7;HLA-E;BCL6;BCL3;C1R;TCIRG1;CD55;SERPING1;SUSD4;SWAP70;TP53BP1;CD74;IL4R;CD46;MYD88;MSH2;EXOSC6;TNFSF4;IL27RA;TFRC;BCL10;C4A;ATAD5;MSH6;MASP2
18	20	prerank	GOBP_ORGANOPHOSPHATE_ESTER_TRANSPORT	-0.474114	-1.88	0	0.0389225	0.373	prop: 25/116	0.0949	PITPNC1;PLSCR1;LDLR;PLTP;ABCG1;ABCA1;SLC25A19;PRKCD;ABCC4;SLC19A1;PITPNM1;NPC2;ATP8A1;OSBPL8;SLC46A2;ABCC5;LRRC8E;APOE;PITPNM2;ATP11C;SLC25A16;XKR6;SCARB1;CLPTM1L;ABCA7
19	21	prerank	GOBP_INSULIN_LIKE_GROWTH_FACTOR_RECEPTOR_SIGNALING_PATHWAY	-0.571617	-1.87415	0	0.0394339	0.395	prop: 9/41	0.0602	BMP5;CILP;IGFBP4;IGFBP2;IRS1;GHR;TRIM72;SHC1;MAP2K1
20	22	prerank	GOBP_REGULATION_OF_LIPID_BIOSYNTHETIC_PROCESS	-0.466325	-1.87101	0	0.0387184	0.406	prop: 39/131	0.1682	BMP5;LDLR;MLXIPL;STARD4;PDE8B;ABCG1;SREBF1;FABP5;PRKCD;RDH10;TRIB3;ELOVL5;ATP1A1;SIRT2;TSPO;GPER1;HSD17B13;APOE;SIRT4;IDH1;LPCAT3;SPHK1;ACSL3;SCARB1;SREBF2;CD74;INSIG2;ASXL3;AKR1C3;FBXW7;PRMT3;PDK4;NR3C1;SAMD8;PPARA;ABCA2;LPGAT1;ABCG4;SLC27A1
21	23	prerank	GOBP_XENOBIOTIC_TRANSPORT	-0.568155	-1.86985	0	0.0373937	0.413	prop: 15/42	0.113	ABCC3;SLC22A3;SLC2A1;ABCC4;SLC19A1;SLC47A2;ABCC5;SLC7A5;SLC22A18;SLC29A1;SLC28A3;ABCA8;SLC15A2;ABCC10;SLC29A4
22	25	prerank	GOBP_EXTERNAL_ENCAPSULATING_STRUCTURE_ORGANIZATION	-0.427911	-1.86618	0	0.0367957	0.426	prop: 66/250	0.1284	COL3A1;ELF3;COL1A2;COL1A1;POSTN;PDGFRA;EMILIN1;CCDC80;LOXL1;DPT;COL15A1;CYP1B1;FKBP10;ADAMTS12;ADAMTS6;NPNT;FLRT2;ADAMTSL1;COL5A1;BMP1;TNFRSF11B;ADAMTS3;ANTXR1;CREB3L1;ELN;FBLN1;COL13A1;PBXIP1;BCL3;ADAMTS5;ADAMTS14;LCP1;ENG;COL19A1;FLOT1;COLQ;ATP7A;ADAMTSL4;ADAMTS2;COL5A2;MYO1E;COL4A2;SH3PXD2B;PLOD3;ADAM10;OLFML2B;FAP;PXDN;VHL;VTN;SULF2;COL4A5;DDR2;ADAMTS4;SMAD3;MPZL3;POMGNT1;LUM;PDPN;GAS6;COL10A…
23	27	prerank	GOBP_PHAGOCYTOSIS	-0.451416	-1.85152	0	0.0427032	0.485	prop: 45/162	0.1409	PLSCR1;LDLR;CCL2;FCN3;GULP1;CD14;VAV2;TYROBP;LYN;AIF1;ABCA1;IL15RA;FCER1G;PRKCD;AXL;SLC11A1;THBS1;UNC13D;CAMK1D;CYBA;CD93;SYT7;RAC3;CORO1A;MET;PTK2;SPHK1;CDC42SE2;XKR6;SCARB1;TLR2;RAB27A;PIKFYVE;ITGB2;ABCA7;TGM2;GAS6;CLCN3;ITGAV;SRC;COLEC11;DOCK1;ATG5;ARHGAP12;MYD88
24	28	prerank	GOBP_POSITIVE_REGULATION_OF_RESPONSE_TO_CYTOKINE_STIMULUS	-0.547646	-1.85148	0.00168919	0.0406697	0.485	prop: 19/46	0.118	PARP9;PARP14;LAPTM5;IL1R1;AXL;IRF7;CSF1;NLRC5;IFIH1;TRAF2;TLR2;HIF1A;CD74;TRIM56;IKBKE;IL7;IRF3;EDN1;GAS6
25	29	prerank	GOBP_CELLULAR_RESPONSE_TO_VITAMIN	-0.646857	-1.84159	0.00163666	0.0440611	0.525	prop: 11/22	0.2073	COL1A1;POSTN;MN1;FOLR2;TRIM24;SFRP1;GAS6;VDR;KANK2;RXRA;PHEX
26	31	prerank	GOBP_EXTRACELLULAR_MATRIX_ASSEMBLY	-0.569339	-1.83287	0.00170358	0.0480738	0.573	prop: 15/38	0.1444	COL3A1;COL1A2;EMILIN1;FKBP10;ANTXR1;ELN;ATP7A;PLOD3;PXDN;SMAD3;GAS6;RAMP2;PHLDB1;TGFBR1;FBLN5

### Sheet: development
	...1	Name	Term	ES	NES	NOM p-val	FDR q-val	FWER p-val	Tag %	Gene %	Lead_genes
1	0	prerank	GOBP_CYTOPLASMIC_TRANSLATION	0.651233	2.45721	0	0	0	prop: 79/147	0.1517	IGF2BP1;SH3BGRL;RPS3;RPL23;RPS21;RPS8;RPS12;RPL18;RPS19;RPL15;RPL10A;RPL36;RPS18;RPS4X;RPS29;RPL34;RPL37A;RPL35A;RPS7;RPS23;RPLP1;RPS2;RPL28;RPS15A;RPS5;RPL37;RPS20;RPS27A;RPL32;RPL41;RPL7A;RPS6;RPL13;RPL36A;RPS24;RPL11;RPLP0;RPL12;RPL39;RPL3;RPL22L1;RPL38;RPL27;RPS15;RPL27A;RPS16;RPSA;RPL29;RPL30;RPL4;RPL14;FAU;RPS14;RPS28;RPL24;RPS13;RBM24;RPL7;RPL35;RPL8;RPS17;RPL31;RPL13A;RPL5;RPL10;RPS9;RPS1…
2	1	prerank	GOBP_SISTER_CHROMATID_SEGREGATION	0.546798	2.12791	0	0.00178815	0.004	prop: 70/214	0.1855	UBE2C;CDK1;CENPF;CENPK;TOP2A;KIF18A;TTK;ZWINT;AURKB;CDC6;NEK2;TPX2;KIF23;SPC25;BUB1;CDC20;CCNB1;PSRC1;NUSAP1;BUB1B;DPF1;BIRC5;DLGAP5;CDT1;PRICKLE1;KIFC1;HECW2;CENPE;CENPI;NCAPG;KNTC1;PRC1;MAD2L1;KIF11;TRIP13;DSN1;RACGAP1;NCAPH;CEP55;FBXO5;SMC4;MYBL2;CDCA8;CDCA5;KIF14;RMI2;MAPK15;NEK6;CHEK2;KIF18B;PRAP1;SPDL1;SMARCC1;NCAPG2;TACC3;EML4;KIF4A;TOP2B;ANKRD53;CEP97;MZT1;SEH1L;NCAPH2;BCL7C;KNSTRN;KIF25;…
3	2	prerank	GOBP_CELLULAR_RESPONSE_TO_THYROID_HORMONE_STIMULUS	-0.833265	-2.11495	0	0.00336474	0.003	prop: 9/16	0.0832	THRB;KLF9;CTSS;GCLM;INHBB;GCLC;CTSH;GAS2L1;CTSB
4	3	prerank	GOBP_COLLAGEN_FIBRIL_ORGANIZATION	0.632229	2.10499	0	0.00208617	0.005	prop: 28/61	0.1336	COL11A1;ADAMTS12;COL11A2;SFRP2;COL12A1;TLL1;COL2A1;AEBP1;COL5A1;ANXA2;COL1A1;ADAMTS14;FKBP10;COL14A1;COL18A1;ADAMTS3;COL5A2;LOXL2;COLGALT2;COL3A1;COL1A2;COLGALT1;EFEMP2;PXDN;TGFBR1;SERPINH1;EMILIN1;BMP1
5	4	prerank	GOBP_CHROMOSOME_SEPARATION	0.616429	2.09297	0	0.00178815	0.006	prop: 25/77	0.137	UBE2C;CENPF;TTK;ZWINT;AURKB;SPC25;BUB1;CDC20;CCNB1;BUB1B;BIRC5;DLGAP5;NCAPG;KNTC1;MAD2L1;TRIP13;NCAPH;PLSCR1;FBXO5;SMC4;CDCA8;MAPK15;PRAP1;SPDL1;NCAPG2
6	5	prerank	GOBP_REGULATION_OF_CHROMOSOME_SEGREGATION	0.572266	2.0752	0	0.00160933	0.007	prop: 36/123	0.1397	UBE2C;CDK1;CENPF;TTK;ZWINT;AURKB;MKI67;CDC6;SPC25;BUB1;CDC20;CCNB1;BUB1B;DPF1;BIRC5;DLGAP5;HECW2;CENPE;NCAPG;RAD18;KNTC1;MAD2L1;TRIP13;NCAPH;PLSCR1;FBXO5;SMC4;CDCA8;RMI2;MAPK15;NEK6;PRAP1;SPDL1;SMARCC1;NCAPG2;TACC3
7	6	prerank	GOBP_REGULATION_OF_SYNAPSE_ASSEMBLY	0.582006	2.07439	0	0.00149012	0.008	prop: 36/100	0.1296	EFNB3;FLRT2;CUX2;ROBO2;LRRTM1;FZD1;PTPN13;GRID2;FLRT3;CLSTN3;SLITRK5;SNAP25;FARP1;IL1RAPL2;NLGN3;EPHA7;PTPRD;OXTR;LRFN5;SLITRK4;CTNNB1;WNT5A;LRFN4;IL1RAPL1;RAP2A;SIX1;NLGN1;ICAM5;SLITRK6;ADNP;SLITRK2;LZTS1;ST8SIA2;AGRN;LRRC24;NTRK2
8	7	prerank	GOBP_POSITIVE_REGULATION_OF_CELL_DIVISION	0.600498	2.05308	0	0.0020436	0.014	prop: 28/72	0.1571	MDK;VEGFC;FGF5;AURKB;PTN;PPBP;FGFR2;CDC6;KIF23;FGF2;BIRC5;PDGFD;ECT2;LBH;RACGAP1;KIF20B;EREG;CDC25B;TAL1;CDCA8;KIF14;DRD2;BTC;CIT;PKN2;TGFB3;IGF1R;PGF
9	8	prerank	GOBP_ANTIGEN_PROCESSING_AND_PRESENTATION_OF_PEPTIDE_ANTIGEN	-0.605807	-2.05136	0	0.00785107	0.014	prop: 38/61	0.2345	HLA-DMA;MICA;MR1;CTSS;HLA-E;HLA-B;HLA-DPB1;HFE;CD74;HLA-DPA1;ERAP1;HLA-DRB1;HLA-DRA;FCGR2B;HLA-DQB1;HLA-C;HLA-DMB;HLA-DRB5;SLC11A1;TAP1;CLEC4A;CD209;HLA-A;DNM2;HLA-DQA1;CTSL;CTSF;RAET1G;FCER1G;TAPBPL;LGMN;HLA-F;ABCB9;PIKFYVE;FCGR1A;SAR1B;UNC93B1;RAET1E
10	9	prerank	GOBP_CELL_CYCLE_DNA_REPLICATION	0.656112	2.02336	0	0.00379981	0.032	prop: 18/41	0.1114	E2F7;DACH1;CDC45;GINS1;BRCA2;CDC7;CDT1;MCM6;TK1;MCM2;LIG1;MCM3;MCM4;FBXO5;GMNN;ATAD5;DBF4;E2F8
11	10	prerank	GOBP_CELL_CYCLE_CHECKPOINT_SIGNALING	0.52669	2.01788	0	0.00377498	0.036	prop: 33/176	0.0836	CDK1;CENPF;DTL;E2F1;CDC45;TTK;ZWINT;AURKB;CLSPN;WDR76;CDC6;BRCA2;SPC25;CHEK1;BUB1;CDC20;CCNB1;BRIP1;BUB1B;BIRC5;CDT1;TIMELESS;KNTC1;MAD2L1;BARD1;MSH2;CDK2;TRIP13;EME1;BRSK1;RHNO1;TICRR;RBBP8
12	11	prerank	GOBP_NUCLEAR_CHROMOSOME_SEGREGATION	0.50547	2.01643	0	0.00339748	0.036	prop: 85/280	0.1855	PTTG1;UBE2C;CDK1;CENPF;CENPK;TOP2A;KIF18A;REC8;TTK;ZWINT;AURKB;CCNB2;CDC6;NEK2;TPX2;KIF23;SPC25;BUB1;CDC20;CCNB1;BRIP1;PSRC1;NUSAP1;BUB1B;DPF1;BIRC5;DLGAP5;CDT1;PRICKLE1;KIFC1;HECW2;CENPE;CENPI;ASPM;NCAPG;KNTC1;PRC1;MAD2L1;DMC1;KIF11;TRIP13;MND1;ECT2;DSN1;SYCE1L;FAM83D;RACGAP1;EHMT2;NCAPH;CEP55;FBXO5;SMC4;MYBL2;TUBB8;CDCA8;CDCA5;KIF14;RMI2;MAPK15;NEK6;CHEK2;KIF18B;PRAP1;SPDL1;SMARCC1;NCAPG2;TACC3…
13	12	prerank	GOBP_POSITIVE_REGULATION_OF_CHROMOSOME_SEPARATION	0.717086	1.99397	0	0.00390141	0.046	prop: 13/29	0.137	UBE2C;AURKB;CDC20;BIRC5;DLGAP5;NCAPG;NCAPH;PLSCR1;SMC4;CDCA8;MAPK15;PRAP1;NCAPG2
14	13	prerank	GOBP_DNA_TEMPLATED_DNA_REPLICATION	0.52391	1.98459	0	0.00424685	0.054	prop: 51/150	0.1628	E2F7;DACH1;CDC45;MCM10;CDC6;GINS1;BRCA2;CDC7;CDT1;FAM111A;MCM6;GINS2;GINS4;MCM5;TK1;MCM2;POLE4;TIMELESS;BARD1;WDHD1;LIG1;MCM3;CDK2;OOEP;CHTF18;MCM4;MCM7;MMS22L;EME1;PRIM1;RFC2;TICRR;RBBP8;POLE2;FBXO5;GMNN;ATAD5;DBF4;RFC4;ALYREF;E2F8;POLD1;CHRAC1;ORC6;RFC3;POLQ;ORC1;PCNA;HMGA1;TRAIP;POLE
15	14	prerank	GOBP_EMBRYONIC_SKELETAL_SYSTEM_DEVELOPMENT	0.564499	1.97815	0	0.00440159	0.061	prop: 39/91	0.2027	COL11A1;MMP16;BMP7;DSCAML1;COL2A1;FGFR2;SHOX2;SOX11;COL1A1;MDFI;MTHFD1L;EDNRA;TULP3;SLC2A10;TWIST1;CTNNB1;GLI3;WNT5A;TBX15;CDK20;PCGF2;OSR1;SIX1;HOXC4;HOXA3;TGFBR1;HOXB3;PBX1;FLVCR1;TGFB3;ALX3;SATB2;HOXD3;SP3;WNT9A;EXT1;TFAP2A;RUNX2;HAND2
16	15	prerank	GOBP_NEURON_MIGRATION	0.516044	1.95765	0	0.00600307	0.088	prop: 50/143	0.1721	MDK;FLRT2;ASTN1;FAT3;UNC5D;NRP2;NRG3;KIAA0319;GPR173;TUBB2B;SEMA3A;TBX20;ASPM;NAV1;NRCAM;PLXNA3;TUBA1A;KIF26A;TWIST1;CELSR1;NDNF;PLXNA1;CTNNB1;CAMK2A;NR2F2;AXL;ULK4;AUTS2;KIF20B;FYN;PLXNB2;SCRT1;DAB1;FGF13;COL3A1;EMX2;TYRO3;NDN;NSMF;DRD2;NTRK2;UNK;ARHGEF2;CX3CL1;TOP2B;SPOCK1;RELN;FZD3;NTNG1;SATB2
17	16	prerank	GOBP_REGULATION_OF_MACROPHAGE_DERIVED_FOAM_CELL_DIFFERENTIATION	-0.688308	-1.9507	0.00190476	0.0448632	0.114	prop: 12/26	0.1382	APOB;PPARG;PLA2G5;PLA2G2A;CD36;LPL;ABCA1;ABCA5;MSR1;NFKBIA;IL18;ITGAV
18	17	prerank	GOBP_POSITIVE_REGULATION_OF_MITOTIC_CELL_CYCLE_PHASE_TRANSITION	0.555628	1.94856	0	0.00697378	0.107	prop: 19/82	0.1082	UBE2C;FGF10;CDK1;DTL;CDC6;CDC7;CDC20;CCNB1;KCNA5;DLGAP5;CDC25A;RAD51B;RRM2;STOX1;CDC25B;MTBP;FBXO5;CDCA5;PLCB1
19	18	prerank	GOBP_REGULATION_OF_DNA_TEMPLATED_DNA_REPLICATION	0.617827	1.9484	0	0.00653792	0.107	prop: 20/46	0.1114	E2F7;DACH1;CDC7;CDT1;MCM6;MCM5;MCM2;TIMELESS;MCM3;CDK2;CHTF18;MCM4;MCM7;RFC2;TICRR;FBXO5;GMNN;DBF4;RFC4;E2F8
20	19	prerank	GOBP_NEGATIVE_REGULATION_OF_CELL_KILLING	-0.703378	-1.9484	0	0.0342082	0.116	prop: 14/24	0.1303	MICA;KLRD1;PTPRC;HLA-E;HLA-B;SERPINB9;FCGR2B;ARRB2;IL7R;NCKAP1L;CR1;CRK;HLA-A;HAVCR2
21	20	prerank	GOBP_AUTONOMIC_NERVOUS_SYSTEM_DEVELOPMENT	0.647252	1.94215	0	0.00683704	0.117	prop: 21/38	0.2027	VCAM1;NRP2;SOX4;GDNF;SOX11;SEMA3A;EDNRA;PLXNA3;KIF26A;CTNNB1;SIX1;TFAP2B;SOX8;TP63;PLXNA4;FZD3;NAV2;ADARB1;TFAP2A;NRP1;HAND2
22	21	prerank	GOBP_BRANCHING_INVOLVED_IN_BLOOD_VESSEL_MORPHOGENESIS	0.672014	1.94036	0	0.0068049	0.123	prop: 13/29	0.1951	MDK;SFRP2;TBX20;EDNRA;LEF1;CTNNB1;NRARP;NFATC4;KDR;PLXND1;EDN1;NRP1;SRF
23	22	prerank	GOBP_POSITIVE_REGULATION_OF_CELL_CYCLE_PROCESS	0.490949	1.93454	0	0.0072467	0.137	prop: 61/218	0.1499	UBE2C;FGF10;CDK1;E2F7;DTL;AURKB;CDC6;KIF23;BUB1;CDC7;EZH2;CDC20;CCNB1;KCNA5;NUSAP1;BIRC5;DLGAP5;CDC25A;TBX20;RAD51B;NCAPG;RAD18;MAD2L1;RAD51AP1;RRM2;STOX1;OOEP;ECT2;WNT5A;PLK4;FAM83D;RACGAP1;KIF20B;EREG;RHNO1;CDC25B;MTBP;NCAPH;PLSCR1;FBXO5;SMC4;ATAD5;CDCA8;DBF4;CDCA5;KIF14;PLCB1;E2F8;MAPK15;RANBP1;DRD2;PRAP1;PBX1;NCAPG2;AURKA;BTC;CIT;PKN2;EPGN;PIWIL2;IGF1R
24	23	prerank	GOBP_NEGATIVE_REGULATION_OF_T_CELL_PROLIFERATION	-0.573219	-1.92883	0	0.0367879	0.153	prop: 23/58	0.1542	PLA2G5;PLA2G2A;SFTPD;VTCN1;SDC4;CEBPB;VSIG4;ZBTB7B;CBLB;HLA-DRB1;CD86;LILRB2;TNFRSF14;CR1;PELI1;CD274;PRKAR1A;TSPAN32;PDCD1LG2;HAVCR2;LILRB4;TNFRSF21;IL4I1
25	24	prerank	GOBP_REGULATION_OF_NEURON_PROJECTION_DEVELOPMENT	0.454879	1.90669	0	0.0115783	0.212	prop: 93/414	0.1096	MDK;BMP5;EFNB3;CUX2;ROR2;ROBO2;ROBO1;ATP1B2;BMP7;KIF1A;FAT3;MT3;SFRP2;NR2F1;SIPA1L1;GPC2;NCS1;PTK7;CNTN1;STMN2;PTN;FZD1;SFRP1;PPFIA2;GRID2;EFNB2;CRABP2;KIAA0319;TUBB2B;PRKD1;EZH2;TOX;TIAM1;PAK3;TANC2;SHOX2;EPHA3;ARHGAP4;ITM2C;THY1;HECW2;KIDINS220;SEMA3A;VIM;ELAVL4;DBN1;APOE;DPYSL3;SNAP25;NRCAM;PTPRF;SLIT2;PLXNA3;SYNGAP1;EPHA7;ARHGAP33;KIF26A;ITPKA;PTPRD;TENM3;MBOAT1;NDNF;PLXNA2;PLXNA1;WNT5A;PTK6;…
26	25	prerank	GOBP_REGULATION_OF_NEURON_MIGRATION	0.631195	1.8877	0	0.0147309	0.274	prop: 22/40	0.1972	MDK;FLRT2;UNC5D;NRG3;GPR173;SEMA3A;KIF26A;CAMK2A;ULK4;KIF20B;PLXNB2;SCRT1;COL3A1;NSMF;DRD2;ARHGEF2;CX3CL1;RELN;NTNG1;TBC1D24;CTNNA2;SEMA6A
27	26	prerank	GOBP_NEURAL_PRECURSOR_CELL_PROLIFERATION	0.501134	1.88095	0	0.0158495	0.306	prop: 43/140	0.1525	MDK;IGF2BP1;VEGFC;VCAN;SOX5;PTN;BCL11B;FGFR2;CEND1;TOX;FGF2;MELK;ASPM;DBN1;LEF1;NES;CTNNB1;SMO;GLI3;WNT5A;SPINT2;RACGAP1;ID4;PLXNB2;GJC2;PTPRZ1;FGF13;LNX2;DOCK7;EMX2;KIF14;HAPLN4;RORA;CDON;DRD2;NAP1L1;SLC16A2;CX3CR1;ARHGEF2;CX3CL1;PTBP2;KDM1A;GNAI2
28	27	prerank	GOBP_POSITIVE_REGULATION_OF_EPITHELIAL_TO_MESENCHYMAL_TRANSITION	0.585064	1.87811	0	0.0160156	0.318	prop: 15/51	0.0916	MDK;BMP7;TGFB1I1;EZH2;TIAM1;COL1A1;TBX20;GLIPR2;LEF1;TWIST1;BMP2;CTNNB1;WWTR1;LOXL2;EMP2
29	28	prerank	GOBP_CARDIAC_SEPTUM_MORPHOGENESIS	0.567673	1.87265	0	0.0160188	0.326	prop: 20/66	0.1177	BMP5;ROBO2;ROBO1;BMP7;FZD1;NRP2;FGFR2;SOX4;SOX11;TBX20;FZD2;SLIT2;DNAH11;SMO;WNT5A;DHRS3;APLNR;NOTCH2;TGFBR1;SLIT3
30	29	prerank	GOBP_DNA_REPLICATION_CHECKPOINT_SIGNALING	0.756172	1.87197	0	0.0155926	0.329	prop: 6/17	0.0828	CDC45;CLSPN;CDC6;CDT1;TIMELESS;TICRR
31	31	prerank	GOBP_CELL_CYCLE_G2_M_PHASE_TRANSITION	0.49648	1.8542	0	0.0190507	0.401	prop: 34/138	0.1082	CDK1;CENPF;DTL;USH1C;AURKB;CLSPN;CCNB2;CDC6;CHEK1;CDC7;CCNB1;MELK;CDC25A;CCNA2;FBXL7;FOXM1;RAD51B;PKMYT1;BARD1;STOX1;CDK2;WEE1;NES;CDK14;BRSK1;CDK6;TICRR;CDC25B;RBBP8;FBXO5;SKP2;ATAD5;KIF14;PLCB1
32	35	prerank	GOBP_CARTILAGE_DEVELOPMENT	0.468883	1.83633	0	0.0241069	0.49	prop: 50/173	0.1336	MDK;BMP5;COL11A1;ADAMTS12;COL11A2;HMGA2;ITGB8;BMP7;SFRP2;COL2A1;SOX5;BMP3;SHOX2;FGF2;TYMS;MBOAT2;FGF18;COL1A1;AMELX;PTH;PTH1R;MATN3;WNT5B;CER1;MATN1;CYTL1;BMP2;CTNNB1;EVC;GLI3;WNT5A;OSR1;LOXL2;NPPC;SNAI2;TSKU;HOXC4;PTHLH;COL3A1;PRKG2;HOXA3;FRZB;TGFBR1;SERPINH1;HOXB3;RARA;HYAL3;ZNF219;GDF6;BMP1
33	36	prerank	GOBP_REGULATION_OF_PRESYNAPSE_ORGANIZATION	0.651813	1.83612	0	0.0234056	0.493	prop: 12/29	0.1072	EFNB3;FZD1;CLSTN3;SLITRK5;FARP1;IL1RAPL2;LRFN5;SLITRK4;LRFN4;IL1RAPL1;SLITRK6;SLITRK2
34	37	prerank	GOBP_AXON_GUIDANCE	0.471638	1.83532	0	0.0228451	0.496	prop: 46/195	0.101	PLEKHG4B;EFNB3;FLRT2;ROBO2;ROBO1;BMP7;UNC5D;ALCAM;DSCAML1;PTK7;CNTN1;IGSF9;BCL11B;NRP2;EFNB2;ARHGEF25;FLRT3;TUBB2B;GDNF;EPHA3;CNTN4;EPHA6;RAC3;SEMA3A;CNTN5;EDNRA;NRCAM;SLIT2;PLXNA3;PLEKHG4;EPHA7;EFNA3;PLXNA2;PLXNA1;SMO;GLI3;WNT5A;FYN;PLXNB2;SEMA4C;LMO4;RPL24;SEMA3G;NOTCH2;ERBB2;CHN1
35	38	prerank	GOBP_REGULATION_OF_MORPHOGENESIS_OF_A_BRANCHING_STRUCTURE	0.588809	1.83451	0	0.0224115	0.503	prop: 16/46	0.1059	MDK;FGF10;BMP7;SFRP1;FGFR2;AGTR2;GDNF;SHOX2;LGR4;CTNNB1;SMO;WNT5A;RTN4;SNAI2;SIX1;SOX8
36	43	prerank	GOBP_DENTATE_GYRUS_DEVELOPMENT	0.706649	1.82367	0	0.0255244	0.561	prop: 9/18	0.1405	MDK;TUBA1A;SCN2A;LEF1;SMO;CDK6;EMX2;ATAT1;TMEM108
37	46	prerank	GOBP_KINETOCHORE_ORGANIZATION	0.710627	1.81487	0	0.0278001	0.607	prop: 8/20	0.0922	CENPF;CENPK;CENPW;DLGAP5;CENPE;KNTC1;CENPH;SMC4
38	48	prerank	GOBP_POSITIVE_REGULATION_OF_NERVOUS_SYSTEM_DEVELOPMENT	0.448166	1.8122	0	0.0280143	0.624	prop: 77/257	0.1693	MDK;FLRT2;CUX2;ROBO2;ROBO1;VEGFC;VCAN;GRM5;LRRTM1;MYRF;TENM4;PTN;GRID2;FLRT3;CRABP2;TIAM1;SHOX2;FGF2;CLSTN3;SOX11;SLITRK5;ASPM;DBN1;NLGN3;SLIT2;PLXNA3;ITPKA;PTPRD;OXTR;BMP2;SLITRK4;PLXNA2;PLXNA1;CTNNB1;SMO;GLI3;XRCC2;RND2;ID4;PLXNB2;GJC2;LPAR3;RNF112;IL1RAPL1;PTPRZ1;NLGN1;CUL7;SLITRK6;SOX8;ADNP;SLITRK2;MAN2A1;HAPLN4;PRKCH;CDON;ST8SIA2;AGRN;DRD2;LRRC24;PLXNC1;NAP1L1;NTRK2;SEMA5A;CX3CR1;PLXNA4;CX3C…
39	49	prerank	GOBP_AXON_DEVELOPMENT	0.427255	1.80985	0	0.0281633	0.641	prop: 104/430	0.1221	PLEKHG4B;EFNB3;FLRT2;PRDM8;ROBO2;ROBO1;BMP7;MT3;SIPA1L1;NREP;UNC5D;ALCAM;DSCAML1;PTK7;CNTN1;STMN1;TSPAN2;GPM6B;IGSF9;PTN;BCL11B;NRP2;FGFR2;EFNB2;ARHGEF25;FLRT3;CRABP2;KIAA0319;TUBB2B;GDNF;TIAM1;PAK3;SHOX2;EPHA3;ARHGAP4;CNTN4;THY1;PRICKLE1;POTEI;EPHA6;RAC3;SEMA3A;CSPG5;NCAM2;SLITRK5;APOE;CNTN5;EDNRA;SNAP25;NRCAM;PTPRF;NLGN3;SLIT2;PLXNA3;SYNGAP1;NEUROD2;PLEKHG4;EPHA7;S100B;GRM7;EFNA3;SLITRK4;PLXNA2…
40	51	prerank	GOBP_OUTFLOW_TRACT_MORPHOGENESIS	0.53583	1.80811	0	0.0279206	0.65	prop: 19/75	0.094	ROBO2;ROBO1;BMP7;SFRP2;FZD1;NRP2;FGFR2;NPY1R;PRICKLE1;SOX11;TBX20;GJA5;FZD2;EDNRA;TWIST1;CTNNB1;WNT5A;DHRS3;SIX1
41	52	prerank	GOBP_POSITIVE_REGULATION_OF_CHROMOSOME_SEGREGATION	0.658553	1.79904	0.00182815	0.030771	0.697	prop: 12/27	0.137	CDK1;AURKB;CDC6;CCNB1;BIRC5;NCAPG;RAD18;NCAPH;SMC4;CDCA8;PRAP1;NCAPG2
42	54	prerank	GOBP_MITOTIC_CYTOKINESIS	0.515165	1.79109	0	0.0331049	0.725	prop: 22/83	0.1555	ANLN;STMN1;AURKB;TRIM36;KIF23;KIF20A;NUSAP1;BIRC5;CKAP2;ECT2;RACGAP1;KIF20B;CFL1;CEP55;CDCA8;CUL7;IQGAP3;DCDC1;RTKN;KIF4A;CIT;ANKRD53
43	55	prerank	GOBP_EMBRYONIC_BRAIN_DEVELOPMENT	0.723663	1.77685	0.00582524	0.0382099	0.792	prop: 7/15	0.1147	TUBB2B;PRICKLE1;CTNNB1;CDK20;RNF112;RPL10;CC2D2A
44	58	prerank	GOBP_HOMOLOGOUS_RECOMBINATION	0.544001	1.7717	0.00184162	0.0395226	0.81	prop: 14/55	0.1041	TOP2A;REC8;BRIP1;C11orf80;RAD51B;DMC1;BARD1;RAD51AP1;TRIP13;MND1;EME1;RAD54L;RBBP8;HSF2BP
45	60	prerank	GOBP_EMBRYONIC_APPENDAGE_MORPHOGENESIS	0.492781	1.77152	0	0.0386463	0.81	prop: 30/99	0.1518	BMP7;SFRP2;FREM2;CRABP2;FRAS1;SHOX2;PRICKLE1;FBN2;CYP26B1;AFF3;TULP3;LEF1;TMEM107;TWIST1;CTNNB1;GLI3;WNT5A;DYNC2H1;OSR1;NOTCH2;GPC3;BCL2L11;PBX1;TBX4;RPGRIP1L;SALL1;TP63;FLVCR1;TBC1D32;ALX3
46	61	prerank	GOBP_DNA_UNWINDING_INVOLVED_IN_DNA_REPLICATION	0.680449	1.76845	0.00203666	0.039252	0.82	prop: 10/20	0.0652	CDC45;GINS1;MCM6;GINS2;GINS4;MCM5;MCM2;MCM3;MCM4;MCM7
47	62	prerank	GOBP_ATTACHMENT_OF_SPINDLE_MICROTUBULES_TO_KINETOCHORE	0.572396	1.76809	0.00373832	0.0384878	0.821	prop: 12/43	0.0969	AURKB;NEK2;SPC25;CCNB1;BIRC5;CDT1;CENPE;KNTC1;ECT2;DSN1;RACGAP1;CDCA8
48	63	prerank	GOBP_RENAL_SYSTEM_DEVELOPMENT	0.428463	1.76594	0	0.0387155	0.83	prop: 79/294	0.1359	FGF10;DCHS1;ROBO2;NPNT;CENPF;BMP7;BICC1;ADAMTS6;PTK7;HELLS;SFRP1;FREM2;FGFR2;IRX1;EFNB2;FRAS1;AGTR2;KIF26B;EZH2;SOX4;GDNF;FGF2;ACTA2;PDGFD;PRICKLE1;SOX11;ERBB4;EPCAM;SDC1;MYO1E;IRX2;ANGPT1;CYP26B1;PRKX;EGR1;BMPER;EDNRA;VANGL2;LGR4;SLIT2;EPHA7;CER1;CDKN1C;TCF21;BMP2;CTNNB1;SMO;GLI3;WNT5A;DYNC2H1;WWTR1;GFRA1;OSR1;SGPL1;SIX1;APAF1;NOTCH2;GPC3;AQP1;TFAP2B;CNTRL;EMX2;SOX8;ACVR2B;CC2D2A;TGFBR1;ID3;NLE1…
49	64	prerank	GOBP_PROTEIN_LOCALIZATION_TO_CHROMOSOME_CENTROMERIC_REGION	0.661328	1.76432	0.011583	0.0386687	0.836	prop: 6/21	0.0841	CDK1;TTK;AURKB;BUB1B;KNTC1;MTBP
50	65	prerank	GOBP_EMBRYONIC_PLACENTA_MORPHOGENESIS	0.646304	1.76385	0.00990099	0.0380081	0.839	prop: 8/24	0.0812	BMP5;BMP7;FGFR2;LEF1;CDKN1C;ZFP36L1;SPINT2;RSPO3
51	67	prerank	GOBP_POSITIVE_REGULATION_OF_CYTOKINESIS	0.592902	1.76086	0	0.0383674	0.845	prop: 14/35	0.1499	AURKB;CDC6;KIF23;BIRC5;ECT2;RACGAP1;KIF20B;CDC25B;CDCA8;KIF14;DRD2;CIT;PKN2;IGF1R
52	73	prerank	GOBP_ESTROUS_CYCLE	0.690161	1.75201	0.00614754	0.0417361	0.876	prop: 9/16	0.1577	MDK;PTN;OPRK1;EGR1;OXTR;OPRL1;ADNP;IGF1R;PCNA
53	74	prerank	GOBP_CRANIOFACIAL_SUTURE_MORPHOGENESIS	0.704768	1.74759	0.00200401	0.0430832	0.887	prop: 5/15	0.0686	MMP16;FREM1;TMEM107;TWIST1;GLI3
54	75	prerank	GOBP_REGULATION_OF_MITOTIC_CELL_CYCLE_PHASE_TRANSITION	0.430272	1.74576	0	0.0432622	0.89	prop: 71/301	0.1576	UBE2C;FGF10;CDK1;E2F7;ANLN;CENPF;DTL;E2F1;TTK;ZWINT;AURKB;CLSPN;CDC6;DACT1;SPC25;CHEK1;BUB1;CDC7;EZH2;CDC20;CCNB1;KCNA5;BUB1B;DPF1;BIRC5;DLGAP5;CDC25A;HECW2;CENPE;RAD51B;KNTC1;MAD2L1;BARD1;RRM2;STOX1;CDK2;WEE1;TRIP13;CDKN1C;ZFP36L1;BRSK1;CRLF3;CDK6;TICRR;CDC25B;RBBP8;MTBP;GJC2;FBXO5;ATAD5;CDCA8;CDCA5;KIF14;RBL1;PLCB1;NEK6;CHEK2;RPL26;PRAP1;MYO16;PBX1;SPDL1;SMARCC1;CDKN2D;GTSE1;AURKA;RPA2;PRMT2;PT…
55	77	prerank	GOBP_REGULATION_OF_STEM_CELL_PROLIFERATION	0.51452	1.74196	0.0018315	0.0444176	0.905	prop: 26/72	0.1569	FGF10;VEGFC;HMGA2;FERMT1;SHOX2;FGF2;SOX11;EPCAM;KITLG;CTNNB1;ZFP36L1;GLI3;WNT5A;HMGB2;THPO;SNAI2;GJA1;HOXA3;SFN;TGFBR1;PBX1;CD109;TP63;KDM1A;KDR;YAP1
56	78	prerank	GOBP_MOTOR_NEURON_AXON_GUIDANCE	0.659443	1.74124	0.0075188	0.0438271	0.906	prop: 12/20	0.1947	ALCAM;RAC3;SEMA3A;SLIT2;PLXNA3;LMO4;ERBB2;CHN1;PLXNA4;KIF5C;LHX4;NRP1
57	79	prerank	GOBP_CELL_JUNCTION_ASSEMBLY	0.41258	1.74067	0	0.0432766	0.907	prop: 120/401	0.1684	EFNB3;GABRB2;FLRT2;EPB41L3;CUX2;ROBO2;ARHGAP6;LRRTM1;CDH8;NLGN4Y;GPM6B;FZD1;SFRP1;PTPN13;GRID2;NRG3;PCDH17;FLRT3;FSCN1;CORO2B;EPHA3;UGT8;THY1;CLSTN3;CDH7;CDH10;F11R;ERBB4;CLDN18;GRIA1;GJA5;SLITRK5;CNTN5;ADD2;COL16A1;DLC1;SNAP25;GJC1;NRCAM;FARP1;IL1RAPL2;NLGN3;EPHA7;TLN2;CDH6;PTPRD;OXTR;LRFN5;ECT2;SLITRK4;RAMP2;FER;CTNNB1;WNT5A;PCDHB10;LRFN4;CDH3;MAP4K4;PKP1;PLXNB2;LSR;APLNR;SNAI2;CLDN10;IL1RAPL1;…
58	80	prerank	GOBP_REGULATION_OF_POSTSYNAPSE_ORGANIZATION	0.485198	1.73961	0	0.0429155	0.909	prop: 27/98	0.1096	CUX2;ROR2;KIF1A;SIPA1L1;NRP2;PPFIA2;GRID2;TIAM1;PAK3;TANC2;NEDD9;GRID1;DBN1;APOE;NRCAM;EPHA7;ARHGAP33;ITPKA;PTPRD;WNT5A;LRFN4;CFL1;FYN;IL1RAPL1;NLGN1;ARHGAP44;LZTS1
59	82	prerank	GOBP_HIPPOCAMPUS_DEVELOPMENT	0.506683	1.73554	0	0.0444057	0.923	prop: 25/73	0.1808	MDK;ANXA3;EZH2;PLXNA3;TUBA1A;SCN2A;LEF1;SMO;GLI3;CDK6;ID4;TSKU;DAB1;FGF13;EMX2;KIF14;SRD5A1;ATAT1;RARA;TMEM108;IGF1R;RELN;PHLPP2;ZIC1;RAN
60	85	prerank	GOBP_ANAPHASE_PROMOTING_COMPLEX_DEPENDENT_CATABOLIC_PROCESS	0.634785	1.73173	0.00609756	0.0453864	0.929	prop: 5/23	0.0665	UBE2C;CDC20;CDC20B;CDK2;UBE2S

### Sheet: disease
	...1	Name	Term	ES	NES	NOM p-val	FDR q-val	FWER p-val	Tag %	Gene %	Lead_genes
1	1	prerank	GOBP_NEUROPEPTIDE_SIGNALING_PATHWAY	0.596925	2.03619	0	0.0198861	0.019	prop: 39/73	0.2294	NPPA;NPPB;GPR171;GPR37;CYSLTR1;QRFP;NPY1R;TAC1;NXPH4;NPFFR2;SSTR2;GLRB;SORL1;MCHR1;NMBR;GLRA2;TYRO3;GPR83;RELA;GAL;OPRL1;SCG5;CYSLTR2;NXPH2;OPRM1;HCRTR2;NMU;PROK2;PENK;PTGDR2;ADCYAP1;HCRT;NTSR1;SORT1;NPW;PYY;GPR84;NPSR1;POMC
