## Supplemental Table S1-41 for "Integrated single-cell and spatial multiomic analysis reveals widespread reactivation of developmental programs in diseased human hearts": Table_S24_LEC_GSEA.xlsx

### Sheet: sex
	...1	Name	Term	ES	NES	NOM p-val	FDR q-val	FWER p-val	Tag %	Gene %	Lead_genes
1	0	prerank	GOBP_DOSAGE_COMPENSATION	-0.733586	-2.29602	0	0.0259785	0.023	prop: 5/23	0.0428	XIST;TSIX;EIF1;YTHDC1;HNRNPU

### Sheet: aging
	...1	Name	Term	ES	NES	NOM p-val	FDR q-val	FWER p-val	Tag %	Gene %	Lead_genes
1	0	prerank	GOBP_COLLAGEN_METABOLIC_PROCESS	-0.555948	-2.78631	0	0	0	prop: 16/38	0.0792	COL1A1;TGFB3;COL1A2;EMILIN1;TRAM2;MFAP4;CTSS;SERPINH1;COL5A1;ADAM15;ITGA2;FOSL2;CTSB;MMP14;HIF1A;F2R
2	1	prerank	GOBP_COLLAGEN_FIBRIL_ORGANIZATION	-0.534391	-2.66617	0	0	0	prop: 13/36	0.0609	COL3A1;COL1A1;CYP1B1;COL1A2;ADAMTS7;EMILIN1;SERPINH1;LUM;COL5A1;TGFB2;COL27A1;COL12A1;P4HA1
3	2	prerank	GOBP_COLLAGEN_BIOSYNTHETIC_PROCESS	-0.667009	-2.49366	0	0	0	prop: 8/18	0.0426	COL1A1;TGFB3;EMILIN1;TRAM2;SERPINH1;COL5A1;ITGA2;FOSL2
4	3	prerank	GOBP_CARDIAC_MYOFIBRIL_ASSEMBLY	0.867976	2.25919	0	0	0	prop: 11/16	0.0782	MYL2;TTN;NRAP;ADPRHL1;NEBL;CSRP3;TCAP;ACTC1;PROX1;FHOD3;MYLK3
5	4	prerank	GOBP_MITOCHONDRIAL_ELECTRON_TRANSPORT_CYTOCHROME_C_TO_OXYGEN	0.824162	2.22762	0	0	0	prop: 13/17	0.0759	COX6A2;NDUFA4;COX7A2;COX6C;COX7A1;COX6B1;COX4I1;COX7C;CYCS;COX5B;COX7B;COX5A;MT-CO2
6	5	prerank	GOBP_SARCOMERE_ORGANIZATION	0.755096	2.19916	0	0	0	prop: 19/30	0.0782	TNNT2;LMOD2;ACTN2;TTN;MYH7;MYOM2;ANKRD1;TPM1;OBSCN;CSRP3;TCAP;LDB3;MYOZ2;CFL2;EDN1;SYNPO2L;PROX1;FHOD3;MYLK3
7	6	prerank	GOBP_ATP_SYNTHESIS_COUPLED_ELECTRON_TRANSPORT	0.662311	2.17107	0	0	0	prop: 49/79	0.1682	COX6A2;NDUFA4;COX7A2;COX6C;COX7A1;COX6B1;UQCRQ;UQCRC1;NDUFB3;NDUFS7;NDUFS5;UQCR10;SNCA;COX4I1;UQCRB;NDUFAB1;COX7C;NDUFS6;CYCS;COX5B;NDUFA8;COX7B;NDUFB7;NDUFA12;NDUFB10;NDUFV2;UQCRC2;ISCU;MT-ND4;CHCHD2;COX5A;NDUFA2;MT-CO2;NDUFA1;GHITM;NDUFA10;NDUFB6;PARK7;NDUFV1;NDUFS3;NDUFA5;NDUFB9;CYC1;DLD;SDHD;UQCRH;MT-CO3;MT-CYB;NDUFB1
8	7	prerank	GOBP_CARDIAC_MUSCLE_CELL_ACTION_POTENTIAL_INVOLVED_IN_CONTRACTION	0.717697	2.03007	0	0.00038157	0.002	prop: 10/22	0.0689	RYR2;SNTA1;CACNA1C;FGF12;CACNB2;DSP;PKP2;CACNA2D1;CTNNA3;CAV1
9	8	prerank	GOBP_MUSCLE_CELL_DEVELOPMENT	0.608581	2.02888	0	0.000317975	0.002	prop: 48/106	0.1365	SORBS2;TNNT2;LMOD2;ACTN2;LMOD3;MYL2;MYO18B;TTN;FHL2;NRAP;HOMER1;MYH7;MYOM2;ADPRHL1;ANKRD1;NEBL;PGM5;MYL9;PRKG1;SGCD;TPM1;OBSCN;DMD;CSRP3;TCAP;ACTA1;LDB3;MYOZ2;CFL2;ACTC1;EDN1;PDLIM5;HDAC9;SYNPO2L;PROX1;FHOD3;MYLK3;FBXO22;IGF1;RCAN1;SKI;FLNC;NFATC2;MAML1;TMOD1;PPP3CA;SLC8A1;SMYD3
10	9	prerank	GOBP_CARDIAC_MUSCLE_CONTRACTION	0.603266	1.96278	0	0.000953924	0.007	prop: 29/76	0.0689	TNNI3;TNNT2;RYR2;MYL2;SNTA1;CACNA1C;TTN;MYBPC3;PLN;MYH7;TNNC1;FGF12;PDE4B;SGCD;TPM1;DMD;CSRP3;TCAP;CACNB2;DSP;PKP2;CACNA2D1;MYL3;CTNNA3;CASQ2;PDE4D;GSTO1;VEGFB;CAV1
11	10	prerank	GOBP_CELLULAR_MODIFIED_AMINO_ACID_BIOSYNTHETIC_PROCESS	0.726671	1.96252	0	0.000834684	0.007	prop: 8/18	0.1075	CKMT2;CKM;ACADM;CKB;TMLHE;PARK7;SLC27A1;ALDH7A1
12	11	prerank	GOBP_ONE_CARBON_COMPOUND_TRANSPORT	0.73603	1.9595	0	0.000847933	0.008	prop: 5/17	0.0107	HBB;HBA1;SLC26A3;HBA2;SLC26A5
13	12	prerank	GOBP_MULTICELLULAR_ORGANISMAL_MOVEMENT	0.672266	1.92123	0	0.00305256	0.032	prop: 18/26	0.2488	TNNI3;HOMER1;MYH7;TNNC1;DMD;TCAP;C12orf57;RCSD1;GSTO1;SYNM;VPS35;HSP90AA1;GAA;NR4A1;TNNI1;VTI1A;MTOR;DMPK
14	13	prerank	GOBP_MYOTUBE_CELL_DEVELOPMENT	0.720071	1.92059	0.00110619	0.00277505	0.032	prop: 11/17	0.1365	LMOD3;HOMER1;ACTA1;HDAC9;FBXO22;IGF1;RCAN1;SKI;NFATC2;PPP3CA;SMYD3
15	14	prerank	GOBP_CARDIAC_VENTRICLE_MORPHOGENESIS	0.621564	1.90288	0	0.0038157	0.047	prop: 16/40	0.0648	TNNI3;TNNT2;RYR2;MYL2;MYBPC3;MYH7;TNNC1;TGFBR3;TPM1;DSP;PKP2;MYL3;TGFBR2;ZFPM2;PROX1;NRG1
16	15	prerank	GOBP_ACTIN_FILAMENT_BASED_MOVEMENT	0.574593	1.88282	0	0.004843	0.065	prop: 30/76	0.1384	TNNT2;RYR2;SNTA1;CACNA1C;MYBPC3;PLN;MYH7;TNNC1;FGF12;PDE4B;SGCD;TPM1;CACNB2;DSP;MYO5C;PKP2;CACNA2D1;ACTC1;MYH10;CTNNA3;PDE4D;FRMD6;CAV1;MYO1D;SUMO1;LIMCH1;PARVA;SYNE2;FGF13;SCN3B
17	16	prerank	GOBP_POSITIVE_REGULATION_OF_MUSCLE_CELL_DIFFERENTIATION	0.616426	1.87445	0	0.0049059	0.07	prop: 22/35	0.2425	LMOD3;KAT2A;EDN1;LAMA2;PIEZO1;PROX1;NRG1;TBX1;MYLK3;IGF1;MEF2C;RBM24;PIAS1;MAML1;MAPK14;LAMC1;NID1;EFNB2;MDM2;MTOR;MORF4L2;SETD3
18	17	prerank	GOBP_MITOCHONDRIAL_ELECTRON_TRANSPORT_NADH_TO_UBIQUINONE	0.60161	1.85628	0	0.00686826	0.104	prop: 24/45	0.1682	NDUFA4;NDUFB3;NDUFS7;NDUFS5;SNCA;NDUFAB1;NDUFS6;NDUFA8;NDUFB7;NDUFB10;NDUFV2;ISCU;MT-ND4;NDUFA2;NDUFA1;NDUFA10;NDUFB6;PARK7;NDUFV1;NDUFS3;NDUFA5;NDUFB9;DLD;NDUFB1
19	18	prerank	GOBP_REGULATION_OF_CYTOSOLIC_CALCIUM_ION_CONCENTRATION	0.672629	1.8516	0	0.00697557	0.113	prop: 11/21	0.131	RYR2;GRIA1;PLN;GRM1;CACNB2;ERC2;TRPC6;YWHAE;CAV1;SV2B;ATP2B4
20	22	prerank	GOBP_STRIATED_MUSCLE_TISSUE_DEVELOPMENT	0.526204	1.80372	0	0.0152628	0.233	prop: 49/144	0.1175	TNNI3;SORBS2;TNNT2;RYR2;ACTN2;MYL2;MYO18B;TTN;MYBPC3;FHL2;NRAP;PLN;MYH7;TNNC1;ADPRHL1;ANKRD1;NEBL;PGM5;TGFBR3;PRKG1;KAT2A;SGCD;TPM1;RPL3L;CSRP3;TCAP;DSP;MYL7;PKP2;ACTC1;EDN1;NDUFV2;MYL3;ZFPM2;PDLIM5;PROX1;FHOD3;NRG1;ACADM;SMAD1;XIRP2;MYLK3;IGF1;MEF2C;SKI;SYNE1;JARID2;MAML1;MAPK14
21	23	prerank	GOBP_MUSCLE_SYSTEM_PROCESS	0.5195	1.79528	0	0.0161637	0.255	prop: 102/211	0.2433	TNNI3;SORBS2;TNNT2;LMOD2;RYR2;LMOD3;SCNN1B;MYL2;SNTA1;CACNA1C;DOCK5;PPARG;TTN;MYBPC3;PLN;HOMER1;MYH7;TNNC1;MYOM2;CKMT2;FGF12;MYL9;LMCD1;TRDN;PRKG1;PDE4B;SGCD;TPM1;DMD;CSRP3;PPP1R12B;ANKRD2;TCAP;ARHGEF11;PLCE1;CACNB2;DSP;ACTA1;TPM2;SMPX;MYOZ2;PKP2;PGAM2;CACNA2D1;EDN1;MYL3;C12orf57;PDLIM5;CTNNA3;SMTN;CASQ2;PDE4D;DES;RCSD1;FOXO3;GSTO1;VEGFB;CRYAB;CAV1;SYNM;IGF1;SUMO1;SOD1;SULF2;APBB2;UTRN;FBXO32;IL6…
22	24	prerank	GOBP_RESPONSE_TO_MUSCLE_STRETCH	0.633732	1.78512	0	0.0177731	0.291	prop: 15/24	0.2065	RYR2;TTN;ANKRD1;DMD;CSRP3;TCAP;EDN1;FOS;DDR2;MAPK14;SLC8A1;PTK2;RAF1;CTNNB1;ANKRD23
23	25	prerank	GOBP_SKELETAL_MUSCLE_ORGAN_DEVELOPMENT	0.539877	1.78166	0	0.0175522	0.302	prop: 37/84	0.2036	LMOD3;MYOM1;HOMER1;MYOM2;ANKRD1;DMD;CSRP3;RBFOX1;ACTA1;MYOZ2;CFL2;HIVEP3;HDAC9;DES;EGR1;CAV1;TBX1;FBXO22;FOS;RCAN1;MEF2C;MAFF;DDX17;RBM24;SKI;MAPK14;NF1;PPP3CA;ATF3;POPDC2;NOTCH1;AKIRIN1;PPP3CB;NR4A1;CTNNB1;CDON;UQCC2
24	26	prerank	GOBP_MUSCLE_CELL_CELLULAR_HOMEOSTASIS	0.688042	1.78109	0.00218818	0.0168981	0.303	prop: 8/15	0.1507	PLN;DMD;CSRP3;PFKM;CFL2;CAV1;SOD1;GAA
25	27	prerank	GOBP_CARDIAC_MUSCLE_CELL_DIFFERENTIATION	0.545063	1.77747	0	0.0169105	0.314	prop: 37/75	0.2311	SORBS2;ACTN2;MYL2;MYO18B;TTN;FHL2;NRAP;ADPRHL1;NEBL;PRKG1;KAT2A;SGCD;CSRP3;TCAP;ACTC1;EDN1;PDLIM5;PROX1;FHOD3;NRG1;ACADM;MYLK3;IGF1;MEF2C;SYNE1;MAML1;SLC8A1;TSC1;BMP2;SOX6;EFNB2;FOXP1;PPARA;NAGLU;FRS2;HNRNPU;MTOR
26	28	prerank	GOBP_HEART_PROCESS	0.525432	1.77339	0	0.0173365	0.333	prop: 62/128	0.2311	TNNI3;TNNT2;RYR2;MYL2;SNTA1;CACNA1C;TTN;MYBPC3;PLN;MYH7;TNNC1;S100A1;FGF12;TRDN;PDE4B;SGCD;TPM1;RPS6KA2;DMD;CSRP3;TCAP;CACNB2;HSPB7;DSP;MYL7;PKP2;CACNA2D1;ACTC1;EDN1;MYL3;CTNNA3;CASQ2;PDE4D;DES;GSTO1;VEGFB;YWHAE;CAV1;SUMO1;SOD1;ATP2B4;EXT1;FGF13;SLC8A1;SCN3B;HSP90AA1;FYN;WWTR1;GAA;DNM1L;CAMK2D;POPDC2;EPAS1;CALM1;GLRX3;TNNI1;AKAP9;MDM2;CHRM2;RNLS;CALM2;MTOR
27	29	prerank	GOBP_ENERGY_DERIVATION_BY_OXIDATION_OF_ORGANIC_COMPOUNDS	0.510538	1.76583	0	0.0187605	0.373	prop: 103/196	0.2878	MDH1;COX6A2;NDUFA4;COX7A2;COX6C;COX7A1;COX6B1;SUCLG1;UQCRQ;CHCHD10;UQCRC1;NDUFB3;PRKAG2;NDUFS7;NDUFS5;PDHA1;UQCR10;SNCA;COX4I1;UQCRB;NDUFAB1;COX7C;NDUFS6;PFKM;CYCS;COX5B;NDUFA8;COX7B;ETFB;NDUFB7;NDUFA12;NDUFB10;NDUFV2;UQCRC2;INSR;NDUFB11;MDH2;ISCU;MT-ND4;ETFA;ACADM;CHCHD2;COX5A;NDUFA2;MT-CO2;NDUFA1;GHITM;NDUFA13;IGF1;NDUFA10;NDUFB6;PARK7;NDUFV1;NDUFS3;IL6ST;ACO2;RB1CC1;NDUFA5;NDUFB9;PYGB;PPP1R2;M…
28	30	prerank	GOBP_HYDROGEN_PEROXIDE_CATABOLIC_PROCESS	0.69312	1.76399	0.00113636	0.0185061	0.383	prop: 7/15	0.1094	HBB;HBA1;HBA2;SNCA;GPX3;PRDX3;PRDX5
29	32	prerank	GOBP_CALCINEURIN_MEDIATED_SIGNALING	0.596923	1.71588	0.00209205	0.0359923	0.604	prop: 16/25	0.2313	FHL2;LMCD1;MYOZ2;NFATC3;NFAT5;IGF1;RCAN1;NFATC2;PPP3CA;ATP2B4;CAMTA1;SPPL3;PLCG2;PPP3CB;MTOR;NFATC1
30	33	prerank	GOBP_REGULATION_OF_TRANSPORTER_ACTIVITY	0.511061	1.70216	0	0.042008	0.664	prop: 52/103	0.2385	RYR2;ACTN2;FHL1;PPARG;NDUFA4;RELN;PLN;HOMER1;FGF12;TRDN;PDE4B;SNCA;DMD;CACNB2;CACNA2D1;SHANK3;EDN1;STK39;CASQ2;PDE4D;TRPC6;GSTO1;YWHAE;CAV1;SUMO1;CAB39;UTRN;MEF2C;HECW2;KCNAB1;GNB5;PTPN3;FGF13;PRKCE;SCN3B;NEDD4;FGF14;MINK1;DAPK1;NR1H3;CAMK2D;NDFIP1;STIM1;CALM1;COX17;TMSB4X;AHNAK;ABCB1;AKAP9;CALM2;HTT;GLRX

### Sheet: development
	...1	Name	Term	ES	NES	NOM p-val	FDR q-val	FWER p-val	Tag %	Gene %	Lead_genes
1	0	prerank	GOBP_CYTOPLASMIC_TRANSLATION	0.639054	2.39878	0	0	0	prop: 93/145	0.2112	IGF2BP1;RPS15A;RPS3;RPS8;RPL28;RPS2;RPL34;RPLP1;RPL41;RPS18;RPS12;RPL35A;RPS19;RPL23;RPS7;RPL11;RPL13;RPL37;RPL36;RPL32;RPS20;RPLP0;RPL10A;RPS29;RPS4X;RPS21;RPL15;RPL18;RPL29;RPS14;RPS23;RPL5;RPL31;RPL38;RPL27A;RPL10;RPS6;RPL30;RPS9;RPL37A;RPS27A;RPL12;RPS24;RPL7;RPS11;RPL7A;RPS15;RPSA;RPS27;RPL8;RPL24;RPS16;RPL3;RPS28;FAU;RPL6;DENR;SH3BGRL;RPS13;RPL13A;RPL27;RPL14;PABPC1;RPLP2;CPEB3;RPS3A;RPL19;…
2	1	prerank	GOBP_GRANULOCYTE_ACTIVATION	-0.565597	-2.31023	0	0.0175709	0.012	prop: 13/27	0.1047	DNASE1L3;PLA2G2A;PRKCD;SPI1;ITGAM;TYROBP;SYK;FCGR2B;ITGB2;IL15;ANXA3;PTAFR;FCER1G
3	2	prerank	GOBP_CELLULAR_DEFENSE_RESPONSE	-0.562249	-2.21685	0	0.0190352	0.026	prop: 11/22	0.1172	MNDA;NCF2;LSP1;C5AR1;TYROBP;LILRB2;NCF1;LGALS3BP;FOSL1;BECN1;ITK
4	3	prerank	GOBP_NEUTROPHIL_ACTIVATION_INVOLVED_IN_IMMUNE_RESPONSE	-0.629224	-2.15278	0	0.0287968	0.058	prop: 9/15	0.1047	DNASE1L3;SPI1;ITGAM;TYROBP;SYK;ITGB2;ANXA3;PTAFR;FCER1G
5	4	prerank	GOBP_POSITIVE_REGULATION_OF_CD4_POSITIVE_ALPHA_BETA_T_CELL_DIFFERENTIATION	-0.584401	-2.11538	0	0.0267224	0.07	prop: 7/19	0.0944	CD86;HLA-DRA;HLA-DRB1;HLX;NCKAP1L;SOCS5;ZBTB7B
6	5	prerank	GOBP_NEGATIVE_REGULATION_OF_PRODUCTION_OF_MOLECULAR_MEDIATOR_OF_IMMUNE_RESPONSE	-0.515139	-2.09692	0	0.0254778	0.083	prop: 9/26	0.0744	IL13RA2;APOA1;SPINK5;BCL6;NOD2;FCGR2B;BST2;TGFB3;PARP3
7	7	prerank	GOBP_POSITIVE_REGULATION_OF_CELL_DIVISION	0.586898	1.98824	0	0.0160741	0.033	prop: 28/52	0.2116	MDK;TGFA;PDGFC;PDGFD;WNK1;PKN2;IGF1R;SVIL;PRKCE;SPAST;PKP4;ITGB1BP1;RACGAP1;KIF20B;LBH;PTN;CDC14B;VEGFB;YBX1;KIF23;CIT;CUL3;CDC14A;ECT2;RHOA;SIRT2;KIF14;CDC25B
8	8	prerank	GOBP_RESPONSE_TO_PROTOZOAN	-0.588204	-1.98303	0	0.0487384	0.208	prop: 6/15	0.1002	SLC11A1;GBP1;BCL3;CLEC7A;GBP2;BATF
9	9	prerank	GOBP_RIBOSOMAL_SMALL_SUBUNIT_ASSEMBLY	0.727108	1.95185	0	0.0220625	0.063	prop: 9/15	0.1353	RPS19;RPS14;RPL38;RPS15;RPSA;RPS27;RPS28;RPS5;XRCC5
10	10	prerank	GOBP_MAINTENANCE_OF_SYNAPSE_STRUCTURE	0.706531	1.94399	0	0.0189107	0.072	prop: 9/17	0.1481	PCLO;PLXNA4;NLGN1;ERC2;SHANK2;DLG1;ERC1;CTBP2;OPHN1
11	11	prerank	GOBP_CARDIAC_SEPTUM_MORPHOGENESIS	0.572212	1.9419	0	0.0155068	0.074	prop: 20/55	0.1029	ROBO1;SOX4;TBX20;DHRS3;PROX1;CHD7;ROBO2;WNT5A;SLIT3;NRP1;GATA4;BMP5;ZFPM2;NRP2;APLNR;TGFBR3;BMPR2;TBX5;GATA6;EGLN1
12	14	prerank	GOBP_REGULATION_OF_CHROMOSOME_SEGREGATION	0.525083	1.93121	0	0.0160741	0.092	prop: 62/104	0.3047	CENPF;MKI67;CENPE;ARID2;DPF3;ARID1B;SMC4;RAD18;NUF2;ACTB;APC;PUM2;SPC25;BRD7;NSMCE2;SMARCC1;ARID1A;KLHL22;NCAPG2;PUM1;PBRM1;NDC80;SMARCA4;CDK5RAP2;BUB1B;NCAPD2;SMC2;RB1;ANAPC11;GEN1;SMARCA2;NCAPD3;TACC3;RCC2;NCAPG;SMC6;TPR;HNRNPU;CUL3;BCL7C;CDC16;CDC27;ACTL6A;KNTC1;SIRT2;CDK1;LCMT1;RAD21;ANAPC5;SPDL1;KAT2B;CDCA2;CSNK2A1;CSNK2A2;SMARCB1;ANAPC1;SMC5;SMARCE1;NUMA1;KIF2C;PCID2;CCNB1
13	15	prerank	GOBP_EPHRIN_RECEPTOR_SIGNALING_PATHWAY	0.606455	1.928	0	0.0149935	0.1	prop: 20/37	0.1934	EFNB2;EPHA7;EPHB2;SIPA1L1;NCK2;EFNA5;EPHB1;PTK2;RASA1;FYN;PAK3;TIAM1;ARHGEF7;EPHB4;SS18;CHN1;LYN;YES1;NCK1;PTPN11
14	16	prerank	GOBP_NEURON_MIGRATION	0.517878	1.92651	0	0.0132375	0.101	prop: 54/116	0.2136	MDK;NRG3;FLRT2;TBX20;AUTS2;NEO1;RELN;TUBA1A;CEP85L;COL3A1;FGFR1;NAV1;NTNG1;ASPM;DISC1;NRP1;MAP1B;YWHAE;ULK4;MARK1;NTN1;NRP2;FYN;CELSR1;SEMA6A;SH3RF1;KIF20B;GPM6A;NR2F2;GPR173;RAPGEF2;KIF26A;CDKL5;PCM1;NIPBL;SPOCK1;TOP2B;UNK;RAC1;ZNF609;ELP3;PAFAH1B1;DCC;LRIG2;DAB1;SDCCAG8;RHOA;FAT3;USP9X;PHACTR1;ZMIZ1;GATA2;PLXNB2;ALKBH1
15	17	prerank	GOBP_SEMAPHORIN_PLEXIN_SIGNALING_PATHWAY	0.592234	1.91991	0.00111607	0.0129223	0.112	prop: 12/39	0.0916	SEMA6D;PLXNA4;SEMA5A;MET;KDR;PLXND1;SEMA4D;NCAM1;NRP1;NRP2;SEMA6A;EDN1
16	18	prerank	GOBP_POSITIVE_REGULATION_OF_CYTOKINESIS	0.6329	1.91742	0	0.0121974	0.116	prop: 19/27	0.233	WNK1;PKN2;IGF1R;SVIL;PRKCE;SPAST;PKP4;RACGAP1;KIF20B;CDC14B;KIF23;CIT;CUL3;CDC14A;ECT2;RHOA;KIF14;CDC25B;GIPC1
17	19	prerank	GOBP_POSITIVE_REGULATION_OF_CELL_CYCLE_PROCESS	0.500856	1.91667	0	0.0114324	0.119	prop: 91/169	0.2589	PBX1;TBX20;TGFA;EZH2;WNK1;RAD51B;MTA3;WNT5A;EGF;PKN2;RAD51AP1;IGF1R;SMC4;ATAD5;RAD18;SVIL;ATRX;LRP5;PRKCE;SPAST;PKP4;STXBP4;RACGAP1;PHIP;NSMCE2;NCAPG2;KIF20B;EDN1;NDC80;KMT2E;NUSAP1;NCAPD2;SMC2;RB1;ANAPC11;CDC73;GEN1;THOC1;CDC25C;UBE2E2;NCAPD3;DDR2;CDC14B;MTBP;RCC2;CENPJ;NCAPG;RAB11A;KIF23;RANBP1;SMC6;TPR;TFDP1;CUL4B;HNRNPU;CIT;ANKRD17;DTL;CUL3;SPHK1;CDC16;CDC14A;PPP1R10;INO80;ECT2;DYRK3;DDX3X;SH…
18	20	prerank	GOBP_RETINAL_GANGLION_CELL_AXON_GUIDANCE	0.726206	1.91557	0	0.0105585	0.119	prop: 8/15	0.115	EPHA7;EPHB2;ROBO2;EFNA5;EPHB1;NRP1;RPL24;PTPRM
19	24	prerank	GOBP_ANTIGEN_PROCESSING_AND_PRESENTATION_OF_PEPTIDE_ANTIGEN	-0.416601	-1.89939	0	0.0493337	0.337	prop: 16/45	0.1047	SLC11A1;HLA-DRA;HLA-DQA1;HLA-DRB5;HLA-DQB1;HLA-DRB1;HLA-DMA;HLA-DPB1;MR1;CTSS;FCGR2B;HLA-DPA1;CTSF;HLA-DMB;PYCARD;FCER1G
20	25	prerank	GOBP_INNER_EAR_MORPHOGENESIS	0.557866	1.89507	0	0.013383	0.159	prop: 20/54	0.0896	CTHRC1;LRIG3;PROX1;CHD7;EPHB2;LRIG1;WNT5A;ITGA8;COL11A1;WDPCP;BCR;PTK7;EYA1;FZD6;NTN1;ZEB1;MYO3B;MYO6;SOBP;CEP290
21	26	prerank	GOBP_NEGATIVE_REGULATION_OF_CELL_ACTIVATION	-0.327753	-1.89331	0	0.0481108	0.35	prop: 40/136	0.0989	CD86;PLA2G2A;C1QTNF1;IL13RA2;VSIG4;MNDA;CD84;SDC4;HLA-DRB1;PRKCD;FGL2;IL2RA;BCL6;PTPRC;SPI1;MILR1;TYROBP;FGR;LOXL3;DUSP3;CYGB;LILRB2;HLX;NCKAP1L;NR1D1;CTLA4;FCGR2B;THBD;PDCD1LG2;PTPN22;RUNX1;CD274;GPNMB;PARP3;CX3CL1;SFTPD;SOCS5;ZBTB7B;PRNP;CEBPB
22	27	prerank	GOBP_NEUROINFLAMMATORY_RESPONSE	-0.395135	-1.88526	0	0.0474415	0.364	prop: 17/48	0.1111	LRRK2;TLR2;IL6;C1QA;PTPRC;C5AR1;ITGAM;TYROBP;CD200R1;LRP1;NR1D1;ITGB2;KCNJ8;CX3CL1;MAPT;PLCG2;TNFRSF1B
23	28	prerank	GOBP_REGULATION_OF_TYPE_2_IMMUNE_RESPONSE	-0.49325	-1.87344	0.00571429	0.0482285	0.391	prop: 6/21	0.0435	CD86;IL6;ECM1;BCL6;NOD2;HLX
24	29	prerank	GOBP_DEFENSE_RESPONSE_TO_FUNGUS	-0.506635	-1.87221	0.0168539	0.0457361	0.393	prop: 9/19	0.1314	S100A9;IL17RA;SPI1;S100A8;CLEC7A;RARRES2;PLCG2;CLEC4A;LTF
25	30	prerank	GOBP_TRIGLYCERIDE_CATABOLIC_PROCESS	-0.524226	-1.86018	0	0.0466931	0.419	prop: 11/16	0.2067	GPIHBP1;MGLL;LPL;PNPLA4;SORL1;CPS1;LIPE;PLB1;GPLD1;PIK3CG;LIPC
26	31	prerank	GOBP_RESPONSE_TO_MOLECULE_OF_BACTERIAL_ORIGIN	-0.285552	-1.85142	0	0.0462392	0.435	prop: 68/212	0.1393	SLC11A1;ANKRD1;CD86;TLR2;S100A9;ASS1;IL6;ARID5A;GBP3;MRC1;C5AR1;SPI1;CCL2;TLR1;S100A8;NOD2;CD68;GFER;ALPL;CASP1;DIO2;WDR83;LILRB2;NR1D1;LITAF;FCGR2B;HPGD;TRIB1;THBD;SELP;KCNJ8;PDCD1LG2;IL18BP;CD14;PTPN22;PTGER4;FOSL2;PCK2;CD274;ALAD;DUSP10;GBP2;SSC5D;CX3CL1;LOXL1;IRAK2;SCIMP;CEBPB;CXCL2;PLCG2;PYCARD;PTAFR;AHR;CMPK2;TNFRSF1B;NOS1;MAOB;EDNRB;HAVCR2;AXL;CPS1;HCK;LDOC1;LTF;SLPI;TRAF6;LY86;IL10RA
27	32	prerank	GOBP_POSITIVE_REGULATION_OF_T_CELL_MEDIATED_CYTOTOXICITY	-0.520925	-1.84895	0.0103093	0.0449523	0.443	prop: 6/16	0.044	HLA-DRA;HLA-DRB1;FADD;PTPRC;MR1;PVR
28	33	prerank	GOBP_HUMORAL_IMMUNE_RESPONSE_MEDIATED_BY_CIRCULATING_IMMUNOGLOBULIN	-0.458341	-1.84333	0.0134228	0.0442062	0.455	prop: 8/25	0.048	C1QB;C1QC;C1QA;PTPRC;NOD2;BCL3;C1R;FCGR2B
29	34	prerank	GOBP_REGULATION_OF_NEURON_MIGRATION	0.572063	1.83436	0	0.032621	0.366	prop: 17/34	0.2117	MDK;NRG3;FLRT2;RELN;COL3A1;NTNG1;ULK4;SEMA6A;KIF20B;GPR173;RAPGEF2;KIF26A;NIPBL;ZNF609;LRIG2;PHACTR1;PLXNB2
30	35	prerank	GOBP_NEGATIVE_REGULATION_OF_RNA_SPLICING	0.599912	1.82886	0	0.0329677	0.391	prop: 17/27	0.2861	RBM20;DYRK1A;HNRNPA2B1;PTBP2;SRSF6;RPS13;PTBP3;RBMX;SFSWAP;SRSF4;RPS26;TMBIM6;NPM1;SRSF9;HNRNPK;SRSF10;SRSF7
31	36	prerank	GOBP_AXON_GUIDANCE	0.483116	1.81823	0	0.0370532	0.436	prop: 57/149	0.1969	ROBO1;SEMA6D;FLRT2;PLXNA4;NRXN3;SEMA5A;EFNB2;NFIB;NEO1;RELN;EPHA7;EPHB2;EXT1;ROBO2;PLXND1;SEMA4D;WNT5A;NCAM1;SLIT3;EFNA5;EPHB1;PTK7;PTK2;NRP1;NTN1;NRP2;FYN;CNTN6;MYCBP2;RPL24;BMPR2;PALLD;SEMA6A;SOS1;EDN1;TTC8;CNTN5;PTPRM;TRIO;UNC5B;ARHGAP35;CNTN4;NOTCH1;GLI3;OPHN1;CHN1;CDH4;RYK;PRKCQ;ENAH;RAC1;RNF165;ROBO3;USP33;DCC;ECE1;LAMA2
32	37	prerank	GOBP_OUTFLOW_TRACT_MORPHOGENESIS	0.529934	1.81492	0	0.0364866	0.447	prop: 22/60	0.1503	ROBO1;TBX20;DHRS3;ROBO2;PLXND1;PRICKLE1;WNT5A;NPY1R;NRP1;EYA1;ZFPM2;NRP2;TGFBR3;BMPR2;FOXC2;SOX18;EDN1;GATA6;NIPBL;ACVR1;NOTCH1;ATF2
33	38	prerank	GOBP_NEURAL_PRECURSOR_CELL_PROLIFERATION	0.488623	1.81402	0	0.0351425	0.453	prop: 59/109	0.2987	MDK;IGF2BP1;NFIB;PROX1;RARB;CDON;FOXO1;RERE;WNT5A;NFIA;ASPM;EGF;RORA;DISC1;EPHB1;SOX5;FZD6;PTBP2;DIXDC1;VCAN;LNX2;RACGAP1;HAPLN3;NUMB;NAP1L1;PCM1;KDM1A;EML1;FRS2;CTNNA1;PTN;NF1;NOTCH1;GLI3;LYN;RYK;PAFAH1B1;HOOK3;DOCK7;KDM2B;RHOA;SIRT2;GATA2;KIF14;MELK;PLXNB2;CDH2;SHOC2;RAB10;APPL2;DBN1;NF2;ID2;ITGB1;LEF1;KIFAP3;ORC3;GNAI2;SHCBP1
34	39	prerank	GOBP_ATRIAL_CARDIAC_MUSCLE_CELL_TO_AV_NODE_CELL_COMMUNICATION	0.682762	1.81181	0	0.0347361	0.466	prop: 6/15	0.0944	CACNB2;GJA1;CACNA1C;ANK2;KCNN2;GJC1
35	40	prerank	GOBP_APICAL_JUNCTION_ASSEMBLY	0.550927	1.80486	0.00111607	0.0360722	0.496	prop: 22/43	0.2466	PARD3;MPP7;RAMP2;TJP1;PKN2;STRN;APC;DLG1;TBCD;PAK2;CTNNA1;SLC39A9;PRKCH;DLG5;PDCD6IP;ECT2;RAB13;RHOA;ROCK2;CLDN5;ROCK1;CDH5
36	41	prerank	GOBP_CELL_JUNCTION_ASSEMBLY	0.458925	1.8035	0	0.03512	0.503	prop: 124/298	0.2302	PCLO;NRG3;FLRT2;GJA4;ERBB4;IL1RAPL1;NLGN1;SDK1;GJA1;PCDH17;PARD3;MPP7;RAMP2;NEGR1;LRRTM3;KDR;EPHA7;FARP1;ANK2;EPHB2;TLN2;PTPRS;ROBO2;CORO1C;MAP4K4;PLXND1;NLGN4X;CDH11;SEMA4D;ITGA6;THSD1;JUP;WNT5A;SFRP1;TJP1;CNTNAP2;PTPRD;NLGN4Y;PKN2;WDPCP;BCR;EFNA5;EPHB1;PTK2;LIMS1;NRP1;MAP1B;GRID2;SHANK3;CLASP1;SHANK2;TEK;NTN1;STRN;ACTB;APC;EPB41L3;APLNR;TSC1;PKP4;MYCBP2;MYO9A;ITGB1BP1;EEF2K;MPDZ;DLG1;TBX5;GPM6A…
37	43	prerank	GOBP_CEREBRAL_CORTEX_DEVELOPMENT	0.489371	1.79628	0	0.0371768	0.539	prop: 39/89	0.2359	MDK;ROBO1;FOXP2;RELN;CDON;TUBA1A;PTPRS;COL3A1;LAMB1;CCDC141;CNTNAP2;ASPM;DISC1;YWHAE;DIXDC1;GSK3B;TSC1;TRAPPC9;KIF26A;KDM1A;BTBD3;NF1;TACC3;GLI3;MCPH1;FAT4;RTN4;PAFAH1B1;DAB1;RHOA;PHACTR1;ZMIZ1;SYNE2;KIF14;CDH2;NDEL1;SRD5A1;NCOA1;ARHGAP11B
38	46	prerank	GOBP_KINETOCHORE_ORGANIZATION	0.645583	1.79345	0.00241838	0.0368348	0.549	prop: 12/17	0.2918	CENPF;CENPE;CENPK;SMC4;NUF2;NDC80;SMC2;SENP6;KNTC1;POGZ;TRAPPC12;CENPC
39	47	prerank	GOBP_MITOTIC_CHROMOSOME_CONDENSATION	0.670178	1.79306	0.00123457	0.0355364	0.553	prop: 8/15	0.1923	SMC4;NUSAP1;NCAPD2;SMC2;BAZ1B;NCAPD3;NCAPG;AKAP8L
40	48	prerank	GOBP_BRANCHING_INVOLVED_IN_BLOOD_VESSEL_MORPHOGENESIS	0.6016	1.78993	0.00115473	0.0358548	0.569	prop: 9/25	0.1316	MDK;TBX20;KDR;PLXND1;COL4A1;NRP1;FOXC2;EDN1;ACVR1
41	49	prerank	GOBP_HEART_FORMATION	0.606712	1.77876	0.00118765	0.0396035	0.629	prop: 10/22	0.1665	ROBO1;EXT1;ROBO2;RBM20;WNT5A;EYA1;TBX5;NOTCH1;BMP2;EMP2
42	50	prerank	GOBP_NON_CANONICAL_WNT_SIGNALING_PATHWAY	0.539194	1.77806	0.0010989	0.038662	0.636	prop: 20/43	0.2124	MLLT3;CTHRC1;PRICKLE1;WNT5A;SFRP1;ANKRD6;PTK7;FZD6;CCDC88C;CELSR1;PLEKHA4;TIAM1;CSNK1E;SMURF2;RYK;RAC1;RHOA;SMURF1;NLK;DAAM1
43	51	prerank	GOBP_NEURONAL_STEM_CELL_POPULATION_MAINTENANCE	0.615436	1.77635	0.00121065	0.0383956	0.648	prop: 13/21	0.2223	IGF2BP1;PROX1;FOXO1;ASPM;PCM1;SS18;FANCC;FANCD2;REST;NOTCH1;MCPH1;HOOK3;CDH2
44	52	prerank	GOBP_POSTSYNAPSE_ASSEMBLY	0.581857	1.77252	0.00119048	0.0390605	0.667	prop: 9/27	0.0534	NLGN1;EPHB2;PTPRS;NLGN4X;WNT5A;PTPRD;NLGN4Y;GRID2;SHANK3
45	53	prerank	GOBP_POSITIVE_REGULATION_OF_CELL_JUNCTION_ASSEMBLY	0.507923	1.77107	0	0.0384519	0.67	prop: 23/66	0.1027	FLRT2;IL1RAPL1;NLGN1;LRRTM3;KDR;EPHB2;MAP4K4;SEMA4D;SFRP1;CNTNAP2;PTPRD;EFNA5;EPHB1;LIMS1;NRP1;GRID2;TEK;TSC1;ITGB1BP1;EEF2K;TBX5;ADNP;EPB41L5
46	55	prerank	GOBP_POSITIVE_REGULATION_OF_MRNA_METABOLIC_PROCESS	0.480771	1.76784	0	0.038584	0.682	prop: 61/111	0.3177	IGF2BP1;PRR5L;TRA2A;ZFP36L1;AGO3;CNOT2;PUM2;TNRC6A;PUM1;PABPC1;RBMX;CPEB3;PAN3;CDC73;CNOT4;TNRC6B;SNRNP70;FTO;DHX9;YBX1;CNOT6;RBM24;THRAP3;HNRNPU;PARN;HNRNPD;DCP2;RC3H1;CNOT10;FXR1;CELF1;NCL;TNRC6C;PAIP1;ROCK2;CIRBP;DIS3L2;EIF4ENIF1;HNRNPR;AGO1;CAPRIN1;SAMD4B;ROCK1;AGO4;GIGYF2;PATL1;YTHDF3;POLR2G;AGO2;DCP1A;RBM3;LEO1;CNOT11;SNW1;TRA2B;CNOT8;DHX36;YTHDF2;MOV10;BTG2;CNOT7
47	56	prerank	GOBP_BIOLOGICAL_PROCESS_INVOLVED_IN_INTRASPECIES_INTERACTION_BETWEEN_ORGANISMS	0.574276	1.76615	0.00116009	0.0379692	0.689	prop: 12/30	0.1321	NRXN3;EXT1;NLGN4X;CNTNAP2;NLGN4Y;SHANK3;SHANK2;ATXN1;CHD8;PCM1;BRINP1;VPS13A
48	57	prerank	GOBP_POSITIVE_REGULATION_OF_TRANSMEMBRANE_RECEPTOR_PROTEIN_SERINE_THREONINE_KINASE_SIGNALING_PATHWAY	0.499517	1.76591	0	0.036876	0.689	prop: 36/72	0.2511	TBX20;KCNQ1OT1;NEO1;KDR;ITGA8;GATA4;BMP5;SULF1;CREBBP;TGFBR3;MYOCD;BMPR2;ZNF423;PPARG;NUP93;GATA6;INHBA;RNF111;EP300;ACVR1;NOTCH1;BMP2;RNF165;THBS1;SH2B1;CDKN1C;TGFB1I1;JAK2;SMAD2;TGFBR1;PARP1;GIPC1;UBE2O;GPC3;CDH5;TWSG1
49	58	prerank	GOBP_POSITIVE_REGULATION_OF_CANONICAL_WNT_SIGNALING_PATHWAY	0.498023	1.76562	0	0.0359582	0.689	prop: 28/77	0.1336	LYPD6;SOX4;SEMA5A;COL1A1;RPS12;WNK1;JUP;SFRP1;SULF2;ASPM;EGF;YAP1;PTK7;TBL1XR1;KANK1;CSNK1G3;TBL1X;USP34;PLEKHA4;USP47;ADNP;TNKS;USP8;UBR5;CSNK1E;DKK2;SMURF2;LGR4
50	59	prerank	GOBP_HIPPOCAMPUS_DEVELOPMENT	0.505393	1.76535	0	0.0350119	0.691	prop: 32/62	0.3206	MDK;PROX1;RELN;EZH2;TUBA1A;PTPRS;TMEM108;ATP2B4;IGF1R;YWHAE;HDAC1;GSK3B;TSC1;DCLK2;GLI3;PTEN;RAN;CDK6;PAFAH1B1;FXR1;DAB1;UBA6;KIF14;SRD5A1;NCOA1;NF2;PHLPP2;LEF1;OGDH;POMT2;BTG2;MECP2
51	60	prerank	GOBP_DENDRITE_MORPHOGENESIS	0.473891	1.76194	0	0.0355627	0.702	prop: 59/110	0.2977	IL1RAPL1;IGF2BP1;NLGN1;TNIK;RELN;PPP3CA;FARP1;EPHB2;NEDD4L;SIPA1L1;RERE;SEMA4D;PTPRD;EPHB1;NRP1;KIDINS220;TANC2;CFL1;SHANK3;GSK3B;FYN;PREX2;EEF2K;DIP2A;PAK3;TIAM1;RAPGEF2;ABI1;CDKL5;CHRNA7;BTBD3;CUX1;PTN;BAIAP2;ABI2;NEDD4;SLC11A2;FBXW8;DOCK10;PTEN;PAFAH1B1;WASL;PHACTR1;CAPRIN1;LRP4;PPFIA2;DTNBP1;CUL7;DCLK1;TMEM106B;SS18L1;DBN1;ITGB1;TRAK1;MINK1;MEF2A;ANKRD27;YWHAH;TAOK2
52	61	prerank	GOBP_REGULATION_OF_AXONOGENESIS	0.474905	1.76045	0	0.0353938	0.71	prop: 50/119	0.2297	LRRC4C;ROBO1;SEMA6D;PLXNA4;SEMA5A;EPHA7;EPHB2;CHODL;PTPRS;ROBO2;PLXND1;SIPA1L1;SEMA4D;WNT5A;DISC1;EFNA5;NRP1;MAP1B;NIN;NTN1;GSK3B;DIP2B;ULK2;MAP3K13;BMPR2;SEMA6A;PAK3;TIAM1;BRAF;MACF1;ADNP;PAK2;CDKL5;ARHGAP35;FN1;CHN1;CDH4;RYK;RTN4;PTEN;SKIL;PAFAH1B1;DCC;DAB1;KIF13B;SMURF1;PLXNB2;CDH2;MAP2K1;LRP4
53	62	prerank	GOBP_CORONARY_VASCULATURE_DEVELOPMENT	0.536563	1.75976	0	0.0347361	0.712	prop: 17/42	0.1457	SGCD;ADAMTS6;PLXND1;PRICKLE1;ARID2;PTK7;NRP1;CNTRL;SETD2;APLNR;TGFBR3;MYOCD;TBX5;GATA6;SUFU;VEGFB;NOTCH1
54	64	prerank	GOBP_POSITIVE_REGULATION_OF_NUCLEAR_DIVISION	0.570903	1.75355	0	0.0368032	0.745	prop: 18/31	0.2072	TGFA;WNT5A;EGF;RAD51AP1;LRP5;PHIP;NSMCE2;EDN1;NUSAP1;RB1;ANAPC11;CUL3;SPHK1;CDC16;SH2B1;INSR;SIRT2;IGF1
55	65	prerank	GOBP_LYMPH_VESSEL_DEVELOPMENT	0.559659	1.75352	0.00230947	0.0358831	0.745	prop: 10/30	0.1156	EFNB2;PROX1;KDR;VASH1;TIE1;BMPR2;FOXC2;SOX18;NR2F2;PTPN14
56	66	prerank	GOBP_CELL_SUBSTRATE_JUNCTION_ORGANIZATION	0.48309	1.75349	0	0.0350541	0.745	prop: 46/92	0.2302	KDR;CORO1C;MAP4K4;CDH11;ITGA6;THSD1;PRICKLE1;SFRP1;WDPCP;BCR;EFNA5;PTK2;LIMS1;NRP1;CLASP1;TEK;IQSEC1;TSC1;ITGB1BP1;ARHGEF7;MAPRE2;MACF1;EPB41L5;DLC1;PTPRA;S100A10;ACTG1;ITGA2;RCC2;PIP5K1A;ACTN1;FN1;RAC1;LIMCH1;PHLDB2;PTEN;PTPRK;THBS1;RHOA;DAPK3;PIK3R1;ROCK2;CTTN;TESK2;PEAK1;ROCK1
57	67	prerank	GOBP_ATRIAL_SEPTUM_DEVELOPMENT	0.639135	1.74998	0.00121803	0.036088	0.763	prop: 8/18	0.1316	SOX4;TBX20;ANK2;WNT5A;GATA4;BMPR2;TBX5;ACVR1
58	68	prerank	GOBP_NEURAL_TUBE_FORMATION	0.487603	1.74951	0	0.0353807	0.765	prop: 45/81	0.3082	CTHRC1;RPS7;PRICKLE1;WNT5A;SFRP1;MIB1;PHACTR4;PTK7;BMP5;FZD6;IFT122;SETD2;TSC1;CELSR1;KIF20B;PFN1;LUZP1;SUFU;DLC1;STK3;PRKACB;ARHGAP35;CECR2;CC2D2A;TULP3;GLMN;OPA1;MTHFD1L;KDM2B;ADM;PTCH1;PLXNB2;SEC24B;HECTD1;IFT52;MTHFR;APAF1;RALA;SKI;ABL1;TEAD2;OVOL2;MTHFD1;LMO4;CLUAP1
59	70	prerank	GOBP_SISTER_CHROMATID_SEGREGATION	0.452378	1.73547	0	0.0413673	0.825	prop: 90/184	0.3047	TOP2A;CENPF;TPX2;CENPE;PRICKLE1;CENPK;KIF2A;ARID2;DPF3;ARID1B;SMC4;CEP192;CLASP1;CEP55;NUF2;ACTB;APC;CENPI;SPC25;RACGAP1;BRD7;KIF18B;NSMCE2;SMARCC1;ARID1A;KLHL22;NCAPG2;PBRM1;NDC80;SMARCA4;NUSAP1;CDK5RAP2;BUB1B;NCAPD2;SMC2;RB1;ANAPC11;STAG1;GEN1;SMARCA2;NIPBL;STAG2;BAZ1B;NCAPD3;TACC3;EML4;NCAPG;RAB11A;KIF23;KIF4A;TOP2B;TPR;HNRNPU;RMDN1;LSM14A;CUL3;RAN;BCL7C;PDCD6IP;CDC16;CDC27;ACTL6A;INO80;KIF11;…
60	71	prerank	GOBP_EMBRYONIC_APPENDAGE_MORPHOGENESIS	0.492167	1.73522	0	0.0406371	0.829	prop: 40/71	0.2834	PBX1;FBN2;CHD7;CACNA1C;RARB;AFF3;FRAS1;PRICKLE1;WNT5A;WDPCP;FZD6;IFT122;LRP5;HDAC1;CREBBP;TBC1D32;MBNL1;TBX5;LMBR1;NIPBL;NOTCH1;GLI3;TULP3;BCL2L11;RPGRIP1L;RECK;INTU;C2CD3;GNA12;ECE1;PTCH1;IFT52;LRP4;DYNC2H1;GPC3;HDAC2;SKI;LEF1;BMPR1A;WDR19
61	72	prerank	GOBP_NEGATIVE_REGULATION_OF_MRNA_METABOLIC_PROCESS	0.494939	1.73476	0	0.0400415	0.832	prop: 42/74	0.3042	IGF2BP3;IGF2BP2;IGF2BP1;UPF3A;RBM20;DYRK1A;HNRNPA2B1;NBAS;FUS;HNRNPC;SRSF6;BARD1;PABPC1;RBMX;ZC3H14;SFSWAP;DHX9;YBX1;RBM24;LARP4B;THRAP3;HNRNPU;SECISBP2;HNRNPD;SRSF4;LARP1B;PAIP1;CIRBP;EIF4ENIF1;LARP1;TAF15;IKBKE;NPM1;NRDE2;SRSF9;HNRNPK;IREB2;SRSF10;HNRNPA0;SRSF7;ELAVL1;MAPKAPK2
62	73	prerank	GOBP_REGULATION_OF_NEURON_PROJECTION_DEVELOPMENT	0.438028	1.7324	0	0.040296	0.842	prop: 122/334	0.2012	MDK;LRRC4C;ROBO1;SEMA6D;PLXNA4;IL1RAPL1;SEMA5A;NLGN1;TNIK;EFNB2;NEGR1;NEO1;RELN;EPHA7;PPP3CA;EZH2;EPHB2;CHODL;ROR1;NEDD4L;PTPRS;ROBO2;NR2F1;TENM3;PLXND1;SIPA1L1;SEMA4D;ITGA6;ITM2C;CRMP1;WNT5A;SFRP1;NTNG1;BCL11A;PTPRD;CCDC88A;DISC1;EFNA5;PTK7;IGF1R;NRP1;MAP1B;KIDINS220;TANC2;MBOAT1;BMP5;ULK4;CFL1;GRID2;SHANK3;NIN;PRKD1;MARK1;NTN1;PTPRG;KANK1;GSK3B;DIP2B;CD38;ULK2;FYN;ARSB;PUM2;MAP3K13;MYCBP2;BMPR2…
63	75	prerank	GOBP_CARDIAC_MUSCLE_CELL_ACTION_POTENTIAL_INVOLVED_IN_CONTRACTION	0.536237	1.72975	0.00110497	0.0406778	0.845	prop: 12/41	0.0944	CTNNA3;FGF12;CACNB2;GJA1;CACNA1C;ANK2;NEDD4L;JUP;KCNN2;CACNA2D1;DLG1;GJC1
64	76	prerank	GOBP_POSITIVE_REGULATION_OF_CHROMOSOME_SEPARATION	0.620722	1.72535	0.00358852	0.0418738	0.858	prop: 11/19	0.1774	SMC4;NSMCE2;NCAPG2;NCAPD2;SMC2;RB1;ANAPC11;NCAPD3;NCAPG;CUL3;CDC16
65	77	prerank	GOBP_MITOTIC_CYTOKINESIS	0.488477	1.72525	0.00104058	0.0410741	0.858	prop: 33/74	0.2306	MYH10;STMN1;WNK1;ANLN;SPTBN1;EXOC4;EXOC6B;RASA1;EXOC6;CFL1;CEP55;APC;SPAST;RACGAP1;KIF20B;NUSAP1;CKAP2;MITD1;USP8;SNX9;IQGAP2;KIF23;KIF4A;EXOC1;CIT;EXOC2;PDCD6IP;ECT2;RHOA;ANK3;ROCK2;ROCK1;RTKN
66	78	prerank	GOBP_PROTEIN_LOCALIZATION_TO_CELL_CELL_JUNCTION	0.624709	1.72479	0.00487805	0.0404912	0.859	prop: 12/18	0.2575	MPP7;TJP1;CGNL1;ACTB;PAK2;ZDHHC7;ACTG1;DSP;DLG5;MAPK9;CDH5;JAK1
67	79	prerank	GOBP_DNA_TEMPLATED_DNA_REPLICATION_MAINTENANCE_OF_FIDELITY	0.519974	1.72249	0.0010917	0.0412945	0.865	prop: 31/46	0.3449	NUCKS1;ATRX;FAM111A;FANCM;BRCA2;BARD1;WRN;MMS22L;ZRANB3;BRCA1;GEN1;THOC1;RBBP8;POLE;DNA2;MCM9;PRIMPOL;DDX11;BOD1L1;TIPIN;PARP1;CARM1;OOEP;ALYREF;ATR;MCM8;PCNA;BLM;SMARCAL1;TIMELESS;EXD2
68	80	prerank	GOBP_CELL_DIVISION	0.434504	1.72117	0	0.0411576	0.87	prop: 223/477	0.2998	MDK;HMGA2;TOP2A;CENPF;MLLT3;WWTR1;FBXL7;MYH10;STMN1;TGFA;PARD3;RPS3;TPX2;PARD6G;HELLS;PDGFC;TUBB;TUBA1A;PDGFD;BRIP1;EXT1;WNK1;EPB41L2;CENPE;ANLN;KIF2A;RALB;SPTBN1;CDK14;TTC28;ASPM;KLHL13;PKN2;EXOC4;TUBA1B;CKS2;IGF1R;SOX5;EXOC6B;SMC4;RASA1;EXOC6;CFL1;EPB41;SVIL;CLASP1;TOP1;CEP55;NUF2;CNTRL;SETD2;DIXDC1;PRKCE;APC;CCNY;RAB11FIP3;YEATS2;SPAST;SPC25;PKP4;PTTG1;ITGB1BP1;RACGAP1;KIF18B;NSMCE2;PDS5B;PIK3…
69	81	prerank	GOBP_EXIT_FROM_MITOSIS	0.568893	1.72107	0.00227273	0.040448	0.87	prop: 14/27	0.2447	NFIB;ANLN;NFIA;CLASP1;SPAST;RPL24;CDC14B;CDC14A;KNTC1;CDKN1C;SIRT2;PPP2R2D;CLASP2;UBE2S
70	82	prerank	GOBP_NEGATIVE_REGULATION_OF_ACTIN_FILAMENT_BUNDLE_ASSEMBLY	0.586644	1.72092	0.00350467	0.0397641	0.87	prop: 14/25	0.2098	ARHGAP28;STMN1;MET;TJP1;CGNL1;SHANK3;CLASP1;PFN1;PAK2;DLC1;PPFIA1;PHLDB2;RHPN2;PIK3R1
71	83	prerank	GOBP_REGULATION_OF_SYNAPSE_ASSEMBLY	0.486688	1.72089	0	0.0390541	0.87	prop: 19/70	0.0755	FLRT2;IL1RAPL1;NLGN1;NEGR1;LRRTM3;EPHA7;FARP1;EPHB2;PTPRS;ROBO2;SEMA4D;WNT5A;PTPRD;EFNA5;EPHB1;GRID2;NTN1;MYCBP2;EEF2K
72	84	prerank	GOBP_CRANIAL_NERVE_MORPHOGENESIS	0.627145	1.72016	0.00123001	0.0387339	0.871	prop: 10/18	0.2099	PLXNA4;EPHB2;EPHB1;NRP1;NRP2;ADARB1;HOXD3;GLI3;HOXB3;HOXA3
73	86	prerank	GOBP_DENDRITIC_SPINE_DEVELOPMENT	0.483312	1.71931	0.00104932	0.0385062	0.877	prop: 45/75	0.3255	NLGN1;SDK1;RELN;EPHB2;PTPRS;ZMYND8;SIPA1L1;NCK2;DISC1;EPHB1;TANC2;CFL1;SHANK3;IQSEC1;EEF2K;DIP2A;PAK3;TIAM1;PAK2;CPEB3;CDKL5;PAK4;BAIAP2;ABI2;DLG5;DOCK10;MAPKAPK5;PTEN;MAPK6;PAFAH1B1;UBA6;WASL;ARF4;CAPRIN1;PPFIA2;HDAC2;DTNBP1;DBN1;PSEN1;SRGAP2;APOE;DHX36;MECP2;PDLIM5;EPHA4
74	87	prerank	GOBP_VASCULOGENESIS	0.48585	1.71849	0	0.0382542	0.878	prop: 32/70	0.2022	TBX20;RAMP2;KDR;QKI;ZFP36L1;ITGAV;YAP1;NRP1;ITGB8;RASA1;TIE1;ZFPM2;SETD2;APLNR;TGFBR3;MYOCD;TBX5;SOX18;GJC1;RAPGEF2;EGFL7;MYO18B;FBXW7;CCM2;MYO1E;NOTCH1;EMP2;GLMN;HDAC7;RAP1A;ADM;ZMIZ1
75	88	prerank	GOBP_PROTEIN_LOCALIZATION_TO_CILIUM	0.50714	1.71764	0.00216685	0.0381209	0.882	prop: 31/53	0.3568	CCDC88A;IFT122;GSK3B;TBC1D32;RAB11FIP3;ZNF423;INVS;ZDHHC3;BBS9;FAM149B1;RAB11A;GGA1;DZIP1;CCDC66;TTC26;CC2D2A;TULP3;SNX10;ARF4;DNAH11;DYNC2H1;SPATA7;RABEP1;WDR19;RAB8A;CSNK1D;FSIP2;LZTFL1;CROCC;TTC21B;ARL13B
76	89	prerank	GOBP_AUTONOMIC_NERVOUS_SYSTEM_DEVELOPMENT	0.564394	1.71639	0.00356718	0.037992	0.885	prop: 9/27	0.1483	SOX4;PLXNA4;PHACTR4;NRP1;NRP2;ADARB1;KIF26A;NF1;FN1
77	91	prerank	GOBP_POSITIVE_REGULATION_OF_CHROMOSOME_SEGREGATION	0.604786	1.70939	0.00120773	0.0407954	0.909	prop: 16/21	0.3047	SMC4;RAD18;NCAPG2;NCAPD2;SMC2;NCAPD3;RCC2;NCAPG;SMC6;HNRNPU;SIRT2;CDK1;KAT2B;SMC5;NUMA1;CCNB1
78	95	prerank	GOBP_RETINOIC_ACID_RECEPTOR_SIGNALING_PATHWAY	0.565661	1.7026	0.0023015	0.04402	0.922	prop: 9/26	0.1402	ESRRG;DHRS3;RARB;EZH2;CALR;PPARG;ASXL1;KLF2;CTBP2
79	97	prerank	GOBP_RESPONSE_TO_TRANSFORMING_GROWTH_FACTOR_BETA	0.43847	1.69731	0	0.0463757	0.933	prop: 124/214	0.3379	LTBP1;POSTN;NREP;FOS;NFATC1;FBN2;COL1A1;PDE3A;PEG10;PDGFD;DKK3;TET1;COL3A1;WNT5A;ITGA8;JUN;SOX6;SFRP1;ZFP36L1;SNX25;LDLRAD4;IGF1R;PTK2;SOX5;LIMS1;COL4A2;ITGB8;USP9Y;COL1A2;HDAC1;ZEB1;FYN;CREBBP;TGFBR3;SMAD9;MYOCD;DNM3OS;PPARG;EDN1;ARID4B;EPB41L5;CD109;PAK2;GCNT2;ZFHX3;ZFYVE9;NR3C1;RNF111;INTS9;DDR2;EP300;VEPH1;ACVR1;ARID4A;SMURF2;GLG1;IL17RD;BMP2;SNX6;WWOX;PTPRK;YES1;SKIL;MTMR4;FBN1;PML;HSPA5;THB…
80	98	prerank	GOBP_RHYTHMIC_PROCESS	0.435709	1.69642	0	0.0461713	0.933	prop: 100/210	0.2738	MDK;TOP2A;ENOX1;NLGN1;TNFRSF11A;PROX1;EZH2;TYMS;ROBO2;MAP2K6;KCNH7;HOMER1;RORA;EGR1;DYRK1A;SLIT3;KDM5B;IGF1R;MAPK8;SFPQ;TOP1;NCOA2;NR1H3;PTX3;HDAC1;GSK3B;CREBBP;NPAS2;MYCBP2;PSPC1;CBX3;PPARG;BTBD9;ADNP;CREM;FBXL17;INHBA;CASP2;GFPT1;ZFHX3;NONO;CHRNA7;FBXW7;CREB1;BTRC;GNAQ;CSNK1E;PTN;DNM1L;EP300;GAS2;FBXW11;CLOCK;LGR4;SETX;DHX9;ENOX2;NOTCH1;NRIP1;THRAP3;MAGED1;HNRNPU;NCOR1;DTL;NPPC;HNRNPD;CRTC1;PTE…
81	99	prerank	GOBP_POSITIVE_REGULATION_OF_STEM_CELL_POPULATION_MAINTENANCE	0.513621	1.68996	0.0010989	0.049082	0.945	prop: 28/43	0.3703	TET1;YAP1;HDAC1;ACTB;SMARCC1;ARID1A;NCOA3;SMARCA4;ARID4B;SMARCA2;LBH;SS18;ARID4A;REST;BCL7C;ACTL6A;KDM2B;RBBP4;HDAC2;BRD9;SAP130;SMARCB1;SMARCE1;BRMS1L;OGT;SUDS3;RBBP7;SAP30
82	100	prerank	GOBP_LAMELLIPODIUM_MORPHOGENESIS	0.621355	1.68953	0.004914	0.0486458	0.946	prop: 8/16	0.1256	ENPP2;CORO1C;RREB1;KANK1;WASF1;ARHGEF7;ABI1;SNX2
83	101	prerank	GOBP_FEAR_RESPONSE	0.571029	1.68682	0.00344432	0.0496268	0.951	prop: 10/24	0.1458	MDK;DPP4;EPHB2;EXT1;PRKAR1B;NPAS2;ALS2;BRINP1;FBXL20;EIF4E
84	103	prerank	GOBP_PROTEIN_LOCALIZATION_TO_MICROTUBULE_ORGANIZING_CENTER	0.548416	1.68482	0.0056243	0.0494786	0.957	prop: 26/30	0.4002	DISC1;CEP192;GSK3B;APC;RAB11FIP3;BICD1;CCDC14;GOLGB1;PCM1;RAB11A;MCPH1;SNX10;C2CD3;HOOK3;MARK4;CSNK1D;PIBF1;NUMA1;NUDCD3;STIL;DCTN2;CEP250;CEP350;KIAA0753;UBXN2B;AURKA

### Sheet: disease
	...1	Name	Term	ES	NES	NOM p-val	FDR q-val	FWER p-val	Tag %	Gene %	Lead_genes
1	0	prerank	GOBP_ATP_SYNTHESIS_COUPLED_ELECTRON_TRANSPORT	-0.561769	-3.97218	0	0	0	prop: 48/81	0.1386	COX6A1;COX5B;GHITM;NDUFA6;COX6B1;NDUFA1;NDUFAB1;COX7B;COX6A2;NDUFA3;NDUFA4;NDUFA2;COX7A2;UQCRB;UQCRC1;CYCS;NDUFA8;NDUFA12;MT-ND6;NDUFB7;UQCRQ;CHCHD2;NDUFB10;MT-ND1;COX7C;CYC1;NDUFB5;MT-ND2;COX6C;NDUFS8;COX5A;COX4I1;UQCR10;COX7A1;NDUFC1;UQCRFS1;NDUFB3;ISCU;NDUFA5;NDUFS3;MT-ND4;COA6;NDUFB4;NDUFS5;MT-CO1;MT-ND4L;NDUFS7;NDUFS6
2	1	prerank	GOBP_MITOCHONDRIAL_ELECTRON_TRANSPORT_CYTOCHROME_C_TO_OXYGEN	-0.801036	-3.43328	0	0	0	prop: 13/17	0.0814	COX6A1;COX5B;COX6B1;COX7B;COX6A2;NDUFA4;COX7A2;CYCS;COX7C;COX6C;COX5A;COX4I1;COX7A1
3	2	prerank	GOBP_MITOCHONDRIAL_ELECTRON_TRANSPORT_NADH_TO_UBIQUINONE	-0.479561	-2.74499	0	0	0	prop: 25/46	0.1386	NDUFA6;NDUFA1;NDUFAB1;NDUFA3;NDUFA4;NDUFA2;NDUFA8;MT-ND6;NDUFB7;NDUFB10;MT-ND1;NDUFB5;MT-ND2;NDUFS8;NDUFC1;NDUFB3;ISCU;NDUFA5;NDUFS3;MT-ND4;NDUFB4;NDUFS5;MT-ND4L;NDUFS7;NDUFS6
4	3	prerank	GOBP_ATP_METABOLIC_PROCESS	-0.408144	-2.55733	0	0	0	prop: 40/90	0.1386	MYH6;PPARGC1A;HSPA1B;NDUFB11;ATP1A2;NDUFA11;TSPO;NDUFA6;NDUFA1;NDUFAB1;NDUFA3;ALDOA;NDUFA13;ATP1B1;NDUFA2;NDUFA8;HSPA1A;NDUFA12;MT-ND6;NDUFB7;NDUFB10;MT-ND1;AK1;NDUFB5;MT-ND2;NDUFS8;FIS1;AK4;STOML2;NDUFC1;NDUFB3;NDUFA5;NDUFS3;MT-ATP6;MT-ND4;NDUFB4;NDUFS5;MT-ND4L;NDUFS7;NDUFS6
5	4	prerank	GOBP_REGULATION_OF_THE_FORCE_OF_HEART_CONTRACTION	-0.530555	-2.43464	0	0.000508052	0.001	prop: 7/20	0.0629	MYH6;MYL3;ATP1A2;CSRP3;PLN;ATP1A1;MYL4
6	5	prerank	GOBP_SARCOMERE_ORGANIZATION	-0.448265	-2.35551	0	0.00254026	0.006	prop: 13/34	0.1052	MYH6;TCAP;CSRP3;SYNPO2L;TNNT2;MYOZ2;MYLK3;CFL2;TPM1;ACTN2;ACTG1;LDB3;CSRP2
7	6	prerank	GOBP_MITOCHONDRIAL_RESPIRATORY_CHAIN_COMPLEX_ASSEMBLY	-0.358482	-2.35412	0	0.00217736	0.006	prop: 35/76	0.1368	NDUFB11;NDUFA11;COA3;NDUFA6;NDUFA1;NDUFAB1;NDUFA3;NDUFA13;NDUFA2;COX14;NDUFA8;NDUFA12;MT-ND6;NDUFB7;TMEM126A;NDUFB10;MT-ND1;NDUFB5;MT-ND2;NDUFS8;PET100;NDUFAF3;NDUFC1;UQCRFS1;NDUFB3;NDUFAF4;NDUFA5;NDUFS3;SURF1;MT-ND4;NDUFB4;NDUFS5;COX18;COX20;NDUFS7
8	7	prerank	GOBP_PROTON_TRANSMEMBRANE_TRANSPORT	-0.378946	-2.32911	0	0.00222273	0.007	prop: 40/83	0.1517	SLC25A4;SLC11A1;COX5B;GHITM;ATP1A2;COX6B1;COX7B;NDUFA4;ATP1B1;SLC16A1;UQCRC1;ATP6AP1;ATP1A1;CYC1;UCP2;COX5A;PHB2;ATP6V0B;SLC9A7;COX4I1;SLC36A1;ATP6V1G1;UQCR10;COX7A1;UQCRFS1;SLC25A5;ATP6V1F;SURF1;SLC25A3;MT-ATP6;MT-ND4;HVCN1;MT-CO1;PPIF;LETM1;NDUFS7;RNASEK;CYB5A;ATP6AP2;MT-CYB
9	8	prerank	GOBP_CARDIAC_MUSCLE_CONTRACTION	-0.308388	-2.16843	0	0.00564502	0.02	prop: 23/88	0.0707	MYH6;NKX2-5;KCNE1;MYL3;TCAP;HRC;DSP;ATP1A2;CSRP3;RNF207;PLN;TNNI3K;ATP1B1;CACNB2;TMEM38B;TNNC1;TNNT2;MYBPC3;KCND3;ATP1A1;TPM1;MYL4;CASQ2
10	9	prerank	GOBP_CARDIAC_MYOFIBRIL_ASSEMBLY	-0.498406	-2.15353	0	0.00508052	0.02	prop: 7/18	0.0648	NKX2-5;ACTC1;TCAP;CSRP3;MYLK3;ADPRHL1;PDGFRB
11	10	prerank	GOBP_HUMORAL_IMMUNE_RESPONSE	-0.353254	-2.12534	0	0.00623518	0.026	prop: 19/60	0.0966	VSIG4;CFD;CCL2;C1R;ALOX5;SLC11A1;C1QA;CXCL14;CD81;GAPDH;FAU;PHB2;ROMO1;RPL39;C1QBP;SERPING1;RARRES2;CXCL2;C1RL
12	11	prerank	GOBP_CELL_REDOX_HOMEOSTASIS	-0.409611	-2.10503	0	0.00613896	0.028	prop: 12/28	0.1277	NQO1;PRDX1;SLC11A1;TXNRD1;PRDX5;PRDX4;DDIT3;GLRX5;TXN;PRDX3;HVCN1;PRDX6
13	12	prerank	GOBP_PROTEIN_REFOLDING	-0.493836	-2.05057	0.0123457	0.00781618	0.038	prop: 6/17	0.0643	HSPA5;CRYAB;HSPA1B;HSPB6;HSPA1A;DNAJB2
14	13	prerank	GOBP_INTRACELLULAR_ZINC_ION_HOMEOSTASIS	-0.451363	-1.9988	0	0.0110683	0.059	prop: 7/17	0.0949	MT1E;MT2A;SLC39A14;MT1X;SLC1A1;SLC30A10;SLC39A7
15	14	prerank	GOBP_CELLULAR_RESPONSE_TO_CADMIUM_ION	-0.426716	-1.98941	0	0.0106691	0.061	prop: 5/20	0.0193	MT1E;MT2A;HMOX1;SLC11A1;MT1X
16	18	prerank	GOBP_CELLULAR_RESPONSE_TO_TOXIC_SUBSTANCE	-0.289082	-1.7971	0	0.0333409	0.181	prop: 14/62	0.0749	MGST1;NQO1;GPX3;PRDX1;SLC11A1;TXNRD1;MGST3;TXNDC17;PXDNL;PRDX5;SOD2;PRDX4;GSTM3;GSTP1
17	20	prerank	GOBP_MUSCLE_CELL_CELLULAR_HOMEOSTASIS	-0.444815	-1.73514	0.010101	0.0458741	0.254	prop: 6/15	0.0905	CSRP3;PLN;ALDOA;CFL2;BAG3;PFKM
18	23	prerank	GOBP_CARDIAC_CONDUCTION	-0.309933	-1.71733	0	0.0488294	0.283	prop: 15/54	0.0707	NKX2-5;KCNE1;HRC;DSP;ATP1A2;SLC4A3;RNF207;PLN;TNNI3K;ATP1B1;CACNB2;CORIN;KCND3;ATP1A1;CASQ2
19	24	prerank	GOBP_MITOCHONDRIAL_TRANSLATION	-0.249607	-1.71329	0	0.0478638	0.29	prop: 32/105	0.1149	MRPL34;MRPL54;MRPS12;COA3;MRPS33;MRPL44;CHCHD1;TRMT10C;MRPL41;MRPL15;MRPL51;GADD45GIP1;MRPL28;MRPL21;MRPL9;MRPS15;TUFM;MRPL40;MRPS7;MRPL35;MRPL55;AURKAIP1;MRPS23;PTCD1;C1QBP;MRPL17;MRPL50;MRPS18C;MRPS26;MRPS11;MRPL2;MRPS14
20	25	prerank	GOBP_REGULATION_OF_CARDIAC_MUSCLE_CONTRACTION_BY_CALCIUM_ION_SIGNALING	-0.377301	-1.71112	0.0149254	0.0461057	0.294	prop: 6/21	0.0707	HRC;ATP1A2;PLN;ATP1B1;TMEM38B;CASQ2
