## Supplemental Table S1-41 for "Integrated single-cell and spatial multiomic analysis reveals widespread reactivation of developmental programs in diseased human hearts": Table_S25_Lymphoid_GSEA.xlsx

### Sheet: sex
	...1	Name	Term	ES	NES	NOM p-val	FDR q-val	FWER p-val	Tag %	Gene %	Lead_genes
1	0	prerank	GOBP_ATP_SYNTHESIS_COUPLED_ELECTRON_TRANSPORT	0.697204	2.70413	0	0.00927946	0.012	prop: 62/83	0.2173	CYCS;NDUFB3;CDK1;COX6B1;NDUFS8;NDUFB10;NDUFA4;COX7A2;NDUFA7;NDUFS5;NDUFA6;CHCHD2;NDUFS7;COX4I2;COX7A1;ISCU;NDUFB9;UQCRQ;PINK1;COX5B;NDUFB6;GHITM;NDUFS2;NDUFA2;CYC1;NDUFA8;COX7C;NDUFA1;COX4I1;MT-ND3;NDUFAB1;UQCR10;UQCRC1;UQCRB;COX5A;COX6A2;COX7B;NDUFA5;NDUFV2;NDUFS3;NDUFB2;MT-ND1;COX6A1;NDUFC1;NDUFV3;PARK7;MT-ND2;COX6C;COA6;SDHD;NDUFA12;NDUFB1;UQCRFS1;SDHC;BID;SDHB;NDUFB5;UQCRC2;NDUFS6;NDUFB7;MT-N…
2	1	prerank	GOBP_DOSAGE_COMPENSATION	-0.786258	-2.65956	0	0.0296684	0.025	prop: 2/30	0.0002	XIST;TSIX
3	2	prerank	GOBP_MITOCHONDRIAL_TRANSLATION	0.642344	2.65722	0	0.00811952	0.02	prop: 60/118	0.1415	MRPL27;MRPL53;MRPS7;MRPL41;C1QBP;MRPS18B;MRPS12;MRPS23;MRPL51;MRPS2;MRPL4;MRPL11;MRPL38;MRPL17;NDUFA7;MRPL46;MRPL36;MRPS15;MRPL40;MRPL23;MRPL34;MRPL14;TRMT10C;MRPL22;MRPL50;UQCC2;MRPL44;MRPL16;MRPL32;MRPL43;MRPL54;MRPL35;MRPL2;GADD45GIP1;MRPS33;MRPL39;MRPL21;SHMT2;MRPS25;MRPL24;MRPS16;MRPL28;MRPL52;TUFM;MRPL55;AURKAIP1;MRPS18A;TRUB2;MRPS28;MRPS14;MRPS11;MRPL9;RPUSD4;MRPS34;MRPL37;MRPL20;MRPL18;MR…

### Sheet: aging
	...1	Name	Term	ES	NES	NOM p-val	FDR q-val	FWER p-val	Tag %	Gene %	Lead_genes
1	0	prerank	GOBP_COLLAGEN_FIBRIL_ORGANIZATION	-0.792651	-2.87685	0	0	0	prop: 21/38	0.0758	COL3A1;COL1A1;COL1A2;EMILIN1;COL5A1;CYP1B1;COL5A2;PXDN;SERPINH1;DPT;COL14A1;LOXL1;COL12A1;AEBP1;ADAMTS2;ATP7A;TGFB2;LUM;COL5A3;EFEMP2;COLGALT1
2	1	prerank	GOBP_EXTERNAL_ENCAPSULATING_STRUCTURE_ORGANIZATION	-0.565639	-2.73495	0	0	0	prop: 58/172	0.0895	COL3A1;COL1A1;COL1A2;PDGFRA;POSTN;CCDC80;EMILIN1;COL5A1;CYP1B1;COL5A2;PXDN;NID2;SERPINH1;ELN;COL19A1;DPT;COL14A1;SULF2;FBLN1;COL15A1;LOXL1;AGT;COL4A1;CRISPLD2;ECM2;COL12A1;AEBP1;ITGA8;TNR;TIE1;ADAMTS2;ATP7A;TGFB2;MATN2;LUM;ABI3BP;MMP2;MMP16;ADAMTSL1;ADAM15;PRDX4;COL5A3;ERCC2;FBLN5;COL4A5;LRP1;HMCN1;COL24A1;EFEMP2;POMT1;COLGALT1;COL10A1;COL4A2;BCL3;ENG;NID1;CREB3L1;PLOD3
3	2	prerank	GOBP_COLLAGEN_METABOLIC_PROCESS	-0.661642	-2.55847	0	0	0	prop: 18/47	0.0895	COL1A1;COL1A2;EMILIN1;COL5A1;SERPINH1;PCOLCE;CTSB;CIITA;ADAMTS2;CTSL;RCN3;MMP2;MMP16;ADAM15;MYB;ENG;CREB3L1;PLOD3
4	3	prerank	GOBP_ATP_SYNTHESIS_COUPLED_ELECTRON_TRANSPORT	0.695882	2.49296	0	0	0	prop: 58/82	0.2278	NDUFB6;NDUFS3;SNCA;NDUFAF1;NDUFA7;NDUFA8;DLD;NDUFS8;COX6B1;PARK7;COX7A1;NDUFC1;NDUFAB1;CYC1;NDUFA2;CHCHD2;COQ9;NDUFA12;NDUFA3;NDUFB9;NDUFB3;SDHB;NDUFS7;COX6A2;NDUFS6;DNAJC15;NDUFV2;UQCRH;ISCU;SDHD;NDUFA6;NDUFA4;UQCRC1;MT-CO2;COX6C;MT-ND4;NDUFV3;NDUFB4;UQCRC2;COX5B;COX7A2;NDUFA10;GHITM;NDUFA1;NDUFB2;MT-ND2;UQCRB;NDUFB5;NDUFB10;COX7C;NDUFS1;COX4I1;UQCRQ;NDUFS5;COX7B;NDUFS4;MT-CYB;CYCS
5	4	prerank	GOBP_MITOCHONDRIAL_ELECTRON_TRANSPORT_NADH_TO_UBIQUINONE	0.750148	2.44033	0	0	0	prop: 33/46	0.1778	NDUFB6;NDUFS3;SNCA;NDUFAF1;NDUFA7;NDUFA8;DLD;NDUFS8;PARK7;NDUFC1;NDUFAB1;NDUFA2;COQ9;NDUFA3;NDUFB9;NDUFB3;NDUFS7;NDUFS6;DNAJC15;NDUFV2;ISCU;NDUFA6;NDUFA4;MT-ND4;NDUFV3;NDUFB4;NDUFA10;NDUFA1;NDUFB2;MT-ND2;NDUFB5;NDUFB10;NDUFS1
6	5	prerank	GOBP_COLLAGEN_BIOSYNTHETIC_PROCESS	-0.730065	-2.39715	0	0.000303613	0.001	prop: 10/23	0.0879	COL1A1;EMILIN1;COL5A1;SERPINH1;PCOLCE;CIITA;RCN3;MYB;ENG;CREB3L1
7	6	prerank	GOBP_MITOCHONDRIAL_TRANSLATION	0.597463	2.25896	0	0	0	prop: 61/116	0.2212	MRPL23;MRPS18A;MRPL21;NDUFA7;MRPL27;MRPL54;GADD45GIP1;MRPL32;MRPS15;MRPL49;ALKBH1;MRPL4;MRPL40;MRPL20;MRPS14;MRPL33;MRPS28;MRPS2;TARS2;MRPS10;MRPL50;MRPL36;MALSU1;MRPS9;MRPL15;MRPL44;MRPL28;MRPL18;MRPS34;MRPL41;TACO1;TSFM;MTG2;MRPL46;MTIF3;MRPL17;PTCD3;MRPS18C;MRPL13;MRPL16;MRPL35;MRPS18B;C1QBP;MRPS7;MRPL55;AURKAIP1;MRPL22;MRPS26;MRPS16;MRPL24;FASTKD2;MRPL52;MRPL34;RPUSD4;MRPS33;MRPL43;MRPS22;MRP…
8	7	prerank	GOBP_ENERGY_DERIVATION_BY_OXIDATION_OF_ORGANIC_COMPOUNDS	0.553094	2.22141	0	0	0	prop: 105/234	0.2072	NR4A3;TNF;NDUFB6;NDUFS3;SORBS1;SNCA;NDUFAF1;DNAJC30;NDUFA7;NDUFA8;DLD;GABARAPL1;NDUFS8;COX6B1;PARK7;COX7A1;NDUFC1;NDUFA11;NDUFAB1;CYC1;NDUFA13;PDHA1;IRS2;NDUFA2;ETFB;CHCHD2;COQ9;NDUFA12;MDH1;NDUFA3;PFKM;NDUFB11;NDUFB9;NDUFB3;SDHB;PPIF;NDUFS7;CISD1;COX6A2;NDUFS6;DNAJC15;NDUFV2;UQCRH;ISCU;SDHD;NDUFA6;MT-ATP6;PER2;CBFA2T3;NDUFA4;CHCHD5;UQCRC1;MT-CO2;PPP1R3F;AKT1;COX6C;SUCLG1;ACO2;MT-ND4;PPP1CA;PYGM;…
9	8	prerank	GOBP_REGULATION_OF_CHROMOSOME_SEGREGATION	-0.475395	-2.10385	0	0.0148163	0.057	prop: 32/102	0.143	CENPE;CENPF;NCAPG;MKI67;TEX14;NUF2;CDCA2;BUB1B;NCAPG2;GEN1;KIF2C;BUB1;PLSCR1;SMC4;INCENP;FBXO5;ANAPC2;SMARCD1;NDC80;NCAPH;SPC25;CDK5RAP2;SMC6;ARID2;MAD2L2;BRD7;NCAPD3;SPDL1;ARID1B;XRCC3;KAT2B;TACC3
10	9	prerank	GOBP_EXTRACELLULAR_MATRIX_ASSEMBLY	-0.596179	-2.09684	0	0.0131565	0.061	prop: 8/34	0.0253	COL3A1;COL1A2;EMILIN1;PXDN;ELN;AGT;TIE1;ATP7A
11	10	prerank	GOBP_ATP_METABOLIC_PROCESS	0.573228	2.07943	0	0.000560672	0.003	prop: 47/91	0.1976	HSPA1B;HSPA1A;AK5;NDUFB6;NDUFS3;MYH7;DNAJC30;NDUFA7;NDUFA8;NDUFS8;NDUFC1;NDUFA11;NDUFAB1;NDUFA13;NDUFA2;NDUFA12;ATP1A2;NDUFA3;NDUFB11;NDUFB9;NDUFB3;SDHB;NDUFS7;NDUFS6;ATP6V1B2;NDUFV2;SDHD;NDUFA6;MT-ATP6;MT-ND4;NDUFV3;NDUFB4;STOML2;PID1;NDUFA10;ALDOA;NDUFA1;NDUFB2;MT-ND2;NDUFB5;AK1;AK4;NDUFB10;NDUFS1;HSPA8;TSPO;NDUFS5
12	11	prerank	GOBP_MULTICELLULAR_ORGANISMAL_MOVEMENT	0.646966	2.05894	0	0.000778711	0.005	prop: 19/38	0.2025	TNF;HSP90AA1;TNNI3;NR4A1;TNNI1;TNNT1;MYH7;DMD;HIPK2;SYNM;TNNC1;GSTO1;MYH14;TCAP;SLC8A3;CAV3;VPS35;XRCC1;C12orf57
13	12	prerank	GOBP_MITOCHONDRIAL_RESPIRATORY_CHAIN_COMPLEX_ASSEMBLY	0.575419	2.05886	0	0.000667467	0.005	prop: 47/82	0.2441	NDUFB6;NDUFS3;NDUFAF1;NDUFA8;NDUFS8;NDUFC1;NDUFA11;NDUFAB1;NDUFA13;NDUFA2;NDUFA12;COX17;NDUFA3;NDUFB11;NDUFB9;AIFM1;NDUFB3;NDUFS7;NDUFA6;MT-ND4;NDUFB4;NDUFAF4;OXA1L;TACO1;COX14;ECSIT;NDUFA10;NDUFA1;NDUFB2;MT-ND2;NDUFB5;SURF1;NDUFB10;NDUFS1;SCO1;FOXRED1;ACAD9;NDUFAF3;LYRM7;COX18;NDUFS5;OMA1;COA3;NDUFS4;TIMM21;SAMM50;TMEM186
14	13	prerank	GOBP_CHROMOSOME_SEPARATION	-0.509114	-2.05421	0	0.0204722	0.11	prop: 20/60	0.1388	CENPF;NCAPG;TEX14;NUF2;BUB1B;NCAPG2;GEN1;BUB1;PLSCR1;SMC4;INCENP;FBXO5;NDC80;NCAPH;SPC25;CDK5RAP2;MAD2L2;NCAPD3;SPDL1;XRCC3
15	14	prerank	GOBP_RESPONSE_TO_VITAMIN	-0.530172	-2.05162	0	0.0180649	0.111	prop: 12/48	0.0976	COL1A1;SPP1;POSTN;TNC;AQP3;BRIP1;PHEX;MN1;PIM1;FES;TYMS;KYNU
16	15	prerank	GOBP_CELLULAR_RESPONSE_TO_VITAMIN	-0.676747	-2.04854	0.00342466	0.0167324	0.115	prop: 7/19	0.05	COL1A1;POSTN;TNC;BRIP1;PHEX;MN1;PIM1
17	16	prerank	GOBP_ENDOCHONDRAL_BONE_MORPHOGENESIS	-0.577716	-2.01254	0	0.0229531	0.173	prop: 6/32	0.0483	COL3A1;COL1A1;SERPINH1;NAB2;MMP16;ZMPSTE24
18	17	prerank	GOBP_ONE_CARBON_COMPOUND_TRANSPORT	0.665854	1.93473	0	0.0112134	0.09	prop: 9/28	0.0825	HBA1;HBB;HBA2;SLC26A3;SLC14A1;CA2;SLC26A5;SLC14A2;SLC4A1
19	18	prerank	GOBP_POSITIVE_REGULATION_OF_ACTIN_FILAMENT_BUNDLE_ASSEMBLY	0.590096	1.9265	0	0.0111096	0.097	prop: 17/49	0.1449	SYNPO2L;APOA1;SFRP1;PLEK;PXN;RGCC;FLNA;FERMT2;LIMCH1;TPM1;SYNPO2;S100A10;PPM1E;BAG4;MTSS1;RAC1;ARHGEF10L
20	19	prerank	GOBP_REGULATION_OF_SMOOTH_MUSCLE_CONTRACTION	0.626787	1.92304	0	0.0103724	0.1	prop: 15/33	0.1521	TNNI3;CTTN;CNN1;P2RX1;PRKG1;DAPK3;PTAFR;ATP1A2;ADRB2;CHRM2;SOD1;PLCE1;MYOCD;SRF;CAV1
21	28	prerank	GOBP_CHAPERONE_MEDIATED_PROTEIN_COMPLEX_ASSEMBLY	0.706046	1.82829	0.00145138	0.0442591	0.388	prop: 12/16	0.2365	HSPA1A;HSP90AA1;NDUFAF1;HSP90AB1;HSPD1;LONP1;PFDN6;PTGES3;STUB1;CCT2;HSPA4;PSMG3

### Sheet: development
	...1	Name	Term	ES	NES	NOM p-val	FDR q-val	FWER p-val	Tag %	Gene %	Lead_genes
1	0	prerank	GOBP_ATP_SYNTHESIS_COUPLED_ELECTRON_TRANSPORT	-0.781957	-2.98414	0	0	0	prop: 72/85	0.1312	MT-ND3;COX7A1;MT-ND2;MT-ND1;COX6A2;MT-CO2;MT-CYB;MT-ND4L;UQCRC1;MT-CO3;NDUFA8;MT-ND4;NDUFB10;COX5A;MT-ND5;GHITM;UQCRQ;CYCS;PINK1;NDUFAB1;ISCU;NDUFA4;CYC1;UQCRFS1;COX7B;NDUFB3;NDUFB4;COX5B;COX7A2;NDUFB7;NDUFS7;NDUFS3;NDUFA3;NDUFA1;NDUFS5;UQCRB;MT-CO1;UQCR11;NDUFV1;UQCR10;NDUFS6;NDUFS2;NDUFB1;CHCHD2;COX4I2;NDUFA5;NDUFB2;COX6B1;SDHC;NDUFA7;DLD;NDUFS8;UQCRH;NDUFB6;SDHB;NDUFS1;NDUFA2;NDUFA12;MT-ND6;ND…
2	1	prerank	GOBP_ENERGY_DERIVATION_BY_OXIDATION_OF_ORGANIC_COMPOUNDS	-0.606889	-2.65648	0	0	0	prop: 134/252	0.1621	MT-ND3;ACADVL;COX7A1;MT-ND2;MT-ND1;COX6A2;MT-CO2;MT-CYB;MT-ND4L;MT-ATP6;PFKM;UQCRC1;MT-CO3;PPP1R3A;NDUFA8;GYG1;MT-ND4;NDUFB10;ETFB;COX5A;MDH1;NUPR1;MT-ND5;SUCLG1;GHITM;UQCRQ;CYCS;ATP7A;PINK1;NDUFAB1;COQ10A;PDHA1;GABARAPL1;FH;ISCU;NDUFA4;CYC1;UQCRFS1;MT-ATP8;COX7B;NDUFA13;NDUFB3;NDUFB4;IGF1;COX5B;COX7A2;CHCHD10;IDH2;NDUFB7;MDH2;UGP2;NDUFS7;NDUFS3;NDUFA3;NDUFA1;NDUFS5;UQCRB;MT-CO1;UQCR11;AIFM2;PDHB…
3	2	prerank	GOBP_ATP_METABOLIC_PROCESS	-0.681148	-2.63913	0	0	0	prop: 62/98	0.1656	ALDOA;MT-ND3;MT-ND2;MT-ND1;AK1;MT-ND4L;ATP1A2;MT-ATP6;HSPA1A;NDUFA8;MT-ND4;MYH6;NDUFB10;TSPO;MT-ND5;PINK1;NDUFAB1;MYH7;MT-ATP8;NDUFA13;NDUFB3;NDUFB4;NDUFB7;NDUFS7;FIS1;NDUFS3;NDUFA3;NDUFA1;NDUFS5;NDUFV1;NDUFS6;STOML2;NDUFS2;NDUFB11;NDUFB1;NDUFA5;VCP;NDUFB2;SDHC;HSPA8;NDUFA7;NDUFS8;NDUFB6;SDHB;NDUFS1;NDUFA2;NDUFA12;MT-ND6;NDUFV2;SDHD;NDUFC1;NDUFA6;AK4;NDUFA10;NDUFB9;NDUFB5;PID1;AK2;NDUFA11;NDUFV3;…
4	3	prerank	GOBP_MITOCHONDRIAL_ELECTRON_TRANSPORT_NADH_TO_UBIQUINONE	-0.778901	-2.6284	0	0	0	prop: 41/46	0.1312	MT-ND3;MT-ND2;MT-ND1;MT-ND4L;NDUFA8;MT-ND4;NDUFB10;MT-ND5;PINK1;NDUFAB1;ISCU;NDUFA4;NDUFB3;NDUFB4;NDUFB7;NDUFS7;NDUFS3;NDUFA3;NDUFA1;NDUFS5;NDUFV1;NDUFS6;NDUFS2;NDUFB1;NDUFA5;NDUFB2;NDUFA7;DLD;NDUFS8;NDUFB6;NDUFS1;NDUFA2;MT-ND6;NDUFV2;PARK7;NDUFC1;NDUFA6;NDUFA10;NDUFB9;NDUFAF1;NDUFB5
5	4	prerank	GOBP_MITOCHONDRIAL_RESPIRATORY_CHAIN_COMPLEX_ASSEMBLY	-0.672754	-2.5014	0	0	0	prop: 48/84	0.1531	MT-ND2;MT-ND1;COX14;NDUFA8;MT-ND4;NDUFB10;OMA1;MT-ND5;NDUFAF3;NDUFAB1;UQCRFS1;NDUFA13;NDUFB3;NDUFB4;NDUFB7;NDUFS7;NDUFS3;NDUFA3;NDUFA1;NDUFS5;COX17;TACO1;NDUFS2;NDUFB11;NDUFB1;NDUFA5;NDUFB2;AIFM1;NDUFS8;NDUFB6;NDUFS1;ECSIT;NDUFA2;NDUFA12;MT-ND6;UQCC2;TMEM126A;PET117;NDUFC1;NDUFA6;NDUFA10;NDUFB9;NDUFAF2;NDUFAF1;NDUFB5;BCS1L;TMEM126B;NDUFA11
6	5	prerank	GOBP_MITOCHONDRIAL_ELECTRON_TRANSPORT_CYTOCHROME_C_TO_OXYGEN	-0.835227	-2.31014	0	0	0	prop: 16/19	0.1383	COX7A1;COX6A2;MT-CO2;MT-CO3;COX5A;CYCS;NDUFA4;COX7B;COX5B;COX7A2;MT-CO1;COX4I2;COX6B1;COX6C;COX7C;COX4I1
7	6	prerank	GOBP_CHROMOSOME_SEPARATION	0.592039	2.27482	0	0	0	prop: 39/75	0.2124	AURKB;BUB1B;UBE2C;CENPF;BUB1;CDC20;NCAPG;SPC25;DLGAP5;ZWINT;TTK;CDCA8;TEX14;XRCC3;SMC4;FBXO5;BIRC5;CCNB1;PLK1;MAD2L1BP;NUF2;NCAPG2;NCAPD2;NCAPH;SPC24;GEN1;MAD2L1;ESPL1;RECQL5;SMC2;KNTC1;CDC16;INCENP;NCAPD3;M1AP;SPDL1;TOP3A;SMARCAD1;NDC80
8	7	prerank	GOBP_REGULATION_OF_CHROMOSOME_SEGREGATION	0.551365	2.27134	0	0	0	prop: 44/119	0.1465	BCL7A;DPF3;AURKB;BUB1B;UBE2C;CENPF;BUB1;CDK1;HECW2;CENPE;CDC20;MKI67;NCAPG;SPC25;DLGAP5;ZWINT;KIF2C;TTK;CDCA8;TEX14;XRCC3;SMC4;FBXO5;BIRC5;CCNB1;PLK1;MAD2L1BP;CDC6;NUF2;RCC2;CDCA2;NCAPG2;ACTB;NCAPD2;NCAPH;SPC24;GEN1;MAD2L1;ESPL1;RAD18;ARID1A;TACC3;SMC2;KNTC1
9	8	prerank	GOBP_PLATELET_MORPHOGENESIS	0.748507	2.26798	0	0	0	prop: 7/23	0.0502	CLEC1B;TUBB1;GATA1;TAL1;MPL;ACTN1;MEF2C
10	9	prerank	GOBP_NUCLEAR_CHROMOSOME_SEGREGATION	0.486737	2.25126	0	0	0	prop: 89/270	0.1546	TOP2A;BCL7A;DPF3;PRICKLE1;MYBL2;AURKB;BUB1B;UBE2C;CENPF;PTTG1;KIF23;BUB1;TPX2;CDK1;HECW2;CENPE;CDC20;ASPM;MND1;NCAPG;SPC25;DLGAP5;CDT1;TUBB8;NUSAP1;PRC1;KIF18B;KIF14;KIF4A;ZWINT;KIF2C;TTK;KIF18A;CCNB2;BRIP1;CENPI;CDCA8;TEX14;XRCC3;SMC4;KIF11;ECT2;FBXO5;KIFC1;BIRC5;CEP55;CCNB1;SYCE2;CCNE2;PLK1;AURKA;MAD2L1BP;BCCIP;CDC6;NUF2;RCC2;PSMC3IP;CENPK;MSH4;FANCD2;RACGAP1;DMC1;NCAPG2;ACTB;CDCA5;CCNE1;NCAPD2…
11	10	prerank	GOBP_SARCOMERE_ORGANIZATION	-0.686588	-2.23931	0	0	0	prop: 24/40	0.1482	TCAP;FLNC;LMOD2;ANKRD1;SYNPO2L;MYH6;MYOM2;CFL2;MYOZ2;MYH7;TNNT1;TNNT3;TNNT2;MYPN;TPM1;OBSCN;CASQ1;PLEC;PRKAR1A;KRT8;ANKRD23;ACTN2;CSRP1;CSRP3
12	11	prerank	GOBP_MITOCHONDRIAL_TRANSLATION	-0.556477	-2.22184	0	0	0	prop: 72/118	0.2922	MRPL40;MRPL41;MRPL10;MRPL53;AURKAIP1;MRPL35;GADD45GIP1;MRPS33;TACO1;MRPS12;MRPL2;MRPL15;MRPL55;MRPS30;TUFM;MRPS7;MRPS23;MRPS18B;MRPS15;NDUFA7;MRPL16;TSFM;C1QBP;MRPL34;MRPL33;UQCC2;MRPL22;MRPL54;MRPL52;MRPS22;MRPL19;GFM1;MRPL11;MRPL46;MRPL17;MRPS11;MRPS18C;MRPL9;MRPL20;IARS2;MRPL1;MRPL13;COA3;MRPL4;MRPS14;MRPL47;MRPS10;MRPL50;MRPL28;CDK5RAP1;MRPL24;MRPL44;MRPL14;MTIF3;MRPS31;FASTKD3;MRPS35;MTRF1L;…
13	12	prerank	GOBP_POSITIVE_REGULATION_OF_CHROMOSOME_SEPARATION	0.72363	2.22131	0	0.00043082	0.002	prop: 17/27	0.1899	AURKB;UBE2C;CDC20;NCAPG;DLGAP5;CDCA8;SMC4;BIRC5;MAD2L1BP;NCAPG2;NCAPD2;NCAPH;ESPL1;SMC2;CDC16;INCENP;NCAPD3
14	13	prerank	GOBP_SISTER_CHROMATID_SEGREGATION	0.492475	2.19631	0	0.00071803	0.004	prop: 69/206	0.1585	TOP2A;BCL7A;DPF3;PRICKLE1;MYBL2;AURKB;BUB1B;UBE2C;CENPF;KIF23;BUB1;TPX2;CDK1;HECW2;CENPE;CDC20;NCAPG;SPC25;DLGAP5;CDT1;NUSAP1;PRC1;KIF18B;KIF14;KIF4A;ZWINT;KIF2C;TTK;KIF18A;CENPI;CDCA8;TEX14;XRCC3;SMC4;KIF11;FBXO5;KIFC1;BIRC5;CEP55;CCNB1;PLK1;MAD2L1BP;BCCIP;CDC6;NUF2;CENPK;RACGAP1;NCAPG2;ACTB;CDCA5;NCAPD2;DSN1;NCAPH;SPC24;GEN1;MAD2L1;PHF13;SEH1L;ESPL1;ARID1A;CHMP4A;TACC3;SMC2;KNTC1;SPICE1;AKAP8L;…
15	14	prerank	GOBP_PLATELET_ACTIVATION	0.529393	2.16588	0	0.00123091	0.008	prop: 41/112	0.1422	TUBB1;GATA1;P2RX1;MFSD2B;MMRN1;SELP;P2RY1;PEAR1;DGKI;F2RL3;DGKG;SRC;P2RY12;GP6;PLA2G4A;GP1BA;ALOX12;TEC;PDGFA;ACTN1;PLEK;SLC7A11;GNAQ;DGKD;VCL;SYK;TSPAN32;F11R;CTSG;VAV2;CD40;LYN;ACTB;SH2B3;IL6ST;EMILIN2;JAK2;PTPN6;HBB;ACTG1;PDGFB
16	15	prerank	GOBP_TRICARBOXYLIC_ACID_CYCLE	-0.722498	-2.1376	0	0.00031497	0.003	prop: 20/27	0.1852	MDH1;SUCLG1;PDHA1;FH;IDH2;MDH2;PDHB;IDH3B;SDHC;ACO2;SDHB;DLAT;SDHD;MRPS36;IDH3G;ACO1;NNT;IDH3A;SUCLG2;CS
17	16	prerank	GOBP_NEGATIVE_REGULATION_OF_MITOCHONDRION_ORGANIZATION	-0.635478	-2.0783	0	0.0011339	0.012	prop: 16/39	0.0942	SLC25A4;HSPA1A;TSPO;OMA1;ACAA2;GHITM;PINK1;MAPT;IGF1;VAT1;CLU;LMNA;PPIF;IER3;BNIP3;PPARG
18	17	prerank	GOBP_MYELOID_CELL_DEVELOPMENT	0.543056	2.07805	0	0.0043082	0.032	prop: 12/73	0.0297	RHAG;SLC4A1;GATA1;ALAS2;MYB;TAL1;MEIS1;EPB42;TRIM58;SRC;KIT;GP1BA
19	18	prerank	GOBP_ERYTHROCYTE_MATURATION	0.76781	2.07758	0	0.00382951	0.032	prop: 3/16	0.0083	TAL1;EPB42;TRIM58
20	19	prerank	GOBP_POSITIVE_REGULATION_OF_CELL_DIVISION	0.552156	2.06274	0	0.00473902	0.043	prop: 30/65	0.203	PPBP;MDK;TAL1;PDGFC;IGF1R;AURKB;EREG;KIF23;KIF14;PDGFA;CIT;CDCA8;CDC14B;ECT2;FGF2;BIRC5;CDC6;VEGFC;RACGAP1;CXCR5;FGFR2;PDGFB;PKP4;MACC1;INCENP;CENPV;CSPP1;TGFA;ZNF16;SPAST
21	20	prerank	GOBP_POSITIVE_REGULATION_OF_CHROMOSOME_SEGREGATION	0.675546	2.04493	0	0.00587481	0.059	prop: 18/26	0.1899	AURKB;CDK1;NCAPG;CDCA8;SMC4;BIRC5;CCNB1;MAD2L1BP;CDC6;RCC2;NCAPG2;NCAPD2;NCAPH;RAD18;SMC2;INCENP;SMC6;NCAPD3
22	21	prerank	GOBP_ACETYL_COA_METABOLIC_PROCESS	-0.646407	-2.01318	0	0.00335015	0.037	prop: 12/31	0.1004	PDK4;PDHA1;NUDT8;ACAT1;MLYCD;HMGCS2;PDHB;MVD;MPC2;DLD;NUDT7;DLAT
23	22	prerank	GOBP_NEURON_CELL_CELL_ADHESION	0.728975	2.00067	0	0.0119373	0.125	prop: 5/15	0.0842	NLGN1;CNTN4;NLGN4X;ASTN1;NCAM2
24	23	prerank	GOBP_REGULATION_OF_MEGAKARYOCYTE_DIFFERENTIATION	0.682261	1.98101	0	0.014913	0.163	prop: 6/20	0.0502	MYB;FAXDC2;MTURN;L3MBTL1;GATA2;MEF2C
25	24	prerank	GOBP_DNA_TEMPLATED_DNA_REPLICATION	0.468005	1.97723	0	0.0150018	0.175	prop: 67/148	0.1904	ORC6;MCM10;HMGA1;E2F7;CDT1;POLQ;DNA2;MCM4;POLE2;RFC3;GINS1;TIMELESS;DACH1;FBXO5;BRCA1;ATAD5;MCM7;MCM2;WDHD1;E2F8;RBBP8;PRIM1;CCNE2;ORC1;DSCC1;CDC6;BARD1;CDC45;MCM5;TK1;POLA1;PCNA;DBF4B;MMS22L;CHTF18;ZRANB3;BRCA2;CCNE1;POLD1;MCM3;GEN1;TICRR;TRAIP;RECQL5;GINS2;MCM8;CDK2AP1;POLE;TIPIN;RFC2;OOEP;POLE3;WRN;CDK2;PRIMPOL;POLD4;TONSL;MGME1;RAD51;ALYREF;RFWD3;DONSON;EME1;CARM1;POLD3;DDX11;REV3L
26	25	prerank	GOBP_PROTON_TRANSMEMBRANE_TRANSPORT	-0.50108	-1.97645	0	0.00637818	0.077	prop: 39/110	0.175	SLC25A4;COX7A1;MT-CO2;MT-CYB;ATP1A2;MT-ATP6;UQCRC1;MT-CO3;MT-ND4;COX5A;MT-ND5;GHITM;NDUFA4;CYC1;UQCRFS1;MT-ATP8;COX7B;COX5B;NDUFS7;MT-CO1;ATP6V1F;COX17;ATP6V1D;UQCR10;COX4I2;PPIF;SLC25A3;COX6B1;UQCRH;SLC46A1;ATP6V1E1;UCP3;COX4I1;DRD4;NNT;SLC15A4;ATP6V0E2;SLC11A1;SURF1
27	26	prerank	GOBP_DNA_REPLICATION_CHECKPOINT_SIGNALING	0.730025	1.97015	0	0.0157249	0.194	prop: 9/16	0.1456	CDT1;DNA2;CLSPN;TIMELESS;ORC1;CDC6;CDC45;TICRR;TIPIN
28	27	prerank	GOBP_MITOTIC_CHROMOSOME_CONDENSATION	0.713116	1.94977	0	0.0180406	0.23	prop: 11/17	0.1899	NCAPG;NUSAP1;SMC4;PLK1;CDCA5;NCAPD2;NCAPH;PHF13;SMC2;AKAP8L;NCAPD3
29	28	prerank	GOBP_FATTY_ACID_BETA_OXIDATION	-0.537668	-1.94925	0	0.0100306	0.126	prop: 34/71	0.2173	ACADVL;ABCD2;ECI2;ECH1;ETFB;ACAA2;ECHS1;HADHB;ACAT1;CPT1A;HADH;MLYCD;CPT2;ACADS;ETFDH;PLIN5;IVD;BDH2;CPT1B;HADHA;HSD17B10;ACAA1;SESN2;HSD17B4;SCP2;MCAT;TWIST1;ALDH1L2;ACADM;ACOT8;AKT1;ACOX1;ADIPOQ;CRAT
30	29	prerank	GOBP_NUCLEOBASE_CONTAINING_SMALL_MOLECULE_METABOLIC_PROCESS	-0.417154	-1.94271	0	0.0103266	0.139	prop: 158/479	0.1846	ALDOA;PDK4;MT-ND3;NMRK2;FMO2;MT-ND2;MT-ND1;AK1;MT-ND4L;ATP1A2;MT-ATP6;NPPB;NNMT;HSPA1A;NDUFA8;ALDH1L1;MT-ND4;MYH6;NDUFB10;APOBEC2;TSPO;MDH1;PTGIS;MT-ND5;SUCLG1;PINK1;PTGDR;TYMP;NDUFAB1;PDHA1;MYH7;ACSL1;GPD1L;MT-ATP8;SARM1;NDUFA13;NDUFB3;NDUFB4;NUDT8;ACAT1;ADCY9;APOBEC3G;IDH2;NDUFB7;MDH2;SLC4A7;UGP2;NDUFS7;SAMHD1;DCXR;FIS1;NDUFS3;NDUFA3;CDA;NDUFA1;RORA;ACOT1;MLYCD;LACC1;NDUFS5;DPYSL4;MACROD1;NPR1;…
31	30	prerank	GOBP_CELL_CYCLE_CHECKPOINT_SIGNALING	0.444208	1.94059	0	0.0190701	0.252	prop: 59/173	0.1802	E2F1;AURKB;BUB1B;CENPF;BUB1;CDK1;CDC20;GTSE1;SPC25;CDT1;DNA2;CLSPN;ZWINT;CHEK1;TTK;BRIP1;DTL;CDCA8;CDC14B;TEX14;SDE2;XRCC3;TIMELESS;BRCA1;STK33;BIRC5;CCNB1;NEK11;RBBP8;PLK1;ORC1;MAD2L1BP;CDC6;NUF2;BARD1;CDC45;FANCD2;CRY1;UIMC1;TELO2;BRCA2;SPC24;WDR76;GEN1;CCNG1;MAD2L1;TICRR;CDKN1A;TIPIN;KNTC1;CHEK2;CDK2;RPL26;MSH2;TP53;RAD51;INCENP;RFWD3;DONSON
32	31	prerank	GOBP_CELL_CYCLE_DNA_REPLICATION	0.581498	1.93171	0	0.0206434	0.278	prop: 22/40	0.1802	E2F7;CDT1;DNA2;MCM4;GINS1;DACH1;FBXO5;ATAD5;MCM2;E2F8;CDC45;TK1;POLA1;PCNA;DBF4B;BRCA2;MCM3;RECQL5;TIPIN;WRN;RAD51;DONSON
33	32	prerank	GOBP_POSITIVE_REGULATION_OF_CELL_CYCLE_PROCESS	0.430321	1.92656	0	0.0211442	0.297	prop: 66/202	0.163	PBX1;EGF;TBX20;IGF1R;AURKB;UBE2C;EREG;KIF23;BUB1;UBE2E2;CDK1;CDC20;RAD51AP1;E2F7;NCAPG;DLGAP5;CDC25C;NUSAP1;KIF14;RRM2;EZH2;CIT;DTL;CDCA8;CDC14B;XRCC3;SMC4;ECT2;FBXO5;ATAD5;BIRC5;CCNB1;E2F8;STIL;PLK4;AURKA;CENPJ;MAD2L1BP;CDC6;INSR;MTA3;RCC2;DBF4B;RACGAP1;NCAPG2;CDCA5;NCAPD2;TNF;NCAPH;FAM83D;CXCR5;TFDP1;GEN1;MAD2L1;APP;ESPL1;RAD18;PDGFB;RANBP1;SMC2;OOEP;SPHK1;DYRK3;CDC16;PKP4;LRP5
34	33	prerank	GOBP_PROTEIN_REFOLDING	-0.673705	-1.92591	0	0.0124099	0.181	prop: 10/22	0.1107	HSPB6;CRYAB;HSPA1A;HSPA1L;HSPB1;HSPA2;HSP90AA1;HSPA8;DNAJA4;DNAJA2
35	34	prerank	GOBP_KINETOCHORE_ORGANIZATION	0.672643	1.922	0.00224215	0.0209486	0.307	prop: 9/19	0.1465	CENPF;CENPE;DLGAP5;SMC4;CENPH;NUF2;CENPK;SMC2;KNTC1
36	35	prerank	GOBP_MEMBRANE_RAFT_ORGANIZATION	-0.657319	-1.92161	0	0.0127564	0.195	prop: 11/23	0.1574	CD2;S100A10;GSN;COLEC12;CAV1;ANXA2;NPC1;PTPRC;CAV2;RFTN1;FLOT1
37	36	prerank	GOBP_DEFINITIVE_HEMOPOIESIS	0.695491	1.91953	0.00230947	0.0204639	0.311	prop: 5/17	0.0281	GATA1;TAL1;MEIS1;LYL1;GATA2
38	37	prerank	GOBP_MITOCHONDRION_ORGANIZATION	-0.415578	-1.91944	0	0.0126174	0.205	prop: 145/460	0.179	DCN;SLC25A4;COX7A1;MT-ND2;MT-ND1;HSPA1A;COX14;NDUFA8;MT-ND4;EPAS1;NDUFB10;TSPO;OMA1;ACAA2;MT-ND5;GHITM;ATP7A;PINK1;NDUFAF3;TYMP;NDUFAB1;GABARAPL1;UQCRFS1;NDUFA13;VDAC2;MAPT;NDUFB3;NDUFB4;IGF1;COX7A2;CHCHD10;NDUFB7;VAT1;AKT3;VDAC1;MAP1LC3B;NDUFS7;FIS1;NDUFS3;NDUFA3;CLU;GZMB;NDUFA1;NDUFS5;HIGD1B;MAP1LC3A;AIFM2;ENDOG;NOD2;TIMM8B;HAX1;FUNDC2;COX17;PRDX3;TACO1;STOML2;TMEM70;BCL2;NDUFS2;NDUFB11;NDUFB1;…
39	38	prerank	GOBP_PROTEIN_KINASE_C_ACTIVATING_G_PROTEIN_COUPLED_RECEPTOR_SIGNALING_PATHWAY	0.662787	1.90379	0.00223714	0.0244784	0.372	prop: 5/20	0.0597	AZU1;PARD3;DGKI;DGKG;DGKD
40	39	prerank	GOBP_POSITIVE_REGULATION_OF_CYTOKINESIS	0.581726	1.89686	0.00244499	0.025615	0.4	prop: 19/34	0.2248	IGF1R;AURKB;KIF23;KIF14;CIT;CDCA8;CDC14B;ECT2;BIRC5;CDC6;RACGAP1;CXCR5;PKP4;INCENP;CENPV;CSPP1;SPAST;SVIL;PKN2
41	40	prerank	GOBP_CELLULAR_DEFENSE_RESPONSE	-0.585058	-1.87341	0	0.0243053	0.363	prop: 17/36	0.2284	CCR5;GNLY;ITK;PRF1;CCR2;LGALS3BP;KLRG1;IL33;KLRC2;MNDA;CX3CR1;TRAT1;ITGB1;TCIRG1;LY96;TYROBP;CXCR2
42	41	prerank	GOBP_ATTACHMENT_OF_SPINDLE_MICROTUBULES_TO_KINETOCHORE	0.551859	1.86915	0	0.035049	0.516	prop: 17/42	0.1465	AURKB;CENPE;SPC25;CDT1;KIF2C;CDCA8;TEX14;ECT2;BIRC5;CCNB1;NUF2;RCC2;RACGAP1;DSN1;SPC24;SEH1L;KNTC1
43	42	prerank	GOBP_MUSCLE_CELL_DEVELOPMENT	-0.448171	-1.85459	0	0.0294416	0.433	prop: 64/157	0.1792	ACTA1;TCAP;FLNC;MYL2;LMOD2;ANKRD1;NRAP;SYNPO2L;MYH6;ADRA1A;MYOM2;CFL2;LMOD3;PDGFRB;KLHL41;PDGFRA;MYOZ2;MYH7;TNNT1;PI16;TNNT3;IGF1;TNNT2;LMOD1;MYPN;TBX3;ASB2;RGS2;BMPR1A;SYPL2;BCL2;WNT10B;NKX2-5;TBX18;LMNA;OBSL1;TPM1;BMP4;OBSCN;CASQ1;PLEC;FLII;PRKAR1A;RGS4;KRT8;RCAN1;ANKRD23;ACTN2;TMOD3;SGCD;CAV2;ENG;COMP;TMEM182;CSRP1;CSRP3;CFLAR;MYH11;ADPRHL1;TMOD1;RAMP2;EDN1;AKAP13;ACTC1
44	43	prerank	GOBP_MUSCLE_CELL_CELLULAR_HOMEOSTASIS	-0.683742	-1.85195	0	0.0290561	0.451	prop: 11/18	0.1752	ALDOA;PFKM;CFL2;BAG3;SOD1;CAV1;ANKH;PLN;CSRP3;MTM1;LAMP2
45	44	prerank	GOBP_CHAPERONE_MEDIATED_PROTEIN_FOLDING	-0.507494	-1.84816	0	0.0286624	0.467	prop: 21/66	0.1722	HSPB6;FKBP5;DNAJB4;HSPA1A;FKBP2;CLU;HSPA1L;DNAJB5;FKBP4;HSPB1;PEX19;HSPA2;HSPA8;UNC45B;DNAJB1;DNAJC18;HSPE1;CCT7;HSPA1B;VBP1;DNAJB7
46	46	prerank	GOBP_HOMOLOGOUS_RECOMBINATION	0.506859	1.83238	0.00247525	0.0490886	0.67	prop: 20/51	0.1868	TOP2A;HFM1;RAD51AP1;MND1;BRIP1;BRCA1;RBBP8;BARD1;PSMC3IP;MSH4;FANCD2;DMC1;RAD54L;HSF2BP;RMI1;MSH5;CNTD1;RAD51;REC8;EME1
47	47	prerank	GOBP_CLATHRIN_DEPENDENT_ENDOCYTOSIS	0.528287	1.82933	0	0.0486667	0.683	prop: 16/43	0.1562	STON2;SH3GL3;FNBP1L;DNAJC6;BMP2K;SNAP91;MAGI2;DGKD;SGIP1;FCHSD2;INPP5F;PIP5K1C;ITSN1;DLL1;FCHO2;NEU3
48	48	prerank	GOBP_DNA_UNWINDING_INVOLVED_IN_DNA_REPLICATION	0.630859	1.82812	0.00462963	0.0473132	0.687	prop: 14/20	0.2143	HMGA1;MCM4;GINS1;MCM7;MCM2;CDC45;MCM5;MCM3;RECQL5;GINS2;WRN;RAD51;GINS4;BLM
49	49	prerank	GOBP_CELLULAR_RESPONSE_TO_INTERFERON_BETA	-0.637249	-1.82246	0	0.0382261	0.581	prop: 11/20	0.1995	CAPN2;NDUFA13;TLR3;PYHIN1;IFI16;MNDA;IRF1;IFITM2;IRGM;CALM1;STAT1
50	50	prerank	GOBP_ATRIAL_CARDIAC_MUSCLE_CELL_TO_AV_NODE_CELL_COMMUNICATION	0.684222	1.82141	0.0045977	0.0493214	0.717	prop: 6/16	0.0815	CACNB2;CACNA1C;KCNJ3;KCNN2;ANK2;GJC1
51	51	prerank	GOBP_EMBRYONIC_HEMOPOIESIS	0.612279	1.81848	0	0.0491494	0.731	prop: 5/22	0.0281	GATA1;PBX1;TAL1;KIT;GATA2
52	52	prerank	GOBP_HYDROGEN_PEROXIDE_CATABOLIC_PROCESS	0.629809	1.81695	0	0.0481545	0.732	prop: 5/19	0.0019	MPO;HBM;HBA1;HBA2;SNCA
53	53	prerank	GOBP_REGULATION_OF_PROGRAMMED_NECROTIC_CELL_DEATH	-0.605518	-1.80742	0	0.0444932	0.652	prop: 12/27	0.1545	SLC25A4;TSPO;NUPR1;CASP8;ZBP1;CAV1;YBX3;ASAH1;AIFM1;BOK;CFLAR;CASP6
54	54	prerank	GOBP_PYROPTOSIS	-0.579697	-1.80667	0.00346021	0.0429149	0.654	prop: 16/31	0.2127	IFI27;GBP5;CASP8;ZBP1;GBP3;GZMB;CASP1;GBP1;NLRP3;GZMA;GBP2;CASP6;NLRP1;CASP4;GSDMD;NINJ1
55	55	prerank	GOBP_TRIGLYCERIDE_CATABOLIC_PROCESS	-0.664118	-1.80502	0.00341297	0.0420298	0.66	prop: 8/18	0.1309	LPL;APOB;PNPLA2;GPIHBP1;PLIN5;SORL1;PNPLA4;PIK3CG
56	58	prerank	GOBP_NEGATIVE_REGULATION_OF_ERBB_SIGNALING_PATHWAY	-0.58019	-1.79389	0.00364299	0.046737	0.718	prop: 8/28	0.0919	ZFYVE28;DUSP3;PTPN3;CBLB;MVP;ITGA1;EGFR;SOCS5
57	59	prerank	GOBP_ESTROGEN_METABOLIC_PROCESS	-0.643961	-1.78923	0.00185529	0.0472108	0.729	prop: 15/20	0.3056	CYP1B1;PDGFRA;UGT2B4;HSD17B10;HSD17B4;TIPARP;CYP2D6;PLEKHA1;HSD17B7;HSD17B11;CHST10;HSD17B8;SGPL1;UGT2B7;DHRS11
58	60	prerank	GOBP_STEROL_HOMEOSTASIS	-0.490113	-1.7867	0	0.0472458	0.744	prop: 21/68	0.0917	FABP4;LPL;TSPO;APOA1;FABP3;ABCA2;CES1;COMMD9;ABCA5;AKR1C1;APOB;CAV1;RORA;CNBP;NPC1;MALL;SOAT1;XBP1;GPIHBP1;NR1D1;ABCG1
59	63	prerank	GOBP_CELLULAR_RESPONSE_TO_CADMIUM_ION	-0.6016	-1.77683	0.00358423	0.049986	0.794	prop: 14/25	0.2111	MT1E;MT2A;MT1X;ATP7A;JUN;MT1M;EGFR;HMOX1;MT1A;MT1F;MAPK3;SLC11A1;AKT1;HSF1

### Sheet: disease
	...1	Name	Term	ES	NES	NOM p-val	FDR q-val	FWER p-val	Tag %	Gene %	Lead_genes
1	0	prerank	GOBP_ATP_SYNTHESIS_COUPLED_ELECTRON_TRANSPORT	-0.754664	-4.12334	0	0	0	prop: 52/81	0.1264	MT-ND1;MT-ND2;UQCRFS1;MT-CO1;MT-CYB;MT-ND5;UQCRH;MT-ND6;NDUFA2;COX5B;NDUFB7;NDUFA1;UQCRB;COX7A1;MT-ND4;NDUFA5;NDUFB3;UQCRC1;UQCR10;ISCU;COX5A;COX6A2;CYC1;COX4I1;MT-CO2;NDUFA8;NDUFA4;NDUFAB1;PARK7;UQCRQ;COX7C;NDUFA12;COX7B;NDUFS5;COX6B1;NDUFB5;COX6A1;GHITM;MT-CO3;NDUFA6;COX6C;NDUFB10;NDUFB9;CHCHD2;COX7A2;NDUFS6;NDUFB6;UQCR11;NDUFS7;COA6;CYCS;NDUFA3
2	1	prerank	GOBP_MITOCHONDRIAL_ELECTRON_TRANSPORT_NADH_TO_UBIQUINONE	-0.739435	-3.56935	0	0	0	prop: 36/46	0.1919	MT-ND1;MT-ND2;MT-ND5;MT-ND6;NDUFA2;NDUFB7;NDUFA1;MT-ND4;NDUFA5;NDUFB3;ISCU;NDUFA8;NDUFA4;NDUFAB1;PARK7;NDUFS5;NDUFB5;NDUFA6;NDUFB10;NDUFB9;NDUFS6;NDUFB6;NDUFS7;NDUFA3;NDUFA7;NDUFS4;NDUFV2;DNAJC15;NDUFS2;NDUFB4;MT-ND3;COQ9;MT-ND4L;SNCA;DLD;NDUFC1
3	2	prerank	GOBP_MITOCHONDRIAL_RESPIRATORY_CHAIN_COMPLEX_ASSEMBLY	-0.629659	-3.37577	0	0	0	prop: 47/79	0.1721	MT-ND1;MT-ND2;UQCRFS1;NDUFB11;MT-ND5;NDUFAF3;MT-ND6;NDUFA13;UQCC2;NDUFA2;NDUFB7;NDUFA1;OMA1;MT-ND4;NDUFA5;NDUFB3;PET100;NDUFA8;NDUFAB1;COA3;NDUFA12;NDUFS5;NDUFB5;SMIM20;CHCHD7;TIMM21;NDUFA6;SURF1;NDUFB10;COX14;NDUFB9;TACO1;TMEM126A;LYRM2;NDUFB6;NDUFS7;NDUFA3;NDUFA11;OXA1L;NDUFS4;COA1;COX20;COX18;NDUFS2;NDUFB4;NDUFAF7;NDUFAF6
4	3	prerank	GOBP_MITOCHONDRIAL_ELECTRON_TRANSPORT_CYTOCHROME_C_TO_OXYGEN	-0.85207	-3.06362	0	0	0	prop: 16/17	0.1224	MT-CO1;COX5B;COX7A1;COX5A;COX6A2;COX4I1;MT-CO2;NDUFA4;COX7C;COX7B;COX6B1;COX6A1;MT-CO3;COX6C;COX7A2;CYCS
5	4	prerank	GOBP_ENERGY_DERIVATION_BY_OXIDATION_OF_ORGANIC_COMPOUNDS	-0.483832	-3.00474	0	0	0	prop: 93/219	0.143	MT-ND1;PPP1R3B;MT-ND2;MT-ATP6;UQCRFS1;GABARAPL1;MT-CO1;PPP1R3C;MT-CYB;NDUFB11;CHCHD10;MT-ND5;UQCRH;MT-ND6;NDUFA13;UQCC2;NDUFA2;COX5B;NDUFB7;NDUFA1;UQCRB;COX7A1;MT-ND4;NDUFA5;NDUFB3;UQCRC1;ACADM;COQ10A;UQCR10;SUCLG1;UGP2;CISD1;ISCU;COX5A;IRS2;COX6A2;NNT;CYC1;PDHA1;COX4I1;MT-CO2;NDUFA8;NDUFA4;NDUFAB1;PARK7;UQCRQ;COX7C;NDUFA12;COX7B;PFKM;AK4;NDUFS5;NUPR1;COX6B1;NDUFB5;COX6A1;GHITM;MT-CO3;GBE1;PYGB;N…
6	5	prerank	GOBP_ATP_METABOLIC_PROCESS	-0.509007	-2.744	0	0	0	prop: 41/90	0.1541	MYH6;MT-ND1;MT-ND2;MYH7;MT-ATP6;NDUFB11;ALDOA;MT-ND5;MT-ND6;NDUFA13;NDUFA2;NDUFB7;NDUFA1;MT-ND4;NDUFA5;NDUFB3;NDUFA8;NDUFAB1;ATP1A2;NDUFA12;AK4;NDUFS5;ATP1B1;NDUFB5;NDUFA6;FIS1;NDUFB10;TSPO;NDUFB9;BAD;PPARGC1A;NDUFS6;NDUFB6;NDUFS7;NDUFA3;NDUFA11;NDUFA7;DNAJC30;NDUFS4;NDUFV2;HSPA8
7	6	prerank	GOBP_PROTON_TRANSMEMBRANE_TRANSPORT	-0.468679	-2.53914	0	0	0	prop: 32/87	0.0735	MT-ATP6;UQCRFS1;MT-CO1;MT-CYB;SLC25A4;MT-ND5;UQCRH;COX5B;SLC11A1;COX7A1;MT-ND4;UQCRC1;SLC25A3;UQCR10;SLC25A5;COX5A;NNT;CYC1;COX4I1;MT-CO2;NDUFA4;ATP1A2;SLC16A1;COX7B;ATP1B1;COX6B1;GHITM;MT-CO3;ATP6V1F;SLC25A12;SURF1;CYB5A
8	7	prerank	GOBP_CYTOCHROME_COMPLEX_ASSEMBLY	-0.571469	-2.4882	0	0	0	prop: 14/29	0.1548	UQCRFS1;UQCC2;PET100;COA3;MT-CO3;SMIM20;TIMM21;SURF1;COX14;TACO1;COA6;COA1;COX20;COX18
9	8	prerank	GOBP_MITOCHONDRIAL_TRANSLATION	-0.432945	-2.43865	0	0.00012164	0.001	prop: 41/110	0.1464	MRPL51;TRMT10C;CHCHD1;UQCC2;C1QBP;GADD45GIP1;MRPL15;MRPL33;MRPL1;MRPS12;MRPS33;MRPL11;MRPL41;COA3;TSFM;MRPL44;MRPL34;MRPL23;MRPL46;MRPL45;MRPL40;MRPS30;MRPL36;MRPL21;TACO1;MRPL54;MRPS18B;MRPL50;MRPS15;MRPL18;AURKAIP1;MRPS7;MRPS18A;PTCD1;MRPS16;MRPL27;MRPL4;MRPS23;NDUFA7;MRPS11;MRPL9
10	9	prerank	GOBP_REGULATION_OF_THE_FORCE_OF_HEART_CONTRACTION	-0.671196	-2.38121	0	0.000328427	0.003	prop: 11/19	0.1062	MYH6;MYH7;ADRA1A;CSRP3;MYL3;PLN;CAMK2D;ATP1A2;MYL4;ATP2A2;MYL2
11	10	prerank	GOBP_CARDIAC_MUSCLE_CONTRACTION	-0.448869	-2.31086	0	0.00139333	0.014	prop: 31/84	0.1104	MYH6;TCAP;DSP;MYH7;FGF12;PDE5A;TNNI3K;ADRA1A;CSRP3;TNNC1;MYL3;PLN;CAMK2D;GJA1;CACNB2;HRC;ATP1A2;CASQ2;ATP1B1;MYL4;NKX2-5;MYBPC3;SCN5A;TPM1;RANGRF;PPP1R13L;GATA4;PDE4B;ATP2A2;MYL2;ABCC9
12	11	prerank	GOBP_HEART_PROCESS	-0.390849	-2.30033	0	0.00145968	0.016	prop: 51/139	0.1422	MYH6;TCAP;DSP;MYH7;ACTC1;DES;FGF12;PDE5A;CORIN;TNNI3K;ADRA1A;CSRP3;TNNC1;MYL3;PLN;CAMK2D;GJA1;IRX3;CACNB2;HSPB7;SLC4A3;AKAP13;HRC;ATP1A2;CASQ2;ATP1B1;MYL4;NKX2-5;DMPK;MYBPC3;S100A1;SCN5A;TPM1;MYL7;RANGRF;SREBF1;PPP1R13L;GATA4;PDE4B;ATP2A2;MYL2;SOD1;ABCC9;THRB;TNNT2;SGCD;FXYD1;TRPC1;CYP2J2;NEDD4L;EDNRA
13	12	prerank	GOBP_SARCOMERE_ORGANIZATION	-0.531966	-2.28046	0	0.00185267	0.022	prop: 22/33	0.187	MYH6;TCAP;MYH7;CSRP3;FLNC;AKAP13;CFL2;MYOZ2;TNNT1;PROX1;TPM1;ACTN2;LMOD2;TNNT2;MYLK3;KRT8;PRKAR1A;FHOD3;ANKRD23;MYOM2;SYNPO2L;MYPN
14	13	prerank	GOBP_CARDIAC_MYOFIBRIL_ASSEMBLY	-0.612058	-2.20289	0.00446429	0.00351886	0.044	prop: 11/18	0.1695	TCAP;ACTC1;CSRP3;PROX1;NKX2-5;NRAP;MYL2;OBSL1;MYLK3;FHOD3;ADPRHL1
15	14	prerank	GOBP_GLUTATHIONE_METABOLIC_PROCESS	-0.549487	-2.19383	0	0.00350322	0.047	prop: 14/24	0.2174	GSTM3;PARK7;GSTM4;GSTP1;GPX4;SOD1;GLRX2;GSTO1;HAGH;ARL6IP5;SOD2;GCLM;ETHE1;IDH1
16	15	prerank	GOBP_CELLULAR_RESPONSE_TO_TOXIC_SUBSTANCE	-0.425255	-2.13938	0	0.0052001	0.073	prop: 25/62	0.1388	S100A9;GSTM3;GPX3;TXNRD1;SLC11A1;PRDX5;MGST1;APOE;NNT;PRDX1;PARK7;PXDNL;GPX7;SESN1;ALOX5AP;GSTP1;GPX4;DUOX1;MGST3;ABTB2;PRDX4;SOD1;TP53INP1;TXN;ESD
17	16	prerank	GOBP_MUSCLE_CELL_DEVELOPMENT	-0.354439	-2.00158	0	0.015069	0.208	prop: 39/119	0.1259	MYH6;BMPR1A;TCAP;FHL2;MYH7;ACTC1;LMOD3;ADRA1A;CSRP3;ALPK2;SGCB;MYH11;ACTA1;FLNC;AKAP13;CFL2;MYOZ2;KLHL41;TNNT1;MYL9;PROX1;HOMER1;NKX2-5;NRAP;LMNA;TPM1;ACTN2;RYR1;GATA4;TMEM182;ASB2;ATP2A2;MYL2;PDLIM5;AFG3L2;LMOD2;TNNT2;SGCD;OBSL1
18	18	prerank	GOBP_ACTIVATION_OF_GTPASE_ACTIVITY	0.519035	1.97266	0	0.0443059	0.085	prop: 33/67	0.2148	RAP1GAP2;ARHGAP24;SGSM1;TBC1D9;AGAP1;CCR7;TBCK;ARHGEF10;SGSM3;ARHGAP22;ARHGAP29;SIPA1L3;AGAP4;TBC1D12;TBC1D17;TBC1D22A;USP6NL;SGSM2;TBC1D4;AGAP5;AGAP9;CCDC125;TBC1D9B;TBC1D25;TBC1D8;GMIP;SIPA1;ABR;AGAP3;PIP5K1A;BCR;TBC1D10C;DOCK7
19	19	prerank	GOBP_CARDIAC_CONDUCTION	-0.403422	-1.97144	0	0.0174553	0.243	prop: 18/52	0.1104	DSP;CORIN;TNNI3K;PLN;CAMK2D;GJA1;IRX3;CACNB2;SLC4A3;HRC;ATP1A2;CASQ2;ATP1B1;NKX2-5;SCN5A;RANGRF;ATP2A2;ABCC9
20	20	prerank	GOBP_REGULATION_OF_MITOCHONDRIAL_GENE_EXPRESSION	-0.486178	-1.95098	0	0.0191871	0.275	prop: 7/23	0.0888	CHCHD10;TRMT10C;UQCC2;C1QBP;COA3;TSFM;TACO1
21	21	prerank	GOBP_CARDIAC_MUSCLE_CELL_DIFFERENTIATION	-0.37488	-1.95019	0	0.0183919	0.276	prop: 23/80	0.1071	MYH6;BMPR1A;TCAP;FHL2;ACTC1;ADRA1A;CSRP3;ALPK2;IRX3;ACADM;SGCB;MYH11;AKAP13;PROX1;NKX2-5;NRAP;LMNA;MYOCD;ACTN2;GATA4;ASB2;MYL2;PDLIM5
22	22	prerank	GOBP_MUSCLE_SYSTEM_PROCESS	-0.321468	-1.94894	0	0.017881	0.283	prop: 67/245	0.112	MYH6;FBXO32;ITGA2;TCAP;CRYAB;DSP;MYH7;DES;PGAM2;LMOD3;ANKRD2;FGF12;PDE5A;CKMT2;TNNI3K;ADRA1A;ALDOA;CSRP3;TNNC1;MYL3;PLN;CAMK2D;GJA1;C12orf57;CACNB2;MYH11;ACTA1;MYOZ2;HRC;TBX20;ATP1A2;SYNM;CASQ2;KLHL41;TNNT1;MYL9;ATP1B1;SLMAP;DAPK3;MYL4;TRIM63;TPM2;HOMER1;PPP1R12B;NKX2-5;F2R;DAG1;LMNA;DMPK;SMPX;MYBPC3;MYOCD;SCN5A;TPM1;RYR1;RANGRF;ASPH;HAND2;PPP1R13L;GATA4;PDE4B;ATP2A2;MYL2;PDLIM5;SOD1;ABCC9;SMTN
23	23	prerank	GOBP_POSITIVE_REGULATION_OF_EPITHELIAL_TO_MESENCHYMAL_TRANSITION	0.590931	1.94722	0	0.0456187	0.13	prop: 17/31	0.2327	LOXL2;TCF7L2;ADAM8;BCL9L;PTK2;COL1A1;SMAD3;WWTR1;JAG1;TGFBR1;CTNNB1;NOTCH1;MTOR;TGFBR2;SMAD4;SMAD2;LEF1
24	24	prerank	GOBP_HETEROPHILIC_CELL_CELL_ADHESION_VIA_PLASMA_MEMBRANE_CELL_ADHESION_MOLECULES	0.64595	1.94455	0	0.035937	0.137	prop: 8/20	0.0855	TENM4;SELL;ITGA5;HMCN1;FAT4;ITGAL;CD6;PTPRD
25	25	prerank	GOBP_VASCULAR_ENDOTHELIAL_GROWTH_FACTOR_RECEPTOR_SIGNALING_PATHWAY	0.587695	1.94032	0.00119617	0.0303249	0.145	prop: 15/30	0.1844	VEGFC;ITGA5;NEDD4;ROBO1;PTK2;FLT1;GRB10;PRKD1;NRP1;PRKD2;VAV1;EPN2;MAPK14;PRKCB;HGS
26	26	prerank	GOBP_ZYMOGEN_ACTIVATION	-0.456556	-1.91726	0	0.0218951	0.352	prop: 12/28	0.1403	THBS1;C1R;OMA1;MASP1;PERP;PGK1;CTSL;ASPH;BAD;S100A10;FURIN;RIPK2
27	27	prerank	GOBP_AXON_GUIDANCE	0.487197	1.91094	0	0.0361011	0.2	prop: 36/89	0.1597	PLXNA4;NRXN3;NRXN1;ECE1;LGR6;ROBO1;SLIT2;SLIT3;PTK2;KLF7;PLXNA3;NOTCH2;PTPRM;NRP1;PLXNC1;EPHA3;EPHB1;NEXN;PLXNA2;KALRN;NOTCH1;SEMA4D;TRIO;OPHN1;VASP;ADAM17;NTN1;RPS6KA5;PLXND1;USP33;CYFIP1;RNF165;CNTN5;ARHGAP35;CYFIP2;SEMA3A
28	28	prerank	GOBP_NEGATIVE_REGULATION_OF_RHO_PROTEIN_SIGNAL_TRANSDUCTION	0.670314	1.89739	0	0.0378359	0.241	prop: 8/15	0.1612	BCL6;ITGB1;KCTD13;HEG1;DLC1;CCDC125;ARHGAP35;ABL2
29	29	prerank	GOBP_CELL_CELL_ADHESION_VIA_PLASMA_MEMBRANE_ADHESION_MOLECULES	0.485199	1.88657	0	0.0385215	0.274	prop: 24/78	0.1059	TENM4;CDH11;SELL;CDHR3;ITGA5;DAB1;HMCN1;FAT4;ROBO1;ITGAL;ITGAM;CD6;PTPRM;ITGB1;NEXN;PCDH9;PTPRD;MBP;CDHR2;MDGA1;PKD1;SDK2;CLDN15;LRRC4C
30	30	prerank	GOBP_REGULATION_OF_SMALL_GTPASE_MEDIATED_SIGNAL_TRANSDUCTION	0.434176	1.86551	0	0.0459469	0.338	prop: 94/202	0.2798	PREX2;RAP1GAP2;ARHGAP24;STARD13;ARHGAP32;MCF2L;ROBO1;SLIT2;CYTH4;ARHGEF11;ARHGEF10;RGL2;CYTH3;EPS8;SGSM3;PLEKHG3;DENND4B;TAGAP;NOTCH2;PLEKHG1;MYO9B;ARHGAP22;ARHGEF2;ARHGAP29;BCL6;NRP1;RASA3;ITGB1;MAP4K4;SIPA1L3;DENND3;ITSN1;KALRN;ARAP1;ARRB1;KCTD13;NOTCH1;ARHGEF1;ARHGAP21;HEG1;DLC1;RABGEF1;AUTS2;CYTH1;CDC42SE1;TRIO;VAV1;CCDC125;OPHN1;FLOT1;RASGRF2;DENND4C;GPR174;GMIP;ARHGAP1;F11R;IQSEC1;SIPA1;ARH…
31	31	prerank	GOBP_PHOSPHATIDYLINOSITOL_MEDIATED_SIGNALING	0.621263	1.86356	0	0.0424352	0.345	prop: 18/21	0.3319	INPP5F;PLCH2;CA8;PLCB2;PLCB4;PI4KB;PLCB1;PIK3C3;PLCG2;PLCG1;PIK3C2B;PIK3CB;PIK3CA;PLCE1;FGFR1;PIK3C2A;PIK3CD;PIK3CG
32	32	prerank	GOBP_SEMAPHORIN_PLEXIN_SIGNALING_PATHWAY	0.608253	1.86279	0	0.0392935	0.349	prop: 13/22	0.2039	PLXNA4;FLNA;ECE1;PLXNA3;NRP1;PLXNC1;PLXNA2;SEMA4D;FARP2;PLXND1;SEMA3A;SEMA4B;ARHGDIA
33	33	prerank	GOBP_INFLAMMATORY_RESPONSE_TO_ANTIGENIC_STIMULUS	0.540966	1.84948	0	0.0446341	0.414	prop: 15/37	0.1388	LYN;CCR7;FGR;KDM6B;FCGR3A;NOTCH2;IL2RA;YES1;CD6;NOTCH1;RHBDF2;FCGR2B;IL20RB;PLCG1;MAPK14
34	34	prerank	GOBP_SCHWANN_CELL_DEVELOPMENT	0.648984	1.8427	0.00126422	0.0452905	0.442	prop: 7/16	0.1321	PLEC;PARD3;ARHGEF10;AKT1;DICER1;SKI;NDRG1
35	35	prerank	GOBP_SKELETAL_MUSCLE_ADAPTATION	-0.521057	-1.83593	0.0167364	0.0364126	0.515	prop: 9/16	0.1395	MYH7;TNNC1;ACTA1;MYOZ2;TNNT1;TRIM63;ATP2A2;GTF2IRD1;IGFBP5
36	43	prerank	GOBP_REGULATION_OF_TUBE_SIZE	0.485076	1.80225	0.00111857	0.0495101	0.638	prop: 14/57	0.1006	NPPA;NPPB;PRKG1;CD38;ECE1;HBB;KLF2;DOCK4;ITGA1;TBXAS1;PER2;ROCK2;EXT2;ADD3
