## Supplemental Table S1-41 for "Integrated single-cell and spatial multiomic analysis reveals widespread reactivation of developmental programs in diseased human hearts": Table_S26_Mast_GSEA.xlsx

### Sheet: sex
	...1	Name	Term	ES	NES	NOM p-val	FDR q-val	FWER p-val	Tag %	Gene %	Lead_genes
1	0	prerank	GOBP_ATP_SYNTHESIS_COUPLED_ELECTRON_TRANSPORT	0.786309	2.94795	0	0	0	prop: 52/85	0.0932	SNCA;CYCS;COX5B;NDUFS8;NDUFS5;NDUFB2;NDUFAB1;UQCRQ;COX7A2;NDUFB10;CHCHD2;NDUFA6;COX5A;NDUFS2;NDUFS6;UQCR10;UQCR11;NDUFB9;NDUFA4;UQCRC1;COX4I1;COX7A1;NDUFA12;COX7B;NDUFA3;UQCRB;NDUFV3;SDHB;NDUFA2;NDUFA10;PARK7;GHITM;COX6B1;NDUFB3;CYC1;COX6C;NDUFA1;NDUFB7;NDUFB6;NDUFV1;NDUFA8;NDUFAF1;MT-CO2;COX7C;COX6A1;NDUFB4;SDHD;NDUFB5;NDUFS7;NDUFC1;COQ9;ISCU
2	1	prerank	GOBP_MITOCHONDRIAL_ELECTRON_TRANSPORT_NADH_TO_UBIQUINONE	0.792372	2.69237	0	0	0	prop: 29/46	0.0932	SNCA;NDUFS8;NDUFS5;NDUFB2;NDUFAB1;NDUFB10;NDUFA6;NDUFS2;NDUFS6;NDUFB9;NDUFA4;NDUFA3;NDUFV3;NDUFA2;NDUFA10;PARK7;NDUFB3;NDUFA1;NDUFB7;NDUFB6;NDUFV1;NDUFA8;NDUFAF1;NDUFB4;NDUFB5;NDUFS7;NDUFC1;COQ9;ISCU
3	2	prerank	GOBP_MITOCHONDRIAL_ELECTRON_TRANSPORT_CYTOCHROME_C_TO_OXYGEN	0.833146	2.52264	0	0.00417346	0.011	prop: 13/19	0.0667	CYCS;COX5B;COX7A2;COX5A;NDUFA4;COX4I1;COX7A1;COX7B;COX6B1;COX6C;MT-CO2;COX7C;COX6A1
4	3	prerank	GOBP_PROTEIN_REFOLDING	0.806583	2.43455	0	0.0133741	0.045	prop: 11/23	0.0686	HSPB1;HSPA1A;HSPB6;HSPA8;CRYAB;HSPA1B;HSP90AA1;HSPA2;DNAJA4;DNAJA2;DNAJA1
5	4	prerank	GOBP_ATP_METABOLIC_PROCESS	0.625701	2.38766	0	0.0245855	0.095	prop: 44/102	0.0918	HSPA1A;ALDOA;NDUFS8;HSPA8;NDUFS5;AK1;NDUFB2;NDUFAB1;NDUFB11;NDUFB10;NDUFA6;NDUFS2;NDUFS6;ENO1;NDUFB9;STOML2;TSPO;NDUFA12;NDUFA3;HSPA1B;NDUFA13;NDUFV3;SDHB;TMSB4X;NDUFA2;NDUFA10;FIS1;NDUFB3;MYH7;NDUFA1;NDUFB7;NDUFB6;NDUFV1;NDUFA8;MT-ATP8;PARP1;NDUFB4;SDHD;NDUFA11;NDUFB5;NDUFS7;NDUFC1;MYH3;MT-ATP6

### Sheet: aging
	...1	Name	Term	ES	NES	NOM p-val	FDR q-val	FWER p-val	Tag %	Gene %	Lead_genes
1	0	prerank	GOBP_COLLAGEN_FIBRIL_ORGANIZATION	-0.731607	-2.97951	0	0	0	prop: 19/60	0.035	COL3A1;COL1A2;COL1A1;LUM;COL5A2;COL14A1;ADAMTS7;PXDN;EMILIN1;COL12A1;ANXA2;CYP1B1;ADAMTS14;ADAMTS3;PLOD3;ATP7A;DPT;COL5A1;VIPAS39
2	1	prerank	GOBP_CYTOPLASMIC_TRANSLATION	-0.49709	-2.33864	0	0.00056029	0.001	prop: 63/147	0.1635	RPS21;RPL26;RPL21;RPL3;RPL38;RPL4;RPS11;RPL41;RPL27A;RPS16;RPS27;RPLP2;RPL28;RPL29;RPL13;RPL7;RPS2;RPL18A;RPS5;EIF3F;RPL37;RWDD1;RPS29;RPL12;RPL36A;RPL23A;RPS24;RPS26;RPS12;RPL8;RPS15;RPS19;RPL39;RPL34;RPS28;RPS8;RPS20;RPL18;RPS18;RPS3;CPEB1;RPS15A;FMR1;EIF3I;EIF3H;METTL3;RPS23;RPL30;SH3BGRL;RPL27;RPL35;CPEB2;RPL22L1;RPL37A;RPS9;DHX9;MCTS1;RPS14;SLBP;RPLP0;RPL32;RPL36;EIF3G
3	2	prerank	GOBP_EXTRACELLULAR_MATRIX_ASSEMBLY	-0.615625	-2.30527	0	0.00112058	0.003	prop: 11/40	0.0426	COL3A1;COL1A2;PXDN;EMILIN1;AGT;RAMP2;PLOD3;ATP7A;ELN;QSOX1;FBLN5
4	3	prerank	GOBP_EXTERNAL_ENCAPSULATING_STRUCTURE_ORGANIZATION	-0.436833	-2.22556	0	0.00588305	0.021	prop: 48/282	0.0549	COL3A1;POSTN;COL1A2;COL1A1;CCDC80;LUM;COL5A2;FBLN1;PDGFRA;COL14A1;MYO1E;COL4A4;ADAMTS7;ADAMTS1;PXDN;EMILIN1;COL4A1;COL12A1;ANXA2;CYP1B1;CRISPLD2;ADAMTS14;NFKB2;LAMB2;AGT;RAMP2;HMCN1;ADAMTS3;PLOD3;ATP7A;NID2;ITGB1;COL15A1;CTSS;DPT;COL5A1;ELN;VIPAS39;LRP1;QSOX1;ADAMTS6;FBLN5;TGFBI;ABI3BP;LAMB1;NID1;COL4A2;TNFRSF1B
5	4	prerank	GOBP_BASEMENT_MEMBRANE_ORGANIZATION	-0.623979	-2.20184	0	0.00627525	0.028	prop: 12/34	0.0516	COL3A1;PXDN;COL4A1;LAMB2;RAMP2;HMCN1;PLOD3;NID2;ITGB1;CTSS;LAMB1;NID1
6	5	prerank	GOBP_COLLAGEN_METABOLIC_PROCESS	-0.501185	-2.15308	0	0.00877788	0.046	prop: 17/76	0.0771	COL1A2;COL1A1;EMILIN1;ADAMTS14;PCOLCE;ADAMTS3;PLOD3;ITGB1;CTSS;COL5A1;VIPAS39;CTSL;CIITA;ADAM15;F2R;TRAM2;SERPINH1
7	6	prerank	GOBP_PROTEIN_TRIMERIZATION	-0.695887	-2.02503	0.00492611	0.040501	0.214	prop: 5/15	0.0439	COL1A2;PXDN;ALOX5AP;CD74;STEAP4
8	8	prerank	GOBP_PEPTIDE_CROSS_LINKING	-0.670659	-2.00652	0.00234192	0.0427221	0.253	prop: 5/18	0.0475	COL3A1;FN1;THBS1;TGM2;F13A1
9	9	prerank	GOBP_PROTEIN_HYDROXYLATION	-0.68762	-2.00337	0	0.0395938	0.259	prop: 6/16	0.0833	EGLN1;PLOD3;JMJD4;VIPAS39;PLOD2;PLOD1

### Sheet: development
	...1	Name	Term	ES	NES	NOM p-val	FDR q-val	FWER p-val	Tag %	Gene %	Lead_genes
1	0	prerank	GOBP_ATP_SYNTHESIS_COUPLED_ELECTRON_TRANSPORT	-0.824624	-2.59197	0	0	0	prop: 68/76	0.1393	COX7A1;COX7B;COX5B;COX7A2;NDUFB10;UQCRQ;NDUFAB1;COX6A2;MT-ND3;UQCRC1;CYCS;NDUFA4;UQCRB;MT-ND2;COX5A;UQCRFS1;MT-ND1;MT-CO3;NDUFB2;MT-CO2;MT-ND4;NDUFA8;DLD;NDUFS5;NDUFA1;MT-CO1;NDUFB3;UQCR11;CHCHD2;ISCU;NDUFA6;NDUFB7;NDUFB9;UQCR10;COX6C;COX7C;NDUFA12;NDUFB4;NDUFS8;UQCRH;PARK7;COX4I1;NDUFB6;MT-CYB;CYC1;NDUFA10;GHITM;NDUFS6;NDUFA5;NDUFA3;COX6B1;NDUFV2;NDUFS1;UQCRC2;NDUFV1;NDUFV3;NDUFB1;NDUFS2;NDUFC1;…
2	1	prerank	GOBP_MITOCHONDRIAL_ELECTRON_TRANSPORT_NADH_TO_UBIQUINONE	-0.81251	-2.43691	0	0	0	prop: 40/44	0.1393	NDUFB10;NDUFAB1;MT-ND3;NDUFA4;MT-ND2;MT-ND1;NDUFB2;MT-ND4;NDUFA8;DLD;NDUFS5;NDUFA1;NDUFB3;ISCU;NDUFA6;NDUFB7;NDUFB9;NDUFB4;NDUFS8;PARK7;NDUFB6;NDUFA10;NDUFS6;NDUFA5;NDUFA3;NDUFV2;NDUFS1;NDUFV1;NDUFV3;NDUFB1;NDUFS2;NDUFC1;NDUFB5;NDUFS3;NDUFAF1;COQ9;PINK1;MT-ND4L;NDUFS7;MT-ND5
3	2	prerank	GOBP_MITOCHONDRIAL_ELECTRON_TRANSPORT_CYTOCHROME_C_TO_OXYGEN	-0.915454	-2.39387	0	0	0	prop: 15/16	0.0642	COX7A1;COX7B;COX5B;COX7A2;COX6A2;CYCS;NDUFA4;COX5A;MT-CO3;MT-CO2;MT-CO1;COX6C;COX7C;COX4I1;COX6B1
4	3	prerank	GOBP_ATP_METABOLIC_PROCESS	-0.734343	-2.29142	0	0	0	prop: 51/72	0.1393	ALDOA;MYH6;NDUFB10;NDUFAB1;MT-ND3;MT-ND2;MT-ND1;NDUFB2;MT-ATP6;NDUFA13;MT-ND4;NDUFA8;NDUFS5;NDUFA1;NDUFB3;NDUFA6;NDUFB7;NDUFB9;NDUFA12;NDUFB4;NDUFS8;NDUFB6;HSPA8;MYH7;NDUFA11;AK1;NDUFA10;NDUFS6;NDUFA5;NDUFA3;NDUFV2;NDUFB11;NDUFS1;NDUFV1;NDUFV3;NDUFB1;NDUFS2;PRKAG2;NDUFC1;TSPO;SDHB;HSPA1A;NDUFB5;NDUFS3;PID1;SLC25A13;PINK1;MT-ND4L;FIS1;NDUFS7;MT-ND5
5	4	prerank	GOBP_SARCOMERE_ORGANIZATION	-0.808762	-2.26174	0	0	0	prop: 19/26	0.1058	TCAP;MYOM2;LMOD2;ANKRD1;MYH6;FLNC;CSRP3;MYOZ2;TNNT2;ACTN2;PRKAR1A;MYH7;AKAP13;CFL2;LDB3;SYNPO2L;TPM1;ITGB1;OBSCN
6	5	prerank	GOBP_ENERGY_DERIVATION_BY_OXIDATION_OF_ORGANIC_COMPOUNDS	-0.681998	-2.25725	0	0	0	prop: 102/174	0.143	COX7A1;CHCHD10;COX7B;COX5B;COX7A2;IRS2;NDUFB10;UQCRQ;NDUFAB1;COX6A2;MT-ND3;UQCRC1;CYCS;NDUFA4;UQCRB;MT-ND2;COX5A;UQCRFS1;MT-ND1;MT-CO3;GBE1;NDUFB2;MT-CO2;MT-ATP6;NDUFA13;MT-ND4;NDUFA8;DLD;ACO2;MDH1;ACADVL;NDUFS5;NDUFA1;MT-CO1;NDUFB3;UQCR11;CHCHD2;ISCU;NDUFA6;NDUFB7;NDUFB9;UQCR10;COX6C;COX7C;PDHA1;NDUFA12;PFKM;NDUFB4;NDUFS8;UQCRH;PARK7;UGP2;COX4I1;NDUFB6;MT-CYB;ETFB;CYC1;MDH2;NDUFA11;SUCLG1;NDUFA1…
7	6	prerank	GOBP_MITOCHONDRIAL_RESPIRATORY_CHAIN_COMPLEX_ASSEMBLY	-0.726945	-2.22587	0	0	0	prop: 39/57	0.1393	NDUFB10;NDUFAB1;MT-ND2;UQCRFS1;MT-ND1;NDUFB2;NDUFA13;MT-ND4;NDUFA8;NDUFS5;NDUFA1;NDUFB3;NDUFA6;NDUFB7;NDUFB9;NDUFA12;NDUFB4;NDUFS8;NDUFB6;NDUFA11;NDUFA10;NDUFA5;NDUFA3;TTC19;IMMP2L;NDUFB11;NDUFS1;NDUFB1;NDUFS2;NDUFAF2;COX14;NDUFC1;NDUFB5;NDUFS3;COX17;NDUFAF1;NDUFS7;UQCC2;MT-ND5
8	7	prerank	GOBP_PROTON_TRANSMEMBRANE_TRANSPORT	-0.651755	-2.00852	0	0.000125048	0.001	prop: 30/54	0.1474	COX7A1;COX7B;SLC25A4;COX5B;UQCRC1;NDUFA4;COX5A;UQCRFS1;MT-CO3;MT-CO2;MT-ATP6;MT-ND4;SLC25A3;MT-CO1;UQCR10;UQCRH;COX4I1;MT-CYB;CYC1;ATP6V1D;GHITM;COX6B1;SLC36A1;ATP6V1E1;SLC9A1;COX17;SLC25A13;NDUFS7;MT-ND5;SLC9A9
9	8	prerank	GOBP_CARDIAC_VENTRICLE_MORPHOGENESIS	-0.684427	-1.9614	0	0.000333462	0.003	prop: 16/28	0.1329	TNNI3;MYH6;MYL2;MYL3;TNNC1;TNNT2;NRG1;MYH7;DSP;MYBPC3;PKP2;ENG;BMPR1A;TPM1;CHD7;SMARCD3
10	9	prerank	GOBP_MUSCLE_CELL_DEVELOPMENT	-0.609758	-1.91347	0	0.00170065	0.017	prop: 42/80	0.1907	ACTA1;TCAP;MYOM2;LMOD2;ANKRD1;MYH6;NRAP;FLNC;CSRP3;MYL2;MYOZ2;TNNT2;ACTN2;PRKAR1A;LMOD3;MYH7;TMOD1;AKAP13;CFL2;NEBL;PDLIM5;ACTC1;ENG;BMPR1A;LDB3;PPP3CA;ATP2A2;SYNPO2L;FHL2;TPM1;ITGB1;RGS2;OBSCN;MYL9;TTN;ADPRHL1;SPG11;SGCD;FOXP1;TMOD3;LMNA;YY1
11	10	prerank	GOBP_NEGATIVE_REGULATION_OF_MITOCHONDRION_ORGANIZATION	-0.683461	-1.83511	0	0.00800308	0.081	prop: 12/18	0.2478	SLC25A4;GHITM;OPA1;ACAA2;TSPO;HSPA1A;PINK1;BNIP3;LMNA;IER3;HUWE1;SLC25A5
12	11	prerank	GOBP_MUSCLE_SYSTEM_PROCESS	-0.557167	-1.82405	0	0.00917019	0.101	prop: 75/168	0.1957	ACTA1;TCAP;DES;CRYAB;TNNI3;MYOM2;LMOD2;CKMT2;ALDOA;RYR3;MYH6;KCNE1;CACNA2D1;SOD1;CSRP3;ANKRD2;TPM2;MYL2;PGAM2;SMPX;MYOZ2;KCNMA1;HDAC4;HRC;GSN;MYL3;TNNC1;TNNT2;SYNM;PLN;LMOD3;MYH7;TMOD1;DOCK4;FOXO3;DSP;PTGER3;PDLIM5;MYBPC3;PKP2;CALM2;TRDN;SLC8A3;PPP3CA;ATP2A2;DOCK5;GSTO1;PDE4B;TRIM63;TPM1;CASQ2;RGS2;CALM1;SLC9A1;MLIP;MYL9;IL6ST;FBXO32;EDNRB;KIT;FOXO1;CAV1;TTN;PDE5A;SGCD;SRI;RHOA;FOXP1;GLRX3;KCNQ1;…
13	12	prerank	GOBP_NUCLEOBASE_CONTAINING_SMALL_MOLECULE_METABOLIC_PROCESS	-0.545913	-1.82311	0	0.00846479	0.101	prop: 100/237	0.1932	PDE7B;ALDOA;MYH6;PDK4;PDE10A;NDUFB10;NDUFAB1;MT-ND3;MT-ND2;NPPB;NMRK2;MT-ND1;NDUFB2;MT-ATP6;LDHB;NDUFA13;MT-ND4;NDUFA8;DLD;MDH1;NDUFS5;NDUFA1;NDUFB3;NDUFA6;NDUFB7;NDUFB9;PDHA1;NDUFA12;NDUFB4;NDUFS8;PARK7;UGP2;NDUFB6;REXO2;HSPA8;DPYD;MYH7;MDH2;NDUFA11;AK1;SUCLG1;NDUFA10;ACAT1;SUCLG2;NDUFS6;NDUFA5;NDUFA3;OPA1;NDUFV2;NDUFB11;NDUFS1;NDUFV1;NDUFV3;NDUFB1;NDUFS2;ACSL1;PRKAG2;NDUFC1;PDE4B;TSPO;SDHB;HSPA…
14	13	prerank	GOBP_TRICARBOXYLIC_ACID_CYCLE	-0.648079	-1.81616	0	0.00886055	0.112	prop: 17/25	0.2424	ACO2;MDH1;PDHA1;MDH2;SUCLG1;SUCLG2;IDH3B;CS;MRPS36;SDHB;FH;PDHB;OGDH;SDHC;SUCLA2;IDH3A;NNT
15	14	prerank	GOBP_HEART_PROCESS	-0.576	-1.81408	0	0.00840323	0.114	prop: 51/101	0.2022	TCAP;DES;TNNI3;S100A1;HSPB7;MYH6;KCNE1;CACNA2D1;SOD1;CSRP3;MYL2;HRC;GSN;MYL3;TNNC1;TNNT2;PLN;MYH7;AKAP13;DSP;MYBPC3;PKP2;CALM2;ACTC1;TRDN;SLC8A3;ATP2A2;GSTO1;PDE4B;TPM1;CASQ2;RPS6KA2;RGS2;CALM1;SLC9A1;EDNRB;EPAS1;MDM2;CAV1;FYN;TTN;PDE5A;SGCD;SRI;WWTR1;GLRX3;KCNQ1;GPD1L;ZNHIT1;TRPC1;YWHAE
16	15	prerank	GOBP_CARDIAC_MUSCLE_CONTRACTION	-0.590537	-1.79655	0	0.0117545	0.173	prop: 31/64	0.1613	TCAP;TNNI3;MYH6;KCNE1;CACNA2D1;CSRP3;MYL2;HRC;GSN;MYL3;TNNC1;TNNT2;PLN;MYH7;DSP;MYBPC3;PKP2;CALM2;ATP2A2;GSTO1;PDE4B;TPM1;CASQ2;RGS2;CALM1;SLC9A1;CAV1;TTN;PDE5A;SGCD;SRI
17	16	prerank	GOBP_CARDIAC_VENTRICLE_DEVELOPMENT	-0.586945	-1.75045	0	0.0243623	0.33	prop: 19/44	0.1366	TNNI3;XIRP2;MYH6;MYL2;MYL3;TNNC1;TNNT2;NRG1;MYH7;DSP;MYBPC3;PKP2;ENG;BMPR1A;TPM1;EGLN1;CHD7;SMARCD3;MDM2
18	17	prerank	GOBP_STEROL_HOMEOSTASIS	-0.614661	-1.73746	0.00100806	0.0283442	0.381	prop: 13/26	0.1812	ABCA1;FABP3;FABP4;LPL;IL18;CNBP;CYP7B1;TTC39B;TSPO;CAV1;SOAT1;ABCA5;RORA
19	18	prerank	GOBP_REGULATION_OF_THE_FORCE_OF_HEART_CONTRACTION	-0.656261	-1.73363	0.00103199	0.028274	0.4	prop: 10/16	0.1764	MYH6;CSRP3;MYL2;MYL3;PLN;MYH7;ATP2A2;SLC9A1;CAV1;GLRX3
20	19	prerank	GOBP_REGULATION_OF_CELLULAR_RESPIRATION	-0.62883	-1.73169	0	0.0279107	0.41	prop: 18/22	0.3027	COX7A1;COX7A2;ISCU;PARK7;CISD1;PINK1;UQCC2;BNIP3;DNAJC15;PPARGC1A;RHOA;VCP;TRAP1;PNPT1;HIF1A;PIK3CA;TMEM135;COX7A2L
21	20	prerank	GOBP_REGULATION_OF_MITOCHONDRIAL_MEMBRANE_POTENTIAL	-0.604738	-1.71524	0.00100908	0.0335367	0.48	prop: 18/28	0.3	DCN;SOD1;PARK7;NDUFS1;TSPO;PID1;PINK1;SOD2;UBB;BNIP3;VCP;ARL6IP5;BCL2;PRDX3;NNT;SLC25A36;PPA2;ABL1
22	21	prerank	GOBP_HEART_MORPHOGENESIS	-0.54233	-1.70834	0	0.0356046	0.515	prop: 31/82	0.1528	TCAP;TNNI3;XIRP2;ANKRD1;MYH6;MYL2;MYL3;TNNC1;TNNT2;PDCD4;NRG1;MYH7;NDRG4;DSP;MYBPC3;PKP2;ACTC1;ENG;BMPR1A;SYNPO2L;FHL2;TPM1;NRP2;ZMIZ1;EGLN1;CHD7;SMARCD3;MDM2;NRP1;TTN;ADPRHL1
23	22	prerank	GOBP_CARDIAC_MUSCLE_CELL_DIFFERENTIATION	-0.557211	-1.69175	0	0.0428426	0.586	prop: 23/51	0.1907	TCAP;MYH6;NRAP;CSRP3;MYL2;ACTN2;NRG1;AKAP13;NEBL;PDLIM5;ACTC1;BMPR1A;FHL2;ITGB1;RGS2;SLC9A1;ACADM;TTN;ADPRHL1;SGCD;FOXP1;LMNA;YY1
24	23	prerank	GOBP_REGULATION_OF_CARDIAC_MUSCLE_CONTRACTION_BY_CALCIUM_ION_SIGNALING	-0.637324	-1.69019	0.00204708	0.0416827	0.593	prop: 9/18	0.1014	TNNI3;HRC;PLN;CALM2;ATP2A2;GSTO1;CASQ2;CALM1;SLC9A1
25	24	prerank	GOBP_STRIATED_MUSCLE_TISSUE_DEVELOPMENT	-0.531645	-1.68893	0	0.0406956	0.599	prop: 36/101	0.1148	TCAP;TNNI3;XIRP2;ANKRD1;MYH6;NRAP;CSRP3;MYL2;NPPB;MYL3;TNNC1;TNNT2;ACTN2;PRKAR1A;PLN;NRG1;MYH7;AKAP13;NDRG4;DSP;NEBL;PDLIM5;MYBPC3;PKP2;ACTC1;ENG;BMPR1A;NDUFV2;RPL3L;FHL2;TPM1;ITGB1;RGS2;SLC9A1;ACADM;EGLN1
26	25	prerank	GOBP_INNER_MITOCHONDRIAL_MEMBRANE_ORGANIZATION	-0.627669	-1.67682	0.00205339	0.0465948	0.666	prop: 8/18	0.122	CHCHD10;NDUFA13;HSPA9;GHITM;OPA1;TIMM8B;IMMT;PINK1

### Sheet: disease
	...1	Name	Term	ES	NES	NOM p-val	FDR q-val	FWER p-val	Tag %	Gene %	Lead_genes
	NONE
