## Supplemental Table S1-41 for "Integrated single-cell and spatial multiomic analysis reveals widespread reactivation of developmental programs in diseased human hearts": Table_S31_sex_scanpro_results.xlsx

### Sheet: Table_S31_sex_scanpro_results
clusters	baseline_props	mean_props_male	mean_props_female	prop_ratio	t_statistics	p_values	adjusted_p_values
Adipocyte	0.005411	0.00558988	0.00575505	0.9713	-1.00998	0.313424	0.549344
Cardiomyocyte	0.292212	0.255364	0.315252	0.810033	-2.13584	0.0336068	0.145629
Endocardial	0.0159464	0.0159583	0.0228376	0.698773	-1.38353	0.167663	0.435923
Endothelial	0.139881	0.141848	0.133033	1.06626	-0.187942	0.851065	0.921987
Epicardial	0.00391203	0.00656693	0.00255754	2.56767	-0.283689	0.77687	0.918119
Fibroblast	0.236539	0.251984	0.211218	1.193	3.3391	0.000960794	0.0124903
LEC	0.0057761	0.00533848	0.0090815	0.587841	-2.49038	0.0133716	0.0869157
Lymphoid	0.0291146	0.029977	0.0328133	0.913562	-1.2127	0.226321	0.490363
Mast	0.00398066	0.00349315	0.00409454	0.853122	-0.369597	0.711977	0.918119
Myeloid	0.10699	0.115031	0.10843	1.06088	0.740653	0.459558	0.663806
Neuronal	0.0095917	0.00991312	0.00925045	1.07164	-0.068535	0.945411	0.945411
Pericyte	0.124728	0.132405	0.120581	1.09806	1.88442	0.0605998	0.196949
vSMC	0.025918	0.0265306	0.0250961	1.05716	0.959741	0.338058	0.549344
