## Supplemental Table S1-41 for "Integrated single-cell and spatial multiomic analysis reveals widespread reactivation of developmental programs in diseased human hearts": Table_S32_age_group_scanpro_results.xlsx

### Sheet: Table_S32_age_group_scanpro_res
clusters	baseline_props	mean_props_old	mean_props_middle	mean_props_young	f_statistics	p_values	adjusted_p_values
Adipocyte	0.005411	0.00687492	0.0053851	0.00419709	0.662804	0.516245	0.559266
Cardiomyocyte	0.292212	0.249498	0.286405	0.302098	1.52786	0.218878	0.355677
Endocardial	0.0159464	0.0174329	0.0173082	0.0226824	0.429799	0.651087	0.651087
Endothelial	0.139881	0.133678	0.131475	0.162958	1.85824	0.157946	0.324117
Epicardial	0.00391203	0.0112089	0.00242673	0.000950611	2.50459	0.0836162	0.266599
Fibroblast	0.236539	0.256185	0.230033	0.221655	2.96894	0.053046	0.266599
LEC	0.0057761	0.00713172	0.00760777	0.00392598	1.06183	0.347268	0.455997
Lymphoid	0.0291146	0.0365567	0.029105	0.0259792	2.49487	0.084418	0.266599
Mast	0.00398066	0.00305279	0.00441857	0.00323079	1.75708	0.174525	0.324117
Myeloid	0.10699	0.120511	0.111215	0.102704	2.32938	0.0993202	0.266599
Neuronal	0.0095917	0.00898318	0.00935253	0.0115379	0.789877	0.454952	0.537671
Pericyte	0.124728	0.123171	0.137313	0.115908	2.29694	0.102538	0.266599
vSMC	0.025918	0.0257161	0.0279549	0.0221727	1.05173	0.350767	0.455997
