## Supplemental Table S1-41 for "Integrated single-cell and spatial multiomic analysis reveals widespread reactivation of developmental programs in diseased human hearts": Table_S33_fetal_scanpro_results.xlsx

### Sheet: Table_S33_fetal_scanpro_results
clusters	baseline_props	mean_props_fetal	mean_props_young	prop_ratio	t_statistics	p_values	adjusted_p_values
Adipocyte	0.00476302	3.32342e-05	0.00682535	0.00486923	-2.61299	0.0130983	0.0243254
Cardiomyocyte	0.313055	0.379948	0.282319	1.34581	2.48034	0.0180347	0.0293063
Endocardial	0.0440968	0.0735385	0.0287959	2.55378	2.90132	0.00635821	0.0137761
Endothelial	0.0925573	0.0668275	0.112114	0.596067	-1.48954	0.14522	0.188786
Epicardial	0.0104942	0.0194589	0.000880368	22.1032	4.39972	9.53632e-05	0.000579173
Fibroblast	0.262135	0.309564	0.264189	1.17175	-0.168374	0.867249	0.867249
LEC	0.00560043	0.00855257	0.00360503	2.3724	3.88191	0.000434117	0.00141088
Lymphoid	0.0356095	0.0251408	0.0260693	0.964381	-1.22747	0.227765	0.269177
Mast	0.00438494	0.00115388	0.00559677	0.206168	-3.03453	0.00449991	0.0116998
Myeloid	0.104578	0.0298637	0.128352	0.232671	-6.07778	5.88582e-07	7.65157e-06
Neuronal	0.0129181	0.0195626	0.0129606	1.50939	1.71016	0.0960072	0.138677
Pericyte	0.0919813	0.0497262	0.111475	0.446076	-4.28577	0.000133655	0.000579173
vSMC	0.017826	0.0166307	0.0168179	0.988872	0.515318	0.609541	0.660336
