## Supplemental Table S1-41 for "Integrated single-cell and spatial multiomic analysis reveals widespread reactivation of developmental programs in diseased human hearts": Table_S34_disease_scanpro_results.xlsx

### Sheet: Table_S34_disease_scanpro_resul
clusters	baseline_props	mean_props_Y	mean_props_N	prop_ratio	t_statistics	p_values	adjusted_p_values
Adipocyte	0.005411	0.00429727	0.00679609	0.632315	0.0295965	0.976411	0.976411
Cardiomyocyte	0.292212	0.249562	0.300341	0.830928	-5.31046	2.31194e-07	1.50276e-06
Endocardial	0.0159464	0.0133985	0.0227295	0.589477	-1.60246	0.110243	0.1577
Endothelial	0.139881	0.18105	0.102721	1.76254	3.95988	9.6342e-05	0.000250489
Epicardial	0.00391203	0.00722063	0.00333102	2.16769	3.01055	0.00285858	0.00464519
Fibroblast	0.236539	0.225313	0.247326	0.910996	1.55428	0.121308	0.1577
LEC	0.0057761	0.0087136	0.00498106	1.74934	4.87734	1.85379e-06	8.0331e-06
Lymphoid	0.0291146	0.0353559	0.0273145	1.2944	3.50495	0.000535804	0.00116091
Mast	0.00398066	0.00208142	0.0050921	0.408754	-4.42386	1.4154e-05	4.60004e-05
Myeloid	0.10699	0.099089	0.12413	0.798271	1.224	0.222036	0.262406
Neuronal	0.0095917	0.00966985	0.00967609	0.999355	-0.649262	0.516729	0.55979
Pericyte	0.124728	0.131442	0.125312	1.04892	-3.36828	0.000868382	0.00161271
vSMC	0.025918	0.0328071	0.0202506	1.62006	6.23715	1.74617e-09	2.27003e-08
