## Supplemental Table S1-41 for "Integrated single-cell and spatial multiomic analysis reveals widespread reactivation of developmental programs in diseased human hearts": Table_S35_number_of_DARs_per_cell_type_and_contrast.xlsx

### Sheet: Fig_S3_number_of_DEGs_per_cell_
cell_type	contrast	direction	num_DARs
Cardiomyocyte	age-group_old_vs_young	up	232
Cardiomyocyte	age-group_old_vs_young	down	469
Cardiomyocyte	age-group_fetal_vs_young	up	51464
Cardiomyocyte	age-group_fetal_vs_young	down	55650
Cardiomyocyte	sex_male_vs_female	up	318
Cardiomyocyte	sex_male_vs_female	down	86
Cardiomyocyte	disease-binary_Y_vs_N	up	1558
Cardiomyocyte	disease-binary_Y_vs_N	down	2681
Endothelial	age-group_old_vs_young	up	1
Endothelial	age-group_old_vs_young	down	1
Endothelial	age-group_fetal_vs_young	up	27292
Endothelial	age-group_fetal_vs_young	down	24551
Endothelial	sex_male_vs_female	up	52
Endothelial	sex_male_vs_female	down	61
Endothelial	disease-binary_Y_vs_N	up	1550
Endothelial	disease-binary_Y_vs_N	down	3396
Fibroblast	age-group_old_vs_young	up	305
Fibroblast	age-group_old_vs_young	down	741
Fibroblast	age-group_fetal_vs_young	up	39741
Fibroblast	age-group_fetal_vs_young	down	40449
Fibroblast	sex_male_vs_female	up	83
Fibroblast	sex_male_vs_female	down	75
Fibroblast	disease-binary_Y_vs_N	up	6915
Fibroblast	disease-binary_Y_vs_N	down	9933
Lymphoid	age-group_old_vs_young	up	0
Lymphoid	age-group_old_vs_young	down	0
Lymphoid	age-group_fetal_vs_young	up	752
Lymphoid	age-group_fetal_vs_young	down	464
Lymphoid	sex_male_vs_female	up	19
Lymphoid	sex_male_vs_female	down	4
Lymphoid	disease-binary_Y_vs_N	up	0
Lymphoid	disease-binary_Y_vs_N	down	0
Myeloid	age-group_old_vs_young	up	9
Myeloid	age-group_old_vs_young	down	43
Myeloid	age-group_fetal_vs_young	up	5428
Myeloid	age-group_fetal_vs_young	down	10242
Myeloid	sex_male_vs_female	up	58
Myeloid	sex_male_vs_female	down	73
Myeloid	disease-binary_Y_vs_N	up	637
Myeloid	disease-binary_Y_vs_N	down	2655
Pericyte	age-group_old_vs_young	up	2
Pericyte	age-group_old_vs_young	down	36
Pericyte	age-group_fetal_vs_young	up	17214
Pericyte	age-group_fetal_vs_young	down	14429
Pericyte	sex_male_vs_female	up	43
Pericyte	sex_male_vs_female	down	38
Pericyte	disease-binary_Y_vs_N	up	9
Pericyte	disease-binary_Y_vs_N	down	58
